# Transcriptional programs mediating neuronal toxicity and altered glial-neuronal signaling in a *Drosophila* knock-in tauopathy model

**DOI:** 10.1101/2024.02.02.578624

**Authors:** Hassan Bukhari, Vanitha Nithianandam, Rachel A. Battaglia, Anthony Cicalo, Souvarish Sarkar, Aram Comjean, Yanhui Hu, Matthew J. Leventhal, Xianjun Dong, Mel B. Feany

## Abstract

Missense mutations in the gene encoding the microtubule-associated protein tau cause autosomal dominant forms of frontotemporal dementia. Multiple models of frontotemporal dementia based on transgenic expression of human tau in experimental model organisms, including *Drosophila*, have been described. These models replicate key features of the human disease, but do not faithfully recreate the genetic context of the human disorder. Here we use CRISPR-Cas mediated gene editing to model frontotemporal dementia caused by the tau P301L mutation by creating the orthologous mutation, P251L, in the endogenous *Drosophila tau* gene. Flies heterozygous or homozygous for tau P251L display age-dependent neurodegeneration, metabolic defects and accumulate DNA damage in affected neurons. To understand the molecular events promoting neuronal dysfunction and death in knock-in flies we performed single-cell RNA sequencing on approximately 130,000 cells from brains of tau P251L mutant and control flies. We found that expression of disease-associated mutant tau altered gene expression cell autonomously in all neuronal cell types identified and non-cell autonomously in glial cells. Cell signaling pathways, including glial-neuronal signaling, were broadly dysregulated as were brain region and cell-type specific protein interaction networks and gene regulatory programs. In summary, we present here a genetic model of tauopathy, which faithfully recapitulates the genetic context and phenotypic features of the human disease and use the results of comprehensive single cell sequencing analysis to outline pathways of neurotoxicity and highlight the role of non-cell autonomous changes in glia.
