## Supplemental Table 1 for "Transcriptional programs mediating neuronal toxicity and altered glial-neuronal signaling in a *Drosophila* knock-in tauopathy model"

### Sheet: FindAllMarkers.clusters.top10
	p_val	avg_log2FC	pct.1	pct.2	p_val_adj	cluster	geneID	geneSymbol
1	0	2.46636	0.509	0.073	0	0	FBgn0001224	Hsp23
2	0	2.36368	0.875	0.447	0	0	FBgn0004595	pros
3	0	2.16345	0.623	0.096	0	0	FBgn0262636	dati
4	0	2.05384	0.558	0.119	0	0	FBgn0001226	Hsp27	Unannoatated
5	0	2.01465	0.443	0.052	0	0	FBgn0001229	Hsp67Bc
6	0	1.85643	0.779	0.358	0	0	FBgn0053517	Dop2R
7	0	1.64722	0.719	0.229	0	0	FBgn0001225	Hsp26
8	0	1.58196	0.489	0.08	0	0	FBgn0264794	lncRNA:CR44024
9	0	1.43678	0.25	0.089	0	0	FBgn0283451	br
10	0	1.40321	0.272	0.021	0	0	FBgn0001227	Hsp67Ba
11	0	1.58039	0.575	0.198	0	1	FBgn0019650	toy
12	0	1.28503	0.271	0.09	0	1	FBgn0033358	spab
13	0	1.25807	0.492	0.234	0	1	FBgn0028644	beat-Ic
14	0	1.23092	0.32	0.078	0	1	FBgn0039938	Sox102F	Tm20
15	0	1.11187	0.327	0.174	0	1	FBgn0051361	dpr17
16	0	1.0805	0.502	0.248	0	1	FBgn0034286	dpr13
17	0	1.05076	0.285	0.081	0	1	FBgn0267978	ap
18	0	1.03106	0.508	0.254	0	1	FBgn0029939	CG9650
19	0	1.02545	0.676	0.514	0	1	FBgn0086677	jeb
20	0	1.0167	0.625	0.347	0	1	FBgn0033250	CG14762
21	0	3.2218	0.781	0.162	0	2	FBgn0013675	mt:CoII
22	0	2.99749	0.842	0.21	0	2	FBgn0013676	mt:CoIII
23	0	2.84448	0.872	0.272	0	2	FBgn0013672	mt:ATPase6
24	0	2.80371	0.859	0.254	0	2	FBgn0013678	mt:Cyt-b
25	0	2.7579	0.886	0.307	0	2	FBgn0013674	mt:CoI	Unannoatated
26	0	2.49472	0.697	0.214	0	2	FBgn0262952	mt:ND4
27	0	2.28683	0.385	0.086	0	2	FBgn0013685	mt:ND6
28	0	2.13304	0.784	0.333	0	2	FBgn0013684	mt:ND5
29	0	2.09213	0.613	0.236	0	2	FBgn0013681	mt:ND3
30	0	1.99438	0.725	0.358	0	2	FBgn0013679	mt:ND1
31	0	3.09057	0.887	0.109	0	3	FBgn0287218	CG46448
32	0	3.07215	0.919	0.148	0	3	FBgn0031424	VGlut
33	0	2.73009	0.285	0.022	0	3	FBgn0001319	kn
34	0	1.95403	0.429	0.095	0	3	FBgn0035092	Nplp1
35	0	1.70687	0.352	0.062	0	3	FBgn0000411	D	Tmy14
36	0	1.61304	0.36	0.069	0	3	FBgn0042630	Sox21b
37	0	1.16405	0.799	0.497	0	3	FBgn0052017	CG32017
38	0	1.15088	0.554	0.196	0	3	FBgn0085384	CG34355
39	0	0.93903	0.487	0.251	0	3	FBgn0029663	CG10804
40	4.29763e-191	0.839078	0.373	0.255	6.90757e-187	3	FBgn0028644	beat-Ic
41	0	4.24279	0.957	0.059	0	4	FBgn0035495	CG14989
42	0	3.75546	0.925	0.058	0	4	FBgn0004516	Gad1
43	0	1.77199	0.405	0.064	0	4	FBgn0002023	Lim3
44	0	1.32176	0.478	0.107	0	4	FBgn0033911	VGAT	Pm1-Pm3
45	0	1.29333	0.621	0.348	0	4	FBgn0001235	hth
46	0	1.24737	0.354	0.103	0	4	FBgn0035092	Nplp1
47	0	1.12053	0.284	0.085	0	4	FBgn0085420	DIP-delta
48	0	1.05651	0.605	0.244	0	4	FBgn0029663	CG10804
49	0	1.03508	0.823	0.497	0	4	FBgn0052017	CG32017
50	0	0.939834	0.408	0.227	0	4	FBgn0037676	CG8861
51	0	2.49712	0.768	0.135	0	5	FBgn0287218	CG46448
52	0	2.25501	0.402	0.063	0	5	FBgn0003896	tup
53	0	2.0188	0.599	0.202	0	5	FBgn0085384	CG34355	Dm3
54	0	1.81478	0.739	0.178	0	5	FBgn0031424	VGlut
55	0	1.65078	0.759	0.477	0	5	FBgn0041094	scyl
56	0	1.5278	0.533	0.321	0	5	FBgn0051163	SKIP
57	0	1.50364	0.516	0.248	0	5	FBgn0036454	CG17839
58	0	1.46446	0.291	0.071	0	5	FBgn0005658	Ets65A
59	0	1.42163	0.745	0.561	0	5	FBgn0264386	Ca-alpha1T
60	0	1.29284	0.765	0.552	0	5	FBgn0011666	msi
61	0	3.19762	0.966	0.449	0	6	FBgn0261804	CG42750
62	0	2.73375	0.741	0.089	0	6	FBgn0026411	Lim1
63	0	2.6988	0.513	0.044	0	6	FBgn0053696	CNMaR
64	0	2.69352	0.747	0.081	0	6	FBgn0000028	acj6
65	0	2.63065	0.524	0.032	0	6	FBgn0085369	Drgx
66	0	2.4736	0.94	0.324	0	6	FBgn0029123	SoxN	T4-T5
67	0	2.36574	0.636	0.13	0	6	FBgn0259789	zld
68	0	2.31184	0.776	0.251	0	6	FBgn0264503	CG43902
69	0	2.18318	0.538	0.082	0	6	FBgn0039938	Sox102F
70	0	2.15497	0.552	0.084	0	6	FBgn0000659	fkh
71	0	4.67286	0.745	0.046	0	7	FBgn0040532	CG8369
72	0	4.64053	0.51	0.027	0	7	FBgn0033268	Obp44a
73	0	4.52285	0.687	0.023	0	7	FBgn0030258	CG1552
74	0	4.08946	0.631	0.047	0	7	FBgn0002868	MtnA	Astrocytes
75	0	4.08161	0.514	0.027	0	7	FBgn0034588	CG9394
76	0	3.91999	0.769	0.067	0	7	FBgn0015766	Msr-110
77	0	3.87237	0.785	0.101	0	7	FBgn0001145	Gs2
78	0	3.81587	0.628	0.044	0	7	FBgn0043841	vir-1
79	0	3.569	0.538	0.021	0	7	FBgn0027844	CAH1
80	0	3.55987	0.375	0.023	0	7	FBgn0030272	CG15201
81	0	4.20355	0.654	0.024	0	8	FBgn0039232	sosie
82	0	3.54204	0.756	0.053	0	8	FBgn0037976	Tk
83	0	3.32753	0.791	0.595	0	8	FBgn0032151	nAChRalpha6
84	0	3.00215	0.84	0.091	0	8	FBgn0000028	acj6
85	0	2.60052	0.55	0.08	0	8	FBgn0034808	CG9896	T2-T3
86	0	2.43352	0.664	0.25	0	8	FBgn0028644	beat-Ic
87	0	2.29597	0.573	0.296	0	8	FBgn0038498	beat-IIa
88	0	2.08627	0.831	0.41	0	8	FBgn0005775	Con
89	0	2.04986	0.491	0.096	0	8	FBgn0000659	fkh
90	0	2.03452	0.295	0.098	0	8	FBgn0013433	beat-Ia
91	0	2.93584	0.378	0.075	0	9	FBgn0051646	DIP-theta
92	0	2.52829	0.542	0.076	0	9	FBgn0031725	DIP-eta
93	0	2.33039	0.495	0.093	0	9	FBgn0086680	vvl
94	0	2.1029	0.473	0.066	0	9	FBgn0037976	Tk
95	0	1.94683	0.887	0.402	0	9	FBgn0004580	Cbp53E	Tm3a
96	0	1.773	0.61	0.201	0	9	FBgn0028481	CG4341
97	0	1.7307	0.539	0.245	0	9	FBgn0085421	Epac
98	0	1.70144	0.519	0.161	0	9	FBgn0051690	CG31690
99	0	1.63065	0.404	0.08	0	9	FBgn0029922	CG14431
100	1.79945e-229	1.98579	0.363	0.188	2.89226e-225	9	FBgn0000097	aop
101	0	3.67253	0.995	0.277	0	10	FBgn0027654	jdp
102	0	3.30405	0.938	0.078	0	10	FBgn0285926	Imp
103	0	3.17109	0.987	0.176	0	10	FBgn0264753	Rgk1
104	0	3.03146	0.994	0.415	0	10	FBgn0022382	Pka-R2
105	0	2.92301	0.95	0.162	0	10	FBgn0052204	CG32204	G-KC
106	0	2.8506	0.99	0.35	0	10	FBgn0003301	rut
107	0	2.84973	0.983	0.148	0	10	FBgn0032840	sNPF
108	0	2.80761	0.997	0.57	0	10	FBgn0000273	Pka-C1
109	0	2.7407	0.757	0.015	0	10	FBgn0043005	prt
110	0	2.63456	0.693	0.021	0	10	FBgn0036583	CG13055
111	0	3.26958	0.561	0.091	0	11	FBgn0086680	vvl
112	0	2.02853	0.281	0.055	0	11	FBgn0263512	Vsx2
113	0	1.99621	0.3	0.07	0	11	FBgn0267665	lncRNA:CR46003
114	0	1.73131	0.553	0.215	0	11	FBgn0032629	beat-IIIc
115	0	1.72699	0.445	0.213	0	11	FBgn0262614	pyd	Tmy8
116	0	1.65024	0.312	0.09	0	11	FBgn0034808	CG9896
117	0	1.63058	0.25	0.056	0	11	FBgn0263511	Vsx1
118	0	1.50267	0.648	0.257	0	11	FBgn0287186	scro
119	0	1.42056	0.589	0.275	0	11	FBgn0029939	CG9650
120	1.13194e-203	1.85532	0.348	0.188	1.81936e-199	11	FBgn0000097	aop
121	0	5.93093	0.785	0.137	0	12	FBgn0004047	Yp3
122	0	5.66279	0.763	0.122	0	12	FBgn0005391	Yp2
123	0	5.46105	0.726	0.093	0	12	FBgn0004045	Yp1
124	0	4.99643	0.726	0.049	0	12	FBgn0033820	CG4716
125	0	4.78183	0.612	0.033	0	12	FBgn0029990	CG2233	MBON
126	0	4.51261	0.655	0.039	0	12	FBgn0013763	Idgf6
127	0	4.43569	0.578	0.029	0	12	FBgn0034200	Gbp2
128	0	4.15268	0.534	0.02	0	12	FBgn0039682	Obp99c
129	0	4.11374	0.555	0.025	0	12	FBgn0028543	NimB2
130	0	4.09194	0.568	0.038	0	12	FBgn0024293	Spn43Ab
131	0	3.35866	0.989	0.104	0	13	FBgn0035495	CG14989
132	0	3.16482	0.487	0.073	0	13	FBgn0011676	Nos
133	0	3.08527	0.898	0.174	0	13	FBgn0038980	Octbeta1R
134	0	2.78778	0.578	0.176	0	13	FBgn0000179	bi	C2-C3
135	0	2.69685	0.731	0.069	0	13	FBgn0005658	Ets65A
136	0	2.56653	0.822	0.15	0	13	FBgn0265598	Bx
137	0	2.38417	0.845	0.104	0	13	FBgn0004516	Gad1
138	0	2.28469	0.508	0.043	0	13	FBgn0008636	hbn
139	0	2.25272	0.863	0.425	0	13	FBgn0085387	shakB
140	0	2.10494	0.445	0.038	0	13	FBgn0036773	CG13698
141	0	3.93008	0.936	0.094	0	14	FBgn0000489	Pka-C3
142	0	3.38623	0.804	0.066	0	14	FBgn0250839	CG2016
143	0	3.25529	0.704	0.047	0	14	FBgn0040571	CG17193
144	0	2.98821	0.861	0.061	0	14	FBgn0037976	Tk	Mi1
145	0	2.94236	0.999	0.609	0	14	FBgn0051221	CG31221
146	0	2.59229	0.878	0.253	0	14	FBgn0033438	Mmp2
147	0	2.55943	0.883	0.175	0	14	FBgn0038980	Octbeta1R
148	0	2.52918	0.621	0.112	0	14	FBgn0036260	Rh7
149	0	2.43815	0.709	0.098	0	14	FBgn0262508	CG43078
150	0	2.41013	0.447	0.037	0	14	FBgn0039232	sosie
151	0	3.01552	0.819	0.072	0	15	FBgn0005677	dac
152	0	2.87065	0.685	0.018	0	15	FBgn0259685	crb
153	0	2.79638	0.976	0.42	0	15	FBgn0022382	Pka-R2
154	0	2.70632	0.668	0.035	0	15	FBgn0029843	Nep1	AB-kc
155	0	2.55217	0.901	0.284	0	15	FBgn0036556	hzg
156	0	2.49983	0.904	0.185	0	15	FBgn0264753	Rgk1
157	0	2.44474	0.949	0.285	0	15	FBgn0027654	jdp
158	0	2.18731	0.443	0.01	0	15	FBgn0051374	sals
159	0	2.18581	0.95	0.422	0	15	FBgn0264490	Eip93F
160	0	2.16117	0.883	0.295	0	15	FBgn0011656	Mef2
161	0	2.62392	0.842	0.427	0	16	FBgn0085407	Pvf3
162	0	1.74592	0.268	0.031	0	16	FBgn0000157	Dll
163	0	1.74325	0.394	0.075	0	16	FBgn0250839	CG2016
164	0	1.73688	0.781	0.488	0	16	FBgn0041094	scyl
165	0	1.62007	0.889	0.503	0	16	FBgn0004198	ct	Dm8-TM5c
166	2.49633e-303	1.36289	0.718	0.487	4.01235e-299	16	FBgn0083963	Nlg3
167	2.47759e-287	1.62157	0.499	0.226	3.98223e-283	16	FBgn0051774	fred
168	1.48787e-286	1.30542	0.568	0.263	2.39146e-282	16	FBgn0287186	scro
169	1.56316e-230	1.48803	0.349	0.128	2.51247e-226	16	FBgn0020907	Scp2
170	2.30293e-161	1.40665	0.519	0.33	3.7015e-157	16	FBgn0260660	Mp
171	0	3.28394	0.976	0.11	0	17	FBgn0035495	CG14989
172	0	3.1006	0.933	0.108	0	17	FBgn0004516	Gad1
173	0	2.28793	0.668	0.08	0	17	FBgn0002023	Lim3	Mi4
174	0	2.09245	0.851	0.649	0	17	FBgn0263257	Cngl
175	0	2.07716	0.948	0.427	0	17	FBgn0085407	Pvf3
176	0	1.9828	0.993	0.73	0	17	FBgn0028704	Nckx30C
177	0	1.95058	0.502	0.079	0	17	FBgn0039617	DIP-gamma
178	0	1.90926	0.717	0.164	0	17	FBgn0032840	sNPF
179	0	1.90469	0.662	0.159	0	17	FBgn0004910	Eip63F-1
180	0	1.87671	0.777	0.263	0	17	FBgn0265595	CG44422
181	0	3.08995	0.952	0.294	0	18	FBgn0031414	eys
182	0	2.65663	0.328	0.01	0	18	FBgn0031903	Wnt10
183	0	2.56854	0.713	0.14	0	18	FBgn0052982	CG32982
184	0	2.35711	0.955	0.336	0	18	FBgn0265487	mbl
185	0	2.25907	0.863	0.34	0	18	FBgn0020269	mspo	Tm9
186	0	2.10119	0.667	0.097	0	18	FBgn0086680	vvl
187	0	2.08182	0.392	0.048	0	18	FBgn0010453	Wnt4
188	0	2.07922	0.819	0.365	0	18	FBgn0263219	Dscam4
189	0	2.05714	0.625	0.137	0	18	FBgn0261588	pdm3
190	0	1.98609	0.353	0.027	0	18	FBgn0267181	asRNA:CR45621
191	0	5.76005	0.963	0.033	0	19	FBgn0026439	Eaat1
192	0	5.0928	0.902	0.017	0	19	FBgn0032023	CG14274
193	0	5.03754	0.964	0.071	0	19	FBgn0250839	CG2016
194	0	4.24981	0.872	0.062	0	19	FBgn0004882	orb
195	0	3.81963	0.758	0.016	0	19	FBgn0039723	CG15522
196	0	3.71939	0.889	0.13	0	19	FBgn0264339	CG43795	T1
197	0	3.59891	0.87	0.102	0	19	FBgn0262508	CG43078
198	0	3.57948	0.945	0.396	0	19	FBgn0038063	Octbeta2R
199	0	3.35892	0.81	0.104	0	19	FBgn0085380	CG34351
200	0	3.21145	0.434	0	0	19	FBgn0013767	Crz
201	0	6.09313	0.977	0.006	0	20	FBgn0260964	Vmat
202	0	4.99846	0.841	0.003	0	20	FBgn0005626	ple
203	0	3.8082	0.597	0.008	0	20	FBgn0034136	DAT
204	0	3.49179	0.774	0.166	0	20	FBgn0032840	sNPF	Mi15
205	0	2.84697	0.859	0.327	0	20	FBgn0017590	klg
206	0	2.55056	0.576	0.078	0	20	FBgn0005658	Ets65A
207	0	2.32847	0.562	0.076	0	20	FBgn0011676	Nos
208	0	2.25403	0.801	0.257	0	20	FBgn0259244	CG42342
209	0	2.08059	0.38	0.035	0	20	FBgn0033932	Dh44-R1
210	0	1.90945	0.631	0.236	0	20	FBgn0037676	CG8861
211	0	3.77829	0.973	0.291	0	21	FBgn0027654	jdp
212	0	3.75278	0.85	0.05	0	21	FBgn0035733	CG8641
213	0	3.26249	0.986	0.548	0	21	FBgn0267033	mamo
214	0	2.55188	0.513	0.039	0	21	FBgn0265611	asRNA:CR44429
215	0	2.49576	0.75	0.076	0	21	FBgn0050158	CG30158	A`B`-KC
216	0	2.46771	0.775	0.103	0	21	FBgn0266137	Dop1R2
217	0	2.43048	0.817	0.197	0	21	FBgn0033403	CG13739
218	0	2.42162	0.975	0.578	0	21	FBgn0000273	Pka-C1
219	0	2.31949	0.898	0.192	0	21	FBgn0264753	Rgk1
220	0	2.29301	0.814	0.104	0	21	FBgn0000489	Pka-C3
221	0	2.76983	0.55	0.023	0	22	FBgn0266750	lncRNA:CR45223
222	0	2.66374	0.444	0.04	0	22	FBgn0001319	kn
223	0	2.12244	0.727	0.113	0	22	FBgn0000028	acj6
224	0	1.9918	0.619	0.106	0	22	FBgn0000659	fkh
225	0	1.91732	0.387	0.037	0	22	FBgn0038532	CG14322	LC12-LC17
226	9.18033e-305	1.62536	0.312	0.048	1.47555e-300	22	FBgn0004364	18w
227	2.77099e-238	1.72282	0.71	0.277	4.4538e-234	22	FBgn0264503	CG43902
228	5.45699e-225	1.55063	0.831	0.421	8.77103e-221	22	FBgn0005775	Con
229	4.27871e-111	1.77154	0.746	0.601	6.87717e-107	22	FBgn0032151	nAChRalpha6
230	1.79663e-44	1.63739	0.376	0.218	2.88773e-40	22	FBgn0262614	pyd
231	0	3.09101	0.855	0.163	0	23	FBgn0004910	Eip63F-1
232	0	2.91308	0.52	0.056	0	23	FBgn0035733	CG8641
233	0	2.81207	0.95	0.364	0	23	FBgn0001235	hth
234	0	2.69972	0.832	0.135	0	23	FBgn0264339	CG43795	Lawf1-2
235	0	2.57754	0.441	0.025	0	23	FBgn0032023	CG14274
236	0	2.57463	0.885	0.238	0	23	FBgn0260941	app
237	0	2.28131	0.464	0.065	0	23	FBgn0259245	DIP-beta
238	4.07015e-263	2.65613	0.578	0.14	6.54195e-259	23	FBgn0034978	CG3257
239	1.93702e-161	2.5809	0.918	0.644	3.11337e-157	23	FBgn0030897	Frq1
240	1.3852e-71	3.1537	0.593	0.343	2.22644e-67	23	FBgn0265487	mbl
241	0	5.23719	0.775	0.014	0	24	FBgn0029896	CG3168
242	0	4.81311	0.752	0.071	0	24	FBgn0002868	MtnA
243	0	4.57905	0.666	0.019	0	24	FBgn0004629	Cys	Perineurial glia
244	0	4.16267	0.561	0.009	0	24	FBgn0050035	Tret1-1
245	0	4.0403	0.602	0.026	0	24	FBgn0026562	SPARC
246	0	4.02765	0.736	0.041	0	24	FBgn0034638	CG10433
247	0	4.0034	0.6	0.064	0	24	FBgn0031971	Sirup
248	0	3.98268	0.614	0.024	0	24	FBgn0050197	CG30197
249	0	3.81987	0.47	0.001	0	24	FBgn0036262	CG6910
250	0	3.61376	0.507	0.003	0	24	FBgn0037835	CG14687
251	0	4.15626	0.643	0.079	0	25	FBgn0250839	CG2016
252	0	3.26456	0.467	0.011	0	25	FBgn0031011	CG8034
253	0	2.97195	0.847	0.036	0	25	FBgn0004102	oc
254	0	2.7816	0.703	0.036	0	25	FBgn0003011	ort	Dm9
255	0	2.74525	0.524	0.06	0	25	FBgn0038837	KaiR1D
256	0	2.6496	0.902	0.168	0	25	FBgn0287218	CG46448
257	0	2.56412	0.426	0.007	0	25	FBgn0038197	foxo
258	0	2.5443	0.826	0.151	0	25	FBgn0266851	lncRNA:CR45312
259	2.13733e-223	2.54238	0.963	0.441	3.43534e-219	25	FBgn0264606	Fife
260	3.13522e-46	3.0392	0.757	0.581	5.03923e-42	25	FBgn0260657	CG42540
261	0	3.09413	0.582	0.008	0	26	FBgn0038589	CG18598
262	0	2.57654	0.373	0.022	0	26	FBgn0001138	grn
263	0	2.32078	0.407	0.003	0	26	FBgn0004567	slp2
264	2.45702e-254	3.00053	0.724	0.111	3.94918e-250	26	FBgn0266429	AstA-R1
265	8.08063e-198	2.68068	0.69	0.121	1.2988e-193	26	FBgn0036260	Rh7	L1-L5
266	2.16785e-128	2.56547	0.903	0.43	3.48438e-124	26	FBgn0263353	CG11000
267	8.04878e-105	2.0999	0.802	0.306	1.29368e-100	26	FBgn0035505	Teh2
268	1.08283e-87	2.2718	0.313	0.052	1.74044e-83	26	FBgn0032857	CG10947
269	3.30517e-56	2.20081	0.511	0.189	5.3124e-52	26	FBgn0038980	Octbeta1R
270	3.07464e-11	2.86907	0.489	0.435	4.94186e-07	26	FBgn0085387	shakB
271	0	5.89463	0.906	0.003	0	27	FBgn0037835	CG14687
272	0	4.22028	0.876	0.038	0	27	FBgn0032048	Dh31
273	0	3.81382	0.841	0.046	0	27	FBgn0029843	Nep1
274	0	3.42648	0.579	0.013	0	27	FBgn0015919	caup
275	0	3.37212	0.841	0.04	0	27	FBgn0285955	cv-c	Pox neurons
276	0	3.24327	0.562	0.009	0	27	FBgn0015904	ara
277	0	3.11458	0.7	0.002	0	27	FBgn0003130	Poxn
278	0	3.09008	0.781	0.021	0	27	FBgn0001138	grn
279	3.66826e-224	3.1028	0.867	0.173	5.896e-220	27	FBgn0261999	Ca-Ma2d
280	2.303e-181	3.31708	0.966	0.297	3.70161e-177	27	FBgn0027654	jdp
281	0	3.41977	0.933	0.044	0	28	FBgn0029962	CARPA
282	0	3.12956	0.911	0.009	0	28	FBgn0051719	RluA-1
283	0	2.8838	0.944	0.04	0	28	FBgn0263772	CG43689
284	2.20876e-236	3.42699	0.978	0.077	3.55013e-232	28	FBgn0037976	Tk	Unannotated
285	1.57963e-219	3.10639	0.944	0.08	2.53894e-215	28	FBgn0051191	CG31191
286	7.8443e-166	3.53728	0.967	0.116	1.26082e-161	28	FBgn0085390	Dgk
287	1.07538e-145	3.00013	0.956	0.12	1.72846e-141	28	FBgn0035092	Nplp1
288	1.38009e-102	2.99296	0.967	0.197	2.21823e-98	28	FBgn0052183	Ccn
289	2.86349e-90	3.10793	0.989	0.269	4.60249e-86	28	FBgn0039380	CG5890
290	6.16162e-60	3.18712	1	0.601	9.90357e-56	28	FBgn0032151	nAChRalpha6

### Sheet: Cells in different clusters (2)
		Following calculations correspond to Supplemental-Fig-S2 B&C.
		In total 130489 cells were integrated from 6 10X runs (3 controls and 3 tau P251L KI).
		Step 1: Calculate the percent ratios by normaizling the counts to the total numbe rof counts and then multiply by 100.
	Clusters #	Clusters name			Control 1				Control 2				Control 3					tau P251L KI 1				tau P251L KI 2						tau P251L KI 3
	0	Unnannoated			1463	0.163318	16.3318		4576	0.156777	15.6777		994	0.130463	13.0463			5215	0.155542	15.5542		6411	0.15414	15.414				1217	0.126731	12.6731
	1	Tm20			1212	0.135298	13.5298		3443	0.117959	11.7959		1025	0.134532	13.4532			3761	0.112175	11.2175		5087	0.122307	12.2307				1092	0.113714	11.3714
	2	Unnannoated			822	0.0917616	9.17616		3087	0.105763	10.5763		936	0.122851	12.2851			3822	0.113994	11.3994		4935	0.118653	11.8653				1405	0.146308	14.6308
	3	Tmy14 neurons			721	0.0804867	8.04867		2180	0.0746882	7.46882		636	0.0834755	8.34755			2397	0.0714925	7.14925		3423	0.0822995	8.22995				878	0.0914298	9.14298
	4	Pm1-Pm3			594	0.0663094	6.63094		2229	0.076367	7.6367		453	0.0594566	5.94566			2295	0.0684503	6.84503		3147	0.0756636	7.56636				544	0.056649	5.6649
	5	Dm3			471	0.0525787	5.25787		1372	0.0470056	4.70056		480	0.0630004	6.30004			1587	0.0473336	4.73336		2647	0.063642	6.3642				667	0.0694575	6.94575
	6	T4/T5 neurons			463	0.0516856	5.16856		1672	0.0572838	5.72838		504	0.0661504	6.61504			1765	0.0526426	5.26426		2189	0.0526303	5.26303				521	0.0542539	5.42539
	7	Astrocytes			232	0.0258986	2.58986		1211	0.0414897	4.14897		266	0.0349127	3.49127			2177	0.0649308	6.49308		1571	0.0377717	3.77717				362	0.0376966	3.76966
	8	T2/T3 neurons			300	0.0334896	3.34896		994	0.0340551	3.40551		242	0.0317627	3.17627			1157	0.0345085	3.45085		1498	0.0360165	3.60165				317	0.0330105	3.30105
	9	Tm3a neurons			311	0.0347176	3.47176		820	0.0280937	2.80937		237	0.0311064	3.11064			1027	0.0306311	3.06311		1152	0.0276976	2.76976				254	0.0264501	2.64501
	10	Gamma Kenyon cells			291	0.0324849	3.24849		669	0.0229204	2.29204		199	0.0261189	2.61189			1113	0.0331961	3.31961		1232	0.0296211	2.96211				293	0.0305113	3.05113
	11	Tmy8			270	0.0301407	3.01407		881	0.0301836	3.01836		238	0.0312377	3.12377			841	0.0250835	2.50835		1191	0.0286353	2.86353				279	0.0290534	2.90534
	12	MBON1			317	0.0353874	3.53874		1329	0.0455324	4.55324		204	0.0267752	2.67752			791	0.0235922	2.35922		769	0.0184891	1.84891				164	0.017078	1.7078
	13	C2/C3			188	0.0209868	2.09868		704	0.0241195	2.41195		159	0.0208689	2.08689			782	0.0233238	2.33238		772	0.0185613	1.85613				215	0.0223888	2.23888
	14	Mi1 neurons			187	0.0208752	2.08752		668	0.0228861	2.28861		158	0.0207376	2.07376			774	0.0230852	2.30852		725	0.0174312	1.74312				165	0.0171821	1.71821
	15	AB Kenyon cells			234	0.0261219	2.61219		507	0.0173702	1.73702		118	0.0154876	1.54876			742	0.0221308	2.21308		803	0.0193066	1.93066				190	0.0197855	1.97855
	16	Dm8/Tm5c neurons			174	0.019424	1.9424		455	0.0155886	1.55886		159	0.0208689	2.08689			512	0.0152708	1.52708		703	0.0169023	1.69023				212	0.0220764	2.20764
	17	Mi4 Neurons			122	0.0136191	1.36191		460	0.0157599	1.57599		108	0.0141751	1.41751			482	0.014376	1.4376		614	0.0147625	1.47625				157	0.0163491	1.63491
	18	Tm9 neurons			129	0.0144005	1.44005		350	0.0119912	1.19912		95	0.0124688	1.24688			379	0.011304	1.1304		583	0.0140171	1.40171				118	0.0122878	1.22878
	19	T1 Neurons			80	0.00893056	0.893056		287	0.00983281	0.983281		85	0.0111563	1.11563			385	0.0114829	1.14829		422	0.0101462	1.01462				121	0.0126002	1.26002
	20	Mi15 neurons			74	0.00826077	0.826077		313	0.0107236	1.07236		81	0.0106313	1.06313			360	0.0107373	1.07373		443	0.0106511	1.06511				94	0.00978861	0.978861
	21	A` B` kenyon cells			102	0.0113865	1.13865		250	0.00856516	0.856516		80	0.0105001	1.05001			390	0.0116321	1.16321		372	0.00894403	0.894403				110	0.0114548	1.14548
	22	LC12/LC17 neurons			43	0.00480018	0.480018		223	0.00764013	0.764013		33	0.00433128	0.433128			256	0.00763541	0.763541		308	0.00740527	0.740527				50	0.00520671	0.520671
	23	Lawf 1 & Lawf 2 neurons			39	0.00435365	0.435365		172	0.00589283	0.589283		43	0.00564379	0.564379			157	0.00468265	0.468265		160	0.00384689	0.384689				48	0.00499844	0.499844
	24	Peruneurial glia			29	0.00323733	0.323733		96	0.00328902	0.328902		38	0.00498753	0.498753			119	0.00354927	0.354927		118	0.00283708	0.283708				40	0.00416536	0.416536
	25	Dm9 neurons			30	0.00334896	0.334896		101	0.00346033	0.346033		18	0.00236251	0.236251			113	0.00337032	0.337032		141	0.00339008	0.339008				34	0.00354056	0.354056
	26	L1-L5			30	0.00334896	0.334896		71	0.00243251	0.243251		15	0.00196876	0.196876			57	0.00170007	0.170007		63	0.00151471	0.151471				32	0.00333229	0.333229
	27	Pox neurons			26	0.00290243	0.290243		59	0.00202138	0.202138		10	0.00131251	0.131251			48	0.00143164	0.143164		73	0.00175515	0.175515				17	0.00177028	0.177028
	28	Unnannoated			2	0.000223264	0.0223264		15	0.00051391	0.051391		4	0.000525003	0.0525003			26	0.000775471	0.0775471		37	0.000889594	0.0889594				6	0.000624805	0.0624805
					8956				29194				7618					33530				41589						9602				130489
		Calculate the statistical significance of the normalized data by using t test.
		As these samples have unqual variance, a one tail with type 3 t-test was used.											5819
				Control 1	Control 2	Control 3	tau P251L KI 1	tau P251L KI 2	tau P251L KI 3			T test
	0	Unnannoated		16.3318	15.6777	13.0463	15.5542	15.414	12.6731			0.374413
	1	Tm20		13.5298	11.7959	13.4532	11.2175	12.2307	11.3714			0.0651996
	2	Unnannoated		9.17616	10.5763	12.2851	11.3994	11.8653	14.6308			0.111386
	3	Tmy14 neurons		8.04867	7.46882	8.34755	7.14925	8.22995	9.14298			0.376642
	4	Pm1-Pm3		6.63094	7.6367	5.94566	6.84503	7.56636	5.6649			0.476907
	5	Dm3		5.25787	4.70056	6.30004	4.73336	6.3642	6.94575			0.254103
	6	T4/T5 neurons		5.16856	5.72838	6.61504	5.26426	5.26303	5.42539			0.17105
	7	Astrocytes		2.58986	4.14897	3.49127	6.49308	3.77717	3.76966			0.150245
	8	T2/T3 neurons		3.34896	3.40551	3.17627	3.45085	3.60165	3.30105			0.137833
	9	Tm3a neurons		3.47176	2.80937	3.11064	3.06311	2.76976	2.64501			0.131743
	10	Gamma Kenyon cells		3.24849	2.29204	2.61189	3.31961	2.96211	3.05113			0.147822
	11	Tmy8		3.01407	3.01836	3.12377	2.50835	2.86353	2.90534			0.068437
	12	MBON1		3.53874	4.55324	2.67752	2.35922	1.84891	1.7078			0.0412361
	13	C2/C3		2.09868	2.41195	2.08689	2.33238	1.85613	2.23888			0.385186
	14	Mi1 neurons		2.08752	2.28861	2.07376	2.30852	1.74312	1.71821			0.181599
	15	AB Kenyon cells		2.61219	1.73702	1.54876	2.21308	1.93066	1.97855			0.421823
	16	Dm8/Tm5c neurons		1.9424	1.55886	2.08689	1.52708	1.69023	2.20764			0.422179
	17	Mi4 Neurons		1.36191	1.57599	1.41751	1.4376	1.47625	1.63491			0.252514
	18	Tm9 neurons		1.44005	1.19912	1.24688	1.1304	1.40171	1.22878			0.359795
	19	T1 Neurons		0.893056	0.983281	1.11563	1.14829	1.01462	1.26002			0.104677
	20	Mi15 neurons		0.826077	1.07236	1.06313	1.07373	1.06511	0.978861			0.297483
	21	A` B` kenyon cells		1.13865	0.856516	1.05001	1.16321	0.894403	1.14548			0.342166
	22	LC12/LC17 neurons		0.480018	0.764013	0.433128	0.763541	0.740527	0.520671			0.212037
	23	Lawf 1 & Lawf 2 neurons		0.435365	0.589283	0.564379	0.468265	0.384689	0.499844			0.129001
	24	Peruneurial glia		0.323733	0.328902	0.498753	0.354927	0.283708	0.416536			0.335073
	25	Dm9 neurons		0.334896	0.346033	0.236251	0.337032	0.339008	0.354056			0.196809
	26	L1-L5		0.334896	0.243251	0.196876	0.170007	0.151471	0.333229			0.301728
	27	Pox neurons		0.290243	0.202138	0.131251	0.143164	0.175515	0.177028			0.226923
	28	Unnannoated		0.0223264	0.051391	0.0525003	0.0775471	0.0889594	0.0624805			0.0277277
		Distalmedullary
					Control 1	Control 2	Control 3	tau P251L KI 1	tau P251L KI 2	tau P251L KI 3		T test
		Distal	Dm 9 neurons		0.334896	0.346033	0.236251	0.337032	0.339008	0.354056		0.196809
		Distal	Dm3		5.25787	4.70056	6.30004	4.73336	6.3642	6.94575		0.254103
		Distal	Dm8/Tm5c		1.9424	1.55886	2.08689	1.52708	1.69023	2.20764		0.422179
			Distal Medullar		7.53516	6.60545	8.62318	6.59747	8.39344	9.50745		0.345209
		Glial cells
		Glia	Astrocytes		2.58986	4.14897	3.49127	6.49308	3.77717	3.76966		0.150245
		Glia	Perineurial glia		0.323733	0.328902	0.498753	0.354927	0.283708	0.416536		0.335073
			Glia		2.9136	4.47787	3.99002	6.84801	4.06088	4.18619		0.345209
		Kenyon	Alpha beta Kenyon cells		2.61219	1.73702	1.54876	2.21308	1.93066	1.97855		0.421823
		Kenyon	Alpha beta prime kenyon cells		1.13865	0.856516	1.05001	1.16321	0.894403	1.14548		0.342166
		Kenyon	Gamma Kenyon cells		3.24849	2.29204	2.61189	3.31961	2.96211	3.05113		0.147822
			Kenyon		6.99933	4.88557	5.21066	6.6959	5.78717	6.17515		0.261011
		MBON	MBON		3.53874	4.55324	2.67752	2.35922	1.84891	1.7078		0.0412361
		Medullary intrinsic	Mi 1 neurons		2.08752	2.28861	2.07376	2.30852	1.74312	1.71821		0.181599
		Medullary intrinsic	Mi15		0.826077	1.07236	1.06313	1.07373	1.06511	0.978861		0.297483
		Medullary intrinsic	Mi4 neurons		1.36191	1.57599	1.41751	1.4376	1.47625	1.63491		0.252514
			Mi neurons		4.27551	4.93696	4.5544	4.81985	4.28448	4.33198		0.345209
		Other	C2/C3 neurons		2.09868	2.41195	2.08689	2.33238	1.85613	2.23888		0.385186
		Other	L neurons		0.334896	0.243251	0.196876	0.170007	0.151471	0.333229		0.301728
		Other	Lawf 1 and 2 neurons		0.435365	0.589283	0.564379	0.468265	0.384689	0.499844		0.129001
		Other	LC12/LC17		0.480018	0.764013	0.433128	0.763541	0.740527	0.520671		0.212037
		Other	Pox neurons		0.290243	0.202138	0.131251	0.143164	0.175515	0.177028		0.226923
		Other	Unannotated-0		16.3318	15.6777	13.0463	15.5542	15.414	12.6731		0.374413
		Other	Unannotated Cluster-2		9.17616	10.5763	12.2851	11.3994	11.8653	14.6308		0.111386
		Other	Unannotated cluster-28		0.0223264	0.051391	0.0525003	0.0775471	0.0889594	0.0624805		0.0277277
			Other		29.1695	30.516	28.7964	30.9085	30.6766	31.1361		0.0529279
		Proximal medullary	Pm1/Pm2		6.63094	7.6367	5.94566	6.84503	7.56636	5.6649		0.476907
		T neurons	T1 neurons		0.893056	0.983281	1.11563	1.14829	1.01462	1.26002		0.104677
		T neurons	T2/T3 neurons		3.34896	3.40551	3.17627	3.45085	3.60165	3.30105		0.137833
		T neurons	T4/T5		5.16856	5.72838	6.61504	5.26426	5.26303	5.42539		0.17105
			T Neurons		9.41058	10.1172	10.9069	9.8634	9.8793	9.98646		0.320689
		Trans medullary	TM20		13.5298	11.7959	13.4532	11.2175	12.2307	11.3714		0.0651996
		Trans medullary	Tm3a		3.47176	2.80937	3.11064	3.06311	2.76976	2.64501		0.131743
		Trans medullary	Tm9 neurons		1.44005	1.19912	1.24688	1.1304	1.40171	1.22878		0.359795
		Trans medullary	TmY14		8.04867	7.46882	8.34755	7.14925	8.22995	9.14298		0.376642
		Trans medullary	TmY8		3.01407	3.01836	3.12377	2.50835	2.86353	2.90534		0.068437
			Transmedullary neurons		29.5044	26.2916	29.2821	25.0686	27.4957	27.2936		0.127693
			Control 1	Control 2	Control 3	Controls			tau P251L KI 1	tau P251L KI 2	tau P251L KI 3	tau P251L KIs
		Distalmedullary	7.53516	6.60545	8.62318	7.58793			6.59747	8.39344	9.50745	8.16612
		Transmedullary neurons	29.5044	26.2916	29.2821	28.3593			25.0686	27.4957	27.2936	26.6193
		Mi neurons	4.27551	4.93696	4.5544	4.58896			4.81985	4.28448	4.33198	4.47877
		Proximal medullary	6.63094	7.6367	5.94566	6.73777			6.84503	7.56636	5.6649	6.69209
		Medullary neurons	47.946	45.4707	48.4053	47.274			43.3309	47.7399	46.7979	45.9563
		Meduallary neurons	47.946	45.4707	48.4053	47.274			43.3309	47.7399	46.7979	45.9563	0.233797
		Glial cells	2.9136	4.47787	3.99002	3.79383			6.84801	4.06088	4.18619	5.03169	0.156194
		Kenyon cells	6.99933	4.88557	5.21066	5.69852			6.6959	5.78717	6.17515	6.21941	0.261011
		MBON	3.53874	4.55324	2.67752	3.58983			2.35922	1.84891	1.7078	1.97198	0.0412361
		T Neurons	9.41058	10.1172	10.9069	10.1449			9.8634	9.8793	9.98646	9.90972	0.320689
		Other cells	29.1695	30.516	28.7964	29.494			30.9085	30.6766	31.1361	30.9071	0.0529279
			99.9777	100.021	99.9869	99.995			100.006	99.9928	99.9896	99.9961

### Sheet: Cell Types
						Following calculations correspond to Supplemental-Fig-S2 E-G
						Quantification of cholinergic and, Glutamatergic, GABAergic and Monoaminergic neurons
						in the whole brain combined data set of 6 samples. The markers for all these neuronal types were used to extract >2 fold expression.
					Cholinergic neurons	48492	37.162
					Gutamatergic neurons	25505	19.5459
					GABAergic neurons	14972	11.4739
					Monoaminergic neurons	887	0.679756
					Total (4 neuronal types)	89856
					Total cells in the integrated dataset	130488
												0.116486
					Now samples by sample
					Control 1				Control 2				Control 3			tau P251L KI 1					tau P251L KI 2						tau P251L KI 3
					Cholinergic neurons	3310	36.9502		Cholinergic neurons		11119	38.0944	Cholinergic neurons	2589	33.9808	Cholinergic neurons		12425	37.0586		Cholinergic neurons		16435	39.5148			Cholinergic neurons			3542	36.8843
					Gutamatergic neurons	1494	16.6778		Gutamatergic neurons		3520	12.0598	Gutamatergic neurons	1342	17.6139	Gutamatergic neurons		6070	18.1043		Gutamatergic neurons		9431	22.675			Gutamatergic neurons			2028	21.1184
					GABAergic neurons	1007	11.2413		GABAergic neurons		3533	12.1043	GABAergic neurons	862	11.3138	GABAergic neurons		3814	11.3756		GABAergic neurons		4662	11.2089			GABAergic neurons			1151	11.9858
					Dopaminergic neurons	94	1.04934		Dopaminergic neurons		356	1.21968	Dopaminergic neurons	98	1.28626	Dopaminergic neurons		338	1.00811		Dopaminergic neurons		257	0.617907			Dopaminergic neurons			113	1.17672
						5905
					Total cells	8956				Total cells	29194		Total cells	7618			Total cells	33530				Total cells	41589					Total cells		9602
						Control 1	Control 2	Control 3	Controls		tau P251L KI 1	tau P251L KI 2	tau P251L KI 3	tau P251L Kis
					Cholinergic neurons	36.9502	38.0944	33.9808	36.3418		37.0586	39.5148	36.8843	37.8192
					Gutamatergic neurons	16.6778	12.0598	17.6139	15.4505		18.1043	22.675	21.1184	20.6326
					GABAergic neurons	11.2413	12.1043	11.3138	11.5532		11.3756	11.2089	11.9858	11.5234
					Dopaminergic neurons	1.04934	1.21968	1.28626	1.18509		1.00811	0.617907	1.17672	0.934245
					Others	34.0813	36.5219	35.8052	35.4695		32.4535	25.9834	28.8347	29.0905
					For Supplementary figure 3.1 E
						Control 1	Control 2	Control 3	tau P251L KI 1	tau P251L KI 2	tau P251L KI 3
					Cholinergic neurons	36.9502	38.0944	33.9808	37.0586	39.5148	36.8843
					Gutamatergic neurons	16.6778	12.0598	17.6139	18.1043	22.675	21.1184
					GABAergic neurons	11.2413	12.1043	11.3138	11.3756	11.2089	11.9858
					Dopaminergic neurons	1.04934	1.21968	1.28626	1.00811	0.617907	1.17672
