## Supplemental Table 3 for "Transcriptional programs mediating neuronal toxicity and altered glial-neuronal signaling in a *Drosophila* knock-in tauopathy model"

### Sheet: DEG all clusters
Up-regulated genes in all clusters			Down-regulated genes in all clusters			Up-regulated genes enrichment terms																						Down-regulated gene enrichment terms
Gene	Up-regulated in clusters		Gene	Down-regulated in clusters		a) Biological Process
FBti0020120	26		uex	23		Term	P-value	Z-score	Combined Score	Genes																		a) Biological Process
RR48373-transposable-element	26		lncRNA:roX1	20		axon_guidance_(GO:0007411)	4.65719e-12	-450.899	11765.1	Ptp10D;NetB;Nrg;side;RhoGAPp190;Dg;Dab;14-3-3epsilon;dlp;Abl;brat;trol;shot;tutl;Ten-m;pros;Sdc;spir;kis;Hrb27C;hiw;fend;Mical																		Term	P-value	Z-score	Combined Score	Genes
FBti0063007	24		RpL37-1	20		associative_learning_(GO:0008306)	4.69751e-07	-796.057	11599.4	Rbfox1;Pka-C1;brp;Appl;CG45263;klg;dnc;Sap47;Rdl																		RNA_splicing_(GO:0008380)	6.78133e-05	-605.116	5808.36	sbr;heph;betaTub56D;Spn42Da;CG17716;glo;br;Ire1;ChAT;mod(mdg4);Dscam1;Dscam2;barc;Hsp70Aa
FBti0019000	23		RpS4	20		ERBB_signaling_pathway_(GO:0038127)	2.54087e-07	-651.045	9886.49	Ptp10D;Dg;PDZ-GEF;Mkp3;chn;skd;br;spen;kis;Tl;E2f1;Eip93F;cic;da;hth;Hs3st-A;ed																		L-cysteine_metabolic_process_(GO:0046439)	0.000672128	-683.029	4989.57	Hsc70-4;Desat1;Gp93;SPARC;Cp1;eEF1alpha1
FBti0019150	23		His4r	19		cell-cell_junction_assembly_(GO:0007043)	1.08462e-07	-591.665	9488.45	brp;RhoGAP100F;shot;tws;nmo;Ten-m;kis;scrib;Tl;pyd;fz2;syd;ed																		adrenergic_receptor_signaling_pathway_(GO:0071875)	0.000325288	-559.8	4495.64	Oamb;Octbeta2R;Mmp2;AkhR
lncRNA:CR31451	23		lncRNA:CR44922	19		actin_polymerization_or_depolymerization_(GO:0008154)	1.08462e-07	-585.932	9396.51	sals;Act5C;Fhos;tau;toc;Abl;shot;spir;Patronin;Dhc64C;Mical;kug;nuf																		ion_transport_(GO:0006811)	0.00151023	-675.362	4386.81	Stim;Oamb;Irk2;Fife;Mmp2;Rdl
mt:ATPase8	23		RpL13A	19																								amino_acid_transport_(GO:0006865)	0.000867341	-548.3	3865.56	pcs;path;schlank;Haspin;DAT;hig;gce;Rdl;alphaTub84B;eIF4A
RR50423-transposable-element	22		RpL23	19
jim	20		RpL27A	19		b) Molecular Function
lncRNA:noe	20		RpL7	19		Term	P-value	Z-score	Combined Score	Genes
Arc1	19		RpS11	19		actin_filament_binding_(GO:0051015)	1.18071e-12	-1.39285	38.2544	sals;Act5C;Dg;stau;Msp300;heph;tau;Abl;Ank2;shot;RhoGEF3;pigs;par-6;Ten-m;spir;Patronin;scrib;pyd;Mical;Galphao;ctp;nuf;fz2																		b) Molecular Function
mt:ND5	18		RpS2	19		Notch_binding_(GO:0005112)	1.09899e-12	-1.33125	36.658	heph;Nedd4;Abl;Rbfox1;sca;br;kuz;pigs;pros;DnaJ-1;Appl;hth;ed;Mef2;mahe;kay;chn;Nipped-A;brat;awd;ct;elav;Hrb27C;Bx;bun;pyd;da;Hipk																		Term	P-value	Z-score	Combined Score	Genes
fmt	17		RpS27A	19		GTP_binding_(GO:0005525)	1.36124e-12	-1.26716	34.6221	Pka-C1;NetB;Nrg;Rab3;unc-13;dlp;Abl;drongo;Ank2;wnd;shot;RhoGEF3;par-6;spen;Patronin;Dhc64C;milt;Rim;scrib;bun;Galphao;Lgr1;fz2																		adrenergic_receptor_activity_(GO:0004935)	0.00171509	-3.07501	19.5826	Oamb;Octbeta2R;Mmp2
mt:ND1	17		RpL19	18		microtubule_binding_(GO:0008017)	2.01461e-13	-1.08158	31.618	Pka-C1;NetB;larp;Nrg;futsch;14-3-3epsilon;Abl;shot;pigs;par-6;Patronin;Dhc64C;milt;Galphao;ctp;fz2;cnn;stau;DOR;tau;Ank2;pAbp;brat;Cam;spir;Fs(2)Ket;14-3-3zeta;nuf																		ribosome_binding_(GO:0043022)	0.000107142	-2.08665	19.0748	eIF4E1;RpL5;eIF4EHP;Xrp1;eIF1A;heph;mRpL55;Ire1;RpL22;Rack1;Lrpprc2;Hsp83
lncRNA:CR34335	16		RpL28	18		GTPase_binding_(GO:0051020)	2.56485e-10	-1.30695	28.8625	NetB;Rab3;14-3-3epsilon;unc-13;dlp;Abl;drongo;wnd;shot;RhoGEF3;par-6;pros;spen;Patronin;Dhc64C;milt;Rim;scrib;bun;Galphao;14-3-3zeta																		2_iron,_2_sulfur_cluster_binding_(GO:0051537)	0.000325288	-2.1927	17.6091	Fer1HCH;Sod2;Sod1;IscU
Msp300	16		RpL8	18																								endodeoxyribonuclease_activity_(GO:0004520)	0.000355317	-1.82027	14.4575	br;Ddc;DNaseII;Parp;Su(var)205;His2Av
mt:ND3	16		RpS10b	18																								deoxyribonuclease_activity_(GO:0004536)	0.000289393	-1.72298	14.0384	br;Ddc;DNaseII;Parp;Su(var)205;Drep1;His2Av
Ank2	15		RpS27	18		c) Cellular component
mt:ND2	15		RpS8	18		Term	P-value	Z-score	Combined Score	Genes
csw	14		ATPsyngamma	17		dendrite_(GO:0030425)	0.0022691	-1.40233	51.2903	Pka-C1;NetB;Nrg;Abl;tutl;Dhc64C;hiw;Rdl;Galphao;fz2;cnn;kay;stau;unc-104;hdc;fru;Ank2;wnd;ct;nrv3;nrv2;spen;spir;da;ths;Dscam2																		c) Cellular component
FBti0019148	14		ATPsynO	17		axon_(GO:0030424)	0.00273836	-1.39189	47.9246	NetB;Rab3;unc-13;jus;Abl;shot;tutl;Dhc64C;hiw;Gfrl;Rdl;Ca-alpha1D;ctp;brp;Toll-6;unc-104;fru;tau;Ank2;wnd;brat;spen;Mical;da;ths																		Term	P-value	Z-score	Combined Score	Genes
Rbp6	14		CG18815	17		actin_cytoskeleton_(GO:0015629)	0.0123505	-1.42782	39.1994	sals;heph;Fhos;Nedd4;tau;Abl;Ank2;shot;RhoGEF3;ct;pigs;spir;Patronin;btsz;scrib;Amph;Mical;kug;Galphao;fz2																		small_nucleolar_ribonucleoprotein_complex_(GO:0005732)	0.00328413	-2.99075	17.1031	Df31;Hsp83;Hsp70Aa
chrb	13		COX7A	17		cytoplasmic_microtubule_(GO:0005881)	0.0214602	-1.29623	36.8086	Pka-C1;Toll-6;jvl;cnn;futsch;14-3-3epsilon;tau;Ank2;brat;Cam;shot;ct;pigs;par-6;rst;Patronin;Dhc64C;milt;kug;Galphao;14-3-3zeta;ctp;fz2;syd																		mitochondrial_intermembrane_space_(GO:0005758)	0.00328413	-2.97808	17.0306	Adk2;Sod2;Sod1
GlcAT-P	13		eIF3m	17		dendrite_membrane_(GO:0032590)	0.0123505	-1.37368	34.5444	side;Ank2;tutl;ct;nrv3;Ten-m;pros;nrv2;spen;Sdc;Appl;Dhc64C;hth;Galphao;ctp;ths;fz2																		neurotransmitter_receptor_complex_(GO:0098878)	3.50774e-05	-1.56157	16.0185	Oamb;alphaSnap;metro;5-HT1A;nAChRalpha5;Syn;cpx;Rdl;RhoGAP100F;Ten-a;5-HT2A;Ir68a
Hsp70Ab	13		RpL13	17																								chloride_channel_complex_(GO:0034707)	0.00550326	-2.41639	12.5711	nAChRalpha5;Syn;Rdl
pros	13		RpL26	17																								mitochondrial_matrix_(GO:0005759)	0.0021145	-2.02285	12.4586	Hsp60A;RpS3;Hsp23;Sod2;Sod1
Gs2	12		RpL4	17		d) Human Disease from Flybase 2017
ps	12		RpL6	17		Term	P-value	Z-score	Combined Score	Genes
sty	12		RpL9	17		fragile X syndrome	2.94469e-06	-3.30842	42.1344	futsch;dnc;dlp;Abl;mGluR																		d) Human Disease from Flybase 2017
CG45050	11		RpLP0	17		olivopontocerebellar atrophy	6.89334e-08	-1.23496	20.3647	nmo;DnaJ-1;RhoGAPp190;ps;14-3-3epsilon;mub;skd;Hsc70-3																		Term	P-value	Z-score	Combined Score	Genes
fz2	11		RpLP2	17		autosomal dominant cerebellar ataxia	9.40609e-08	-1.25094	20.2394	stau;14-3-3epsilon;pAbp;Nipped-A;skd;tws;Atx2;DnaJ-1;spen;Patronin;mbl;mub;Hsc70-3																		cytochrome-c oxidase deficiency disease	5.9796e-06	-1.90256	22.8824	COX7A;cype;COX4;COX5B;COX5A;levy
Hipk	11		RpS15	17		Huntington's disease	2.29224e-08	-1.11953	19.6938	Mef2;Pka-C1;RhoGAPp190;14-3-3epsilon;skd;shot;DnaJ-1;nrv2;Pfk;Dhc64C;DopEcR;Tl;mub;pan;Ca-alpha1D;Hsc70-3;14-3-3zeta																		Huntington's disease	2.72811e-06	-1.11953	14.3433	ND-PDSW;Dgkepsilon;Eip75B;Mmp2;Hsp60A;Ubi-p63E;pum;Sec61beta;smt3;Hsp83;CRMP;Lac;Spp;Hsc70-4;Rop;Pka-R1;CAP;Mpcp2;alphaSnap;Glut1;pan;CLIP-190;ND-30
kis	11		RpS18	17		tauopathy	1.11891e-07	-1.15137	18.4285	Socs36E;Tet;Act5C;Nrg;Dab;Rab26;tau;tws;dally;par-6;Atx2;milt;sm;mub;Su(z)2;Amph;pan;Fs(2)Ket;Hipk																		neuronal ceroid lipofuscinosis	0.00106727	-2.06998	14.1641	Hsc70-4;cathD;schlank;CtsB1
Ktl	11		RpS21	17																								kidney disease	0.00843259	-2.21647	10.5851	kirre;sns;Rac1
lncRNA:alphagamma-element:CR32865	11		RpS3	17																								Alexander disease	0.0121152	-1.67378	7.38688	Hsp26;Hsp27;Sod1
mt:CoI	11		RpS9	17
unc-104	11		sta	17		e) KEGG 2019
unc-13	11		VhaM9.7-a	17		Term	P-value	Z-score	Combined Score	Genes
Amph	10		alphaTub84B	16		AGE-RAGE signaling pathway in diabetic complications	0.0360146	-65.0377	216.174	norpA;Pkc53E;Plc21C																		e) KEGG 2019
CG4467	10		ATPsynB	16		Arginine biosynthesis	0.0476452	-54.6555	166.37	Nos;Gs2																		Term	P-value	Z-score	Combined Score	Genes
CG5758	10		COX4	16		Wnt signaling pathway	9.73737e-06	-11.3122	130.537	norpA;Pka-C1;nmo;dally;dlp;CkIalpha;Pkc53E;pan;CanA-14F;Plc21C;fz2																		Glycolysis / Gluconeogenesis	0.000203081	-79.0362	671.958	Aldh;PyK;Gapdh1;Pgk;fbp;Eno;CG7430;Hex-A;Pglym78;Gapdh2;Tpi
lncRNA:Hsromega	10		COX5B	16		Neuroactive ligand-receptor interaction	0.00165739	-19.3038	123.593	5-HT7;5-HT1A;5-HT1B;Rdl;mGluR;Lgr1																		Citrate cycle (TCA cycle)	0.000123128	-49.3278	444.063	CG5214;Mdh1;Mdh2;CG7430;SdhD;SdhC;SdhB;Idh;SdhA;Idh3b
mahe	10		levy	16		Hippo signaling pathway	2.03253e-06	-7.79167	102.119	app;tws;dally;Act5C;par-6;14-3-3epsilon;scrib;hth;14-3-3zeta;ed																		Glycerophospholipid metabolism	0.00932605	-75.2708	351.887	CG11425;Dgkepsilon;bbc;CG18815;ChAT;Pis;mino;CG3009;frj
mt:ATPase6	10		nAChRbeta1	16																								Glycine, serine and threonine metabolism	0.0171654	-73.0116	296.782	Alas;CG7430;CG6287;Pglym78;Shmt
mt:Cyt-b	10		RFeSP	16																								Glyoxylate and dicarboxylate metabolism	0.0381163	-76.1835	248.9	Gs1;Mdh1;Mdh2;CG7430;Shmt
nrv2	10		RNASEK	16		f) RNAi screens from Genome RNAi 2017
Ppcs	10		RpL10	16		Term	P-value	Z-score	Combined Score	Genes
brp	9		RpL14	16		Gq-linked GPCR signalling from Vaque et al. 2013. PMID: 23177739	1.20238e-13	-1.39535	41.5107	CG32264;heph;hig;CG5098;jus;Drep3;Rbfox1;nmo;dnc;CG1688;CG30089;Arc1;mei-P26;tna;scrt;nAChRalpha5;fru;Nipped-A;brat;Mid1;shn;CG15236;CG10384;Hs3st-A;hang;REPTOR;CG31191;Proc;Drl-2;Atx2;pros;Efa6;Amph;SP2353;fz2;sr;CG17839;kay;hdc;CG17716;VGlut;Eip78C;Ccn;ari-1;ct;Sox21b;unk;SoxN;Lk6;Rim;CG4629;chrb;14-3-3zeta;Hipk;nuf;ths																		f) RNAi screens from Genome RNAi 2017
Dab	9		RpL17	16		Wnt signaling from DasGupta et al. 2005. PMID: 15817814	8.37815e-10	-1.51187	31.5984	sals;hang;CG11873;mei-P26;tna;hdc;dlp;jus;drongo;E(Pc);Eip78C;CG42342;Atx2;CkIalpha;CG32767;bun;pan;SP2353;Rbp9;Hs3st-A																		Term	P-value	Z-score	Combined Score	Genes
heph	9		RpL18	16		Neural outgrowth from Sepp et al. 2008. PMID: 18604272	3.69215e-08	-1.60749	27.5113	side;siz;futsch;fru;skd;nmo;Atx2;glec;hiw;sm;bun;Mical;fz2;syd;ed																		Drosophila C virus infection from Cherry et al. 2005. PMID: 15713840	0.00000000000000000000000000000000000000000000000000000000000000853680246307529712483553742371979809715404476091630586193292851111762426566857679144904005238183625842468882723138330954638034650843826076681725678236309189095276650505184079520404338836669921875	-1.95381	279.235	RpS23;RpS9;RpS20;RpS7;RpS8;RpL23A;RpL35A;RpS27;RpS15Aa;RpS13;RpS12;RpS11;RpL39;RpL38;RpL35;RpLP2;RpS18;RpS17;RpS16;RpS15;RpL7A;RpL18A;RpS3;RpLP0;RpS4;RpS28b;RpL32;RpS2;RpL28;RpL27;RpL26;RpL24;RpL13A;RpS3A;RpL23;RpL22;RpL21;RpL4;RpL5;RpL18;RpL17;RpL3;RpL15;RpL14;RpL13;RpL36A;RpL10Ab;RpL9;RpL6;RpL7;RpS14a;RpL12;RpS27A;RpL11
IA-2	9		RpL23A	16		RTK-Ras-ERK pathway regulation (1) from Friedman et al. 2011. PMID: 22028469	1.20341e-07	-1.56896	24.9982	fid;ps;dikar;heph;hig;olf413;CG33639;skd;nmo;CG42342;CG5521;dnc;CG30089;ctp;Pdk1;ed;Arc1;ctrip;mahe;CG11873;Mkp3;klg;chn;Nipped-A;brat;l(1)G0469;Gbeta13F;Nup153;CG3638;CG8929;Bili;dpr13;dpr6;l(1)G0196;CG2082;E(Pc);shot;tws;CG32767;Amph;fz2;Socs36E;Toll-6;cnn;kay;dlp;CG4467;ct;unk;E2f1;bun;Not1																		RTK-Ras-ERK pathway regulation (1) from Friedman et al. 2011. PMID: 22028469	8.315e-37	-1.77446	147.418	RpS24;RpS23;sbr;RpS9;Caper;eIF3f1;RpS21;RpS20;RpS7;RpS8;RpS6;mge;RpS29;Phb2;RpS27;RpS26;CG42268;Eip74EF;ND-MLRQ;alphaTub84B;RpL40;ATPsynB;RpS15Aa;sky;RpS13;RpS12;Oamb;His3.3A;RpS11;SREBP;RpL39;RpL38;RpL36;RpL35;RpS18;Nlg2;RpS17;RpS16;RpS15;Prosbeta5;Pka-R1;hfp;Prosbeta3;CG7556;CG31705;Prosbeta1;RpS3;RpS4;RpS28b;RpL32;RpS2;Rpt3;RpL30;IscU;eIF4E1;Pka-C3;Chchd3;lwr;eEF1gamma;Ubi-p63E;beat-Vb;Hsp83;R…
mt:ND4	9		RpL3	16		ERK signaling from Friedman et al. 2006. PMID: 17086199	4.19428e-08	-1.38338	23.4995	CG34401;fid;GlcAT-P;heph;csw;Epac;skd;tutl;CG42342;fne;ctp;Pdk1;Arc1;klg;Pde11;fru;Nipped-A;brat;Spred;Nup153;shn;Bili;dpr6;Pka-C1;l(1)G0196;14-3-3epsilon;E(Pc);NFAT;shot;SKIP;CG32767;fz2;Socs36E;AMPdeam;Act5C;kay;side;upSET;siz;dlp;awd;Ccn;ari-1;SoxN;Rim;E2f1;Not1;chrb;Mical;14-3-3zeta;nuf;CG5758																		Cell size and cell-cycle regulation (2) from Bjorklund et al. 2006. PMID: 16496002	9.91154e-32	-1.76801	126.216	RpS9;RpL28;RpL26;RpS8;RpL24;Ubi-p63E;RpL23A;RpL34b;RpL35A;RpL22;RpL21;RpL40;RpS13;RpL4;sta;RpL18;RpL39;RpL38;RpL36;RpLP2;RpL13;RpS18;RpL10Ab;RpL9;RpS16;RpL7A;Prosbeta1;RpL18A;RpS14a;RpS3;RpL32;RpL10
pre-lola-G	9		RpL38	16																								Actin and microtubule morphology from Rohn et al. 2011. PMID: 21893601	9.8132e-33	-1.57422	116.023	RpS23;sbr;RpS9;eIF3f1;RpS21;RpS20;RpS7;RpS8;CG7430;Gdh;CG42541;RpS27;ATPsynD;alphaTub84B;RpL40;CG3625;RpS13;RpS12;CG14629;His3.3A;SREBP;Pomp;RpL38;His3.3B;RpL36;RpS18;Nlg2;RpS15;Prosbeta5;Prosbeta3;Prosbeta1;RpS3;RpL32;RpS2;RpL30;IscU;eIF4E1;eIF1A;eEF1gamma;CG9034;Hsp83;Rpn9;RpS3A;Rpn10;CG31997;RpL5;RpL3;RpL9;RpL6;RpL7;robl;PPP1R15;CG13623;ND-B22;RpL23A;RpL35A;Hel25E;MED10;mRpS18A;His4r;Rac1;RpII…
Rbp9	9		RpL7A	16		g) TF2DNA																						Hedgehog signaling from Nybakken et al. 2005. PMID: 16311596	4.01388e-35	-1.43496	113.649	RpS23;RpS9;RpS21;RpS20;ND-B22;RpL23A;RpL34b;RpL35A;His2Av;CG42541;Hel25E;RpS27;CG42268;ATPsynG;Calr;RpL40;eEF1delta;RpS15Aa;RpS13;sta;RpS11;RpL39;Pomp;RpL38;RpL36;RpL35;RpLP2;RpS18;RpS17;RpS16;RpS15;RpL7A;Prosbeta5;Prosbeta3;Dyrk3;RpL18A;Tektin-C;RpLP1;RpS3;RpLP0;RpS4;RpS28b;RpL32;RpS2;RpL30;eIF4E1;RpL28;RpL27;RpL26;RpL24;Ubi-p63E;RpL13A;RpS3A;alphaSnap;RpL23;RpL22;PNUTS;RpL21;RpL4;RpL5;RpL18;RpL…
RR48383-transposable-element	9		RpS7	16		Term	P-value	Z-score	Combined Score	Genes
shot	9		Uhg5	16		Trl_PMID:24194598	2.95114e-39	-1.86859	165.779	Tomosyn;ps;CG1607;Nedd4;olf413;CG5890;RhoGAP100F;CG42784;mGluR;igl;sca;NijC;5-HT7;CG2258;CG42260;milt;btsz;dnc;Cbp53E;Plc21C;Pdk1;app;CG11873;Msp300;Mkp3;DOR;dnr1;klg;Pde11;fru;Slob;CG42674;Mid1;Gbeta13F;Pka-R2;elav;CG34370;Ggamma30A;PMCA;Rbp9;Lmpt;NetB;larp;CG2082;toc;CG6282;Atx2;Ten-m;DopEcR;scyl;SK;CG13685;rdgA;sm;Su(z)2;Rdl;SP2353;Hsc70-3;Galphao;sals;Dif;AMPdeam;Ace;side;Fhos;wnd;CG43347;Eip…																		g) TF2DNA
Epac	8		Yp1	16		Mad_PMID:24194598	2.18426e-35	-1.63057	130.135	CG34401;ps;mamo;CG8641;Hsp68;Epac;skd;jim;igl;CG42540;CG2258;mgl;rad;CG5521;btsz;dnc;Fas3;Pdk1;Atpalpha;NKAIN;klg;stj;fru;Ank2;Rbp6;Pal2;elav;scrib;Nup153;kug;CG15431;Rbp9;Lmpt;Pka-C1;larp;CG2082;br;tws;pros;Ggamma1;SK;Gfrl;rdgA;sm;RpS19a;Su(z)2;CG5902;Hsc70-3;Galphao;Mef2;AMPdeam;Act5C;Ace;Dab;wnd;CG43347;Eip78C;Sh;SoxN;mbl;Lk6;Hrb27C;Bx;Eip93F;bun;pyd;chrb;CG34353;CG34355;ths;CG32264;msi;Obp44a…																		Term	P-value	Z-score	Combined Score	Genes
Ggamma30A	8		Yp2	16		Adf1_PMID:16381825	7.8438e-31	-1.70271	118.032	ps;mamo;csw;unc-13;Nedd4;mGluR;jim;sca;CG42540;rad;btsz;dnc;Fas3;Plc21C;CG11000;Pdk1;Hk;DOR;tna;NKAIN;Pde11;fru;Rbp6;scrib;kug;Rbp9;Lmpt;NetB;larp;CG31191;toc;CG6282;br;tws;pros;SK;rdgA;Su(z)2;Amph;Hsc70-3;Galphao;Scgdelta;Mef2;Act5C;side;stau;Dab;Fhos;VGlut;CG43901;wnd;CG43347;Eip78C;Shab;nrv3;Sh;Eip93F;bun;pyd;Sap47;chrb;nuf;ths;Obp44a;CG31690;Elk;heph;jeb;hig;CG33639;l(3)neo38;tutl;pigs;fend;C…																		Mad_PMID:19158363	4.70959e-16	-1.68815	59.5778	ksh;Acsl;RpS7;CG14757;CG42700;gce;CG9331;CG42668;RhoGAP100F;Epac;TRAM;Oli;igl;kirre;Irk2;CG9328;mgl;rad;Eip74EF;Pvf3;Scp2;Cbp53E;RpL40;CG3505;CG32982;Obp99c;RpS11;His3.3B;Rtnl1;Idgf5;Idgf4;Hr38;scny;Gel;CG2145;Pka-R1;CG2269;CG31705;Pgk;Prosbeta1;CG11191;CG18549;CG5934;Sytalpha;CG11425;sdt;repo;CG8586;CG42402;CG6287;beat-Vb;Proc;br;CG42361;Hsc70-4;fd59A;Phm;CG11267;Cyt-b5-r;sr;nAChRbeta1;Vmat;Fer1…
larp	8		Alas	15		Deaf1_PMID:19158363	1.29999e-24	-1.58866	87.3757	Nrg;ps;Hsp68;RhoGAP100F;CG42784;mGluR;igl;sca;RhoGEF3;l(3)L1231;CG4678;CG42540;btsz;dnc;Plc21C;Pdk1;app;CG11873;Msp300;Pde11;CG42674;CG45263;sty;Bili;PMCA;eys;Sytalpha;Lmpt;larp;sNPF;CG43737;CG2082;br;tws;pros;DnaJ-1;scyl;SK;Gfrl;sm;RpS19a;Su(z)2;Galphao;Scgdelta;Mef2;Dif;Fhos;VGlut;Cnot4;CG43347;Syt7;Tret1-1;ct;Shab;CG43066;glec;Sh;mbl;Lk6;Hrb27C;Bx;AstC-R2;Eip93F;CkIalpha;bun;CG34355;nuf;CG3226…																		aop_PMID:19158363	2.62734e-15	-1.72719	57.9865	RpS23;Acsl;CG42700;gce;Scgbeta;CG9331;RhoGAP100F;TRAM;Glt;RpS25;igl;kirre;Irk2;mgl;rad;CG4716;alphaTub84B;RpL41;CG32982;norpA;app;Obp99c;His3.3A;RpS11;RpL39;CG17739;RpL36;Rtnl1;CG32191;Pkc53E;VhaM9.7-a;CG7560;RpS17;CG42673;SdhA;CG2269;stv;GABA-B-R1;RpL32;CG17734;RpL30;CG10384;CG17059;Nacalpha;Sytalpha;Spn42Da;repo;Pxn;CG6044;CG8861;MRP;beat-Vb;Hsp83;Proc;GNBP3;Hsc70-4;CG12194;RpS3A;Spt-I;Glut1;Ga…
lncRNA:CR46004	8		ATPsynF	15		brk_PMID:19158363	1.07901e-23	-1.6496	87.2365	Tomosyn;RhoGAPp190;CG1607;mamo;csw;CG8641;Epac;Oda;jim;igl;RhoGEF3;l(3)L1231;CG4678;CG42540;5-HT7;Sdc;btsz;dnc;Fas3;CG12851;CG11000;Pdk1;Arc1;CG11873;Msp300;Atpalpha;fru;Pkc53E;Mid1;18w;elav;CG45263;CG34370;sty;Ggamma30A;Rbp9;Hs3st-A;CG2082;CG31191;CG6282;br;Atx2;rst;pros;sm;CG16711;Rdl;SP2353;Hsc70-3;Galphao;Mef2;cnn;Dab;Fhos;VGlut;Men-b;CG43901;CG43347;Eip78C;Shab;nrv3;CG43066;nrv2;Sh;mbl;Lk6;j…																		Clk_PMID:19158363	7.57449e-13	-1.73297	48.3652	sbr;RpS21;Acsl;RpS7;CG42700;Ipp;pum;Gdh;RhoGAP100F;Epac;TRAM;Phb2;c12.1;kirre;CG8910;mgl;rad;Eip74EF;Pvf3;Scp2;CG2017;Hf;CG32982;frj;norpA;Dh31;CG17739;RpL36;RpL35;Rtnl1;Pkc53E;glo;RpS18;RapGAP1;CG42673;Pka-R1;Pgk;NP15.6;GABA-B-R1;dod;RpL32;CG14340;CG17059;CG14464;Sytalpha;Drat;sdt;schlank;CG14817;CG40228;D;nkd;CG42402;RhoGDI;CG9705;CG42361;Hsc70-4;RpS3A;Glut1;GluClalpha;PNUTS;fred;CG17124;CG1126…
Msr-110	8		ATPsynG	15																								Ets96B_PMID:19158363	1.2984e-12	-1.75068	47.9159	Acsl;pum;Epac;Glt;igl;kirre;Irk2;mgl;rad;CG9689;CG2017;RpL41;CG3505;CG3625;RpS15Aa;norpA;app;Obp99c;Spn88Eb;His3.3A;RpS11;RpL39;Tob;RpL36;Pde11;Rtnl1;CG32191;SdhC;RpS17;SdhA;Gel;CG2269;CG42392;GABA-B-R1;RpL32;CG17734;RpL31;CG10384;Nacalpha;PyK;CG40228;Pxn;CG8586;CG6044;beat-Vb;Hsp83;br;CG7800;Hsc70-4;CG12194;RpS3A;Glut1;CG32204;Cyt-b5-r;Ten-a;CG1943;sr;nAChRbeta1;klar;CG12502;RpL5;RpL3;CG8993;RpL…
PAN3	8		BI-1	15		h) PPI network hubs from Droid 2017																						h_PMID:24194598	1.68934e-12	-1.66476	45.126	ksh;RpS21;RpS7;CG11768;CG42700;Gdh;CG42668;RpS29;CG42268;igl;CG43078;kirre;rad;Eip74EF;CG9689;Scp2;Eb1;CD98hc;Rgk3;RpL41;Rgk1;MESK2;CG32982;sky;Obp99c;CG11752;Tom20;RpL36;Pkc53E;CG42795;RpS17;RpS16;scny;CG2145;CG3597;CG2269;CG31706;Pgk;dod;Sytalpha;sdt;D;Pxn;SrpRbeta;GstD1;Hsp83;Proc;br;Cyp28d1;CG42361;Hsc70-5;CtsB1;CG11267;VhaAC39-1;CG5903;sr;CG12502;CG10960;Vmat;Syt1;betaTub56D;CG44837;h;BEAF-3…
5-HT1B	7		CG10077	15		Term	P-value	Z-score	Combined Score	Genes
Appl	7		CG11267	15		Sec5	2.23269e-06	-2.51399	32.7128	Msp300;rad;14-3-3epsilon;hiw;CG31191;lap;CG42674;hth;14-3-3zeta																		h) PPI network hubs from Droid 2017
CG15236	7		CG5946	15		ci	1.13662e-07	-1.7123	27.3797	CG34401;Msp300;Gs2;skd;trol;Oda;Nrt;Spred;mgl;Cdep;kis;Bx;Su(z)2;hth;Plc21C;IA-2																		Term	P-value	Z-score	Combined Score	Genes
CG30428	7		CG7920	15		ptc	1.23659e-05	-2.01396	22.7588	CG32486;Shab;Sox21b;RhoGAPp190;mgl;Fhos;hiw;Nedd4;rdgA;Mical;trol;fz2																		dorsal	3.17966e-10	-2.11731	46.3036	RNASEK;RpL17;Cyt-c-p;RpL15;Spn42Da;RpLP2;Sec61beta;Trx-2;RpS16;RpS26;ND-15;Jupiter;CG10470;RpS27A;RpS2;Vsx2
CG43902	7		eIF4A	15		CG13731	0.000570956	-2.3955	17.8901	brp;msi;sty;14-3-3zeta																		AstC-R1	6.0398e-10	-2.00847	42.6348	RpS12;Desat1;RpL15;Hsp27;eIF3j;RpL35A;Idgf2;eIF3m;RpS26;CG7656;Hsc70-5;CG4364;RpL23;RpL40;CG18135
CG8929	7		Nacalpha	15		hale	0.000156917	-1.8907	16.5621	CG34401;br;brp;CG13293;Sox21b;sty;drongo;Oda																		CG42797	5.98363e-08	-2.25951	37.5794	CG18067;RpS24;CRIF;RpL3;RpS20;RpS3A;betaTub56D;eEF1gamma;Ubi-p63E;Chd64;RpL40;RpL7A
ct	7		RpL10Ab	15																								Hn	2.20498e-09	-1.76271	35.1352	Fer1HCH;CG8036;glo;mino;fd59A;ND-19;Nurf-38;TfAP-2;Invadolysin;jdp;CG17931;qkr58E-3;ATPsynB;ND-SGDH;CG3625
dally	7		RpL18A	15																								Vps39	1.02517e-07	-1.96275	31.5869	Mob4;RpS7;CG5455;RpL15;eEF1gamma;RpS6;RpS4;SdhC;26-29-p
ed	7		RpL27	15		I) InterPro domains 2019
Fhos	7		RpL35A	15		Term	P-value	Z-score	Combined Score	Genes
Gfrl	7		RpL36A	15		C2 domain	3.50725e-05	-424.047	4349.92	norpA;Nedd4;Pkc53E;RhoGAP100F;Plc21C																		I) InterPro domains 2019
Octalpha2R	7		RpS12	15		Ion transport domain	8.28768e-05	-398.372	3743.96	Shab;para;Sh;slo;Ca-alpha1D																		Term	P-value	Z-score	Combined Score	Genes
Pal2	7		RpS15Aa	15		GPCR, rhodopsin-like, 7TM	0.00811163	-651.401	3136.14	5-HT7;Octbeta1R;5-HT1A;5-HT1B																		Glycoside hydrolase family 18, catalytic domain	0.000621054	-749.79	5536.52	Idgf5;Idgf4;Idgf2;Idgf6
RhoGAP100F	7		Yp3	15		BTB/POZ domain	0.00223696	-386.44	2358.31	br;Shab;Sh;fru																		GPCR, rhodopsin-like, 7TM	0.00272539	-726.364	4289.29	Oamb;TrissinR;SPR;Octbeta2R;Dop1R2;Dop2R;5-HT1A
side-VI	7		Argk	14		Laminin G domain	0.0265491	-389.677	1414.04	kug;eys																		HECT domain	0.0421024	-679.512	2152.46	HERC2;Ufd4
SKIP	7		ATP6AP2	14																								Alpha crystallin/Hsp20 domain	0.00550326	-386.44	2010.42	Hsp26;Hsp27;Hsp23
SoxN	7		ATPsynbeta	14																								Thioredoxin domain	1.16216e-05	-168.2	1911.2	Pdi;CaBP1;Jafrac1;Trx-2;prtp
Su(z)2	7		ATPsynC	14		J) Allele LOF phenotype from flybase 2017
CG2993	6		Calr	14		Term	P-value	Z-score	Combined Score	Genes
CG42540	6		CG3625	14		recessive	6.11387e-32	-1.35871	97.6535	Nrg;tud;csw;unc-13;skd;mGluR;sca;mgl;milt;dnc;Fas1;Fas3;ctp;Pdk1;norpA;app;Msp300;dnr1;Atpalpha;klg;stj;fru;Slob;18w;Gbeta13F;slo;scrib;sty;Pka-C1;myo;14-3-3epsilon;Abl;br;tws;kuz;par-6;Ten-m;rst;pros;Dhc64C;Ggamma1;SKIP;Su(z)2;Ca-alpha1D;sr;Mef2;sals;Dif;cnn;Ace;stau;upSET;wnd;Eip78C;ct;Shab;sff;nrv2;glec;Sh;mbl;Lk6;Hrb27C;bun;pyd;da;nuf;msi;heph;hig;msn;tutl;nmo;Tl;lap;pan;ed;mei-P26;scrt;chn;N…																		J) Allele LOF phenotype from flybase 2017
CG42613	6		CG7630	14		somatic clone	2.11481e-17	-1.4096	54.1214	Nrg;msi;msn;RhoGAP100F;tutl;sca;nmo;milt;lap;pan;ctp;Pdk1;ed;plum;Dg;Msp300;chn;fru;brat;elav;fwe;scrib;shn;sty;cic;Pka-C1;PDZ-GEF;Abl;shot;br;kuz;par-6;pros;kis;Dhc64C;Ggamma1;rdgA;hth;mask;Socs36E;cnn;kay;Ace;hdc;dlp;Cow;ct;dally;E2f1;CkIalpha;pyd;da;14-3-3zeta																		Term	P-value	Z-score	Combined Score	Genes
CG42784	6		COX7C	14		neuroanatomy defective	1.70637e-23	-0.992152	52.0136	Tet;Nrg;Rab3;msn;RhoGAP100F;mGluR;tutl;nmo;Appl;mt:ND2;hiw;dnc;Fas1;Fas3;lap;Cbp53E;ed;norpA;plum;Dg;dnr1;Atpalpha;chn;fru;brat;Nos;Pka-R2;elav;slo;scrib;shn;sty;Pka-C1;futsch;14-3-3epsilon;Abl;shot;kuz;Ten-m;rst;pros;Dhc64C;Ca-alpha1D;hth;fz2;cnn;Ace;stau;Dab;unc-104;hdc;dlp;wnd;ct;SoxN;E2f1;da																		Minute	1.5926e-08	-3.00138	53.8908	RpS13;br;RpS21;RpL38;RpL36;RpS6;RpS3;RpL13A
CG42795	6		Ctr9	14		lethal	5.04388e-23	-1.00693	51.6972	Nrg;tud;msi;heph;csw;unc-13;msn;skd;tutl;sca;mgl;milt;Tl;lap;pan;ctp;Pdk1;ed;Atpalpha;klg;stj;fru;Nipped-A;brat;Cam;18w;Gbeta13F;elav;fwe;scrib;shn;cic;Pka-C1;PDZ-GEF;futsch;14-3-3epsilon;shot;br;tws;kuz;par-6;Ten-m;pros;para;kis;Dhc64C;Ggamma1;Su(z)2;Ca-alpha1D;hth;sr;Mef2;kay;Ace;stau;Dab;unc-104;dlp;Cow;trol;ct;dally;nrv2;glec;mbl;Lk6;Hrb27C;E2f1;CkIalpha;pyd;da;14-3-3zeta;nuf																		recessive	1.76678e-08	-1.34977	24.0954	SPARC;RpS21;Acsl;RpS6;pum;path;mgl;Nsf2;Eip74EF;Eb1;alphaTub84B;Rgk1;norpA;RpS13;app;RpL38;Hr38;SdhA;hfp;Cyp4g1;RpS3;RpS2;eIF4E1;sdt;Stim;D;Chchd3;nkd;lwr;repo;Tpi;Hsp83;mago;br;Hsc70-4;Phm;mod(mdg4);sr;cni;sals;klar;Vmat;JIL-1;Syt1;glob1;h;Tctp;mino;dj-1beta;SkpA;Lac;AdipoR;Snap25;glec;Cks85A;Pde1c;w;sns;pyd;stai;eca;heph;Pcf11;coro;hig;pyr;Yeti;dysc;His2Av;Idh;Hel25E;nec;Gyf;TfIIA-S;Tk;Sap-r;sg…
Eip63E	6		cype	14		ganglion mother cell	2.94469e-06	-3.26194	41.5425	cnn;pros;SoxN;Ggamma1;brat																		larval stage	1.55622e-07	-1.45688	22.8377	Tet;Stim;Chchd3;lwr;hig;gce;Yeti;Aplip1;sqh;Aldh;br;path;Hsc70-4;tsr;Fkbp14;Nsf2;Phm;Sap-r;sgl;mod(mdg4);Rac1;norpA;klar;Vmat;babo;Csas;JIL-1;Syt1;Lsd-1;Mmp1;Mmp2;glob1;Rack1;dj-1beta;SkpA;Pdp1;CrebA;Rop;CAP;Cks85A;Cyp4g1;Dscam1;5-HT2A
fipi	6		His3.3A	14																								chemical resistant	3.06507e-05	-2.19485	22.8107	Bacc;CG10527;hig;w;gce;Syn;Tpi;dj-1beta;5-HT2A
hbs	6		HmgZ	14																								lethal - all die before end of first instar larval stage	2.35348e-05	-2.00911	21.4112	eIF4E1;tsr;Cyt-c-p;Acsl;alphaSnap;RpL15;mRpL55;sqh;Tctp;eIF3m
mamo	6		mt:CoII	14
wry	6		ND-20	14
Atx2	5		ND-SGDH	14
CG31221	5		Rack1	14
Dg	5		RpL12	14
Eip93F	5		RpL21	14
Frq1	5		RpL34b	14
fru	5		RpL40	14
Gdap2	5		RpS3A	14
Hsp67Bc	5		RpS6	14
Hsp68	5		Scgbeta	14
Lk6	5		SdhC	14
mbl	5		UQCR-C2	14
mub	5		Vha36-1	14
side	5		Yeti	14
SP2353	5		ATPsynCF6	13
Ace	4		ATPsynD	13
Act5C	4		Ddc	13
app	4		eEF1beta	13
CG17193	4		eIF3f1	13
CG32700	4		IscU	13
CG43778	4		MagR	13
CG43901	4		ND-15	13
cnn	4		ND-30	13
E(Pc)	4		ND-39	13
Fas1	4		ND-51	13
FBti0063565	4		ND-B14.5A	13
Galphao	4		RNaseMRP:RNA	13
Hsc70-3	4		RpL31	13
hwt	4		RpLP1	13
kay	4		RpS29	13
l(3)L1231	4		Tctp	13
mt:CoIII	4		TMS1	13
Nckx30C	4		CG10960	12
Nedd4	4		CG13887	12
Pde11	4		CG15012	12
pHCl-1	4		COX5A	12
pigs	4		COX8	12
Pka-R2	4		Cyt-c1	12
RhoGEF3	4		ND-B14	12
scyl	4		ND-B17.2	12
sif	4		Rbp1	12
sm	4		roh	12
stj	4		RpL24-like	12
Tomosyn	4		RpS24	12
VAChT	4		RpS25	12
VGlut	4		Scsalpha1	12
zld	4		SdhD	12
bol	3		UQCR-C1	12
Ca-alpha1D	3		CG13739	11
CG11873	3		CG40228	11
CG12851	3		eIF1	11
CG13293	3		Hsp60A	11
CG31191	3		lncRNA:CR45054	11
CG6154	3		ND-49	11
cpx	3		ND-AGGG	11
ctrip	3		Pfdn6	11
DnaJ-1	3		Pgk	11
dpr21	3		RhoGAP102A	11
Efa6	3		RpL15	11
FBti0102119	3		RpS16	11
hdc	3		RpS28b	11
jeb	3		SdhB	11
kuz	3		Sod2	11
lncRNA:cherub	3		UQCR-14	11
mei-P26	3		UQCR-Q	11
Mnn1	3		CG5676	10
msn	3		Chchd3	10
myo	3		Cisd2	10
NetB	3		Cyt-c-p	10
nocte	3		Fer1HCH	10
para	3		FoxP	10
Pka-C1	3		Jupiter	10
Plc21C	3		ND-18	10
plum	3		ND-24	10
rdgA	3		ND-B12	10
Sec63	3		ND-B16.6	10
Sh	3		ND-PDSW	10
SK	3		Neb-cGP	10
sNPF	3		path	10
spir	3		Pis	10
Tl	3		RpS20	10
trv	3		Syn	10
2mit	2		VhaPPA1-1	10
5-HT1A	2		ATPsyndelta	9
Abl	2		CG11699	9
ari-1	2		CG11752	9
Atpalpha	2		CG2852	9
bru3	2		CG30172	9
Bx	2		CG4716	9
Ca-alpha1T	2		CG7407	9
Cam	2		cl	9
Cbp53E	2		COX6B	9
CG11360	2		Crk	9
CG13685	2		Fer2LCH	9
CG14762	2		gce	9
CG15431	2		glo	9
CG1607	2		maf-S	9
CG1688	2		Nca	9
CG30089	2		ND-13B	9
CG30116	2		ND-19	9
CG31760	2		ND-ACP	9
CG32017	2		ND-B22	9
CG32264	2		ND-MWFE	9
CG34370	2		RpL32	9
CG3638	2		Tpi	9
CG42238	2		Trx-2	9
CG42260	2		UQCR-11	9
CG43066	2		Adk2	8
CG45263	2		CG12822	8
CG4587	2		CG13868	8
CG5890	2		CG14407	8
CG8369	2		CG14464	8
Cow	2		CG15628	8
ctp	2		CG2233	8
da	2		Idgf6	8
dnc	2		Jafrac1	8
DopEcR	2		mt:CoIII	8
Dscam2	2		ND-B14.5B	8
Dyb	2		ND-B14.7	8
eEF1alpha2	2		NP15.6	8
eys	2		Rab14	8
FBti0019603	2		RpS26	8
FBti0059746	2		sbb	8
futsch	2		Sod1	8
Gbeta13F	2		Taf10b	8
glec	2		VhaAC39-1	8
Gycbeta100B	2		asRNA:CR45600	7
hig	2		Atox1	7
Hk	2		CanB	7
Hrb27C	2		Caper	7
Hs3st-A	2		CG13920	7
jvl	2		CG14817	7
klg	2		CG3009	7
kmr	2		CG33170	7
l(1)G0196	2		CG41128	7
lncRNA:CR40469	2		CG43324	7
metro	2		CG4364	7
Mical	2		CG8993	7
msi	2		CtsB1	7
mspo	2		Drat	7
mt:CoII	2		eEF5	7
mtt	2		EloC	7
nmo	2		EMC4	7
Nrt	2		Eno	7
nrv3	2		FBti0019044	7
nuf	2		Fie	7
Nup153	2		Gapdh1	7
oaf	2		Hsp70Bc	7
par-6	2		jdp	7
Patronin	2		lwr	7
Pfk	2		Mdh2	7
Rab3	2		ND-B15	7
RhoGAPp190	2		Pomp	7
Rilpl	2		RpL30	7
Sap47	2		RpL34a	7
Scp2	2		RR48361-transposable-element	7
scrt	2		sqh	7
Shab	2		sun	7
side-VIII	2		Tim17b	7
slim	2		TM4SF	7
Snoo	2		Arl6IP1	6
Sox21b	2		asRNA:CR44429	6
Spred	2		ATPsynE	6
sr	2		CaMKI	6
Thd1	2		Cbp53E	6
tutl	2		CG13585	6
tweek	2		CG17716	6
tws	2		CG5903	6
unk	2		CG6115	6
Unr	2		CG7430	6
upSET	2		Coq7	6
14-3-3epsilon	1		Cyp1	6
14-3-3zeta	1		eIF3i	6
18w	1		eIF3j	6
5-HT7	1		Fis1	6
Ald1	1		Hsp26	6
alrm	1		lncRNA:CR45332	6
AMPdeam	1		MED21	6
anchor	1		mt:ATPase6	6
AstC-R2	1		ND-MLRQ	6
awd	1		Pdhb	6
beat-IIIb	1		Prosbeta5	6
beat-IIIc	1		PyK	6
Bili	1		RpL37A	6
bma	1		Rsf1	6
br	1		Rtnl1	6
brat	1		SC35	6
btsz	1		Tsp66E	6
bun	1		Ubi-p5E	6
C3G	1		VepD	6
Ca-Ma2d	1		Vha13	6
CanA-14F	1		7B2	5
Cbs	1		AP-2sigma	5
Ccn	1		beat-Ic	5
Cdep	1		Cchl	5
CG10384	1		CG14818	5
CG11000	1		CG1648	5
CG11319	1		CG30423	5
CG12084	1		CG33143	5
CG13055	1		CG33977	5
CG13995	1		CG42668	5
CG14431	1		CG5214	5
CG14853	1		CG5532	5
CG15765	1		CG8861	5
CG16711	1		CG9034	5
CG17716	1		CG9896	5
CG17839	1		CHOp24	5
CG2082	1		cni	5
CG2258	1		Cp1	5
CG31690	1		Desat1	5
CG32333	1		dj-1beta	5
CG32486	1		eIF3h	5
CG32767	1		EMC10	5
CG33639	1		Fkbp59	5
CG34353	1		frj	5
CG34355	1		gammaSnap1	5
CG34401	1		Gapdh2	5
CG3556	1		Glut1	5
CG42342	1		Gpdh1	5
CG42458	1		GstD1	5
CG42674	1		His2Av	5
CG43347	1		hpRNA:CR18854	5
CG4341	1		Idh3a	5
CG43737	1		kirre	5
CG4502	1		lncRNA:CR45312	5
CG4577	1		mRpL55	5
CG4629	1		mt:CoI	5
CG4678	1		ND-42	5
CG4911	1		ND-ASHI	5
CG5098	1		Rab4	5
CG5455	1		RpL22	5
CG5521	1		RpL24	5
CG5902	1		RpL41	5
CG6282	1		RpS5a	5
CG8641	1		Tsp42Ej	5
chn	1		tsr	5
ChT	1		Ttd14	5
cic	1		viaf	5
CkIalpha	1		Arl8	4
CNMaR	1		bma	4
Cnot4	1		Cadps	4
Crz	1		CD98hc	4
Cyp4e3	1		CG17765	4
Dhc64C	1		CG18135	4
Dif	1		CG32485	4
dikar	1		CG4577	4
dlp	1		CG46385	4
dnr1	1		CG7646	4
DOR	1		cindr	4
dpr13	1		CLIP-190	4
dpr20	1		Dop2R	4
dpr6	1		eIF2beta	4
dpr8	1		Fife	4
Drep3	1		fred	4
Drl-2	1		galectin	4
drongo	1		Gbeta5	4
Dscam3	1		GluRIA	4
dtn	1		Hex-A	4
Duba	1		His3.3B	4
E2f1	1		Idh3b	4
Eip78C	1		Kank	4
elav	1		luna	4
Elk	1		MESK2	4
Fas3	1		Mmp2	4
FBti0019143	1		Mpcp2	4
FBti0019622	1		mt:Cyt-b	4
FBti0019715	1		nAChRalpha5	4
fend	1		ND-23	4
fid	1		ND-B17	4
fne	1		Nurf-38	4
fok	1		Pdi	4
Frq2	1		Phb2	4
Fs(2)Ket	1		Pkc53E	4
fwe	1		REPTOR-BP	4
Gat	1		RpL35	4
GATAd	1		RpL36	4
Ggamma1	1		SF2	4
GlcAT-S	1		Sf3b6	4
hang	1		SiaT	4
Hasp	1		smt3	4
hiw	1		Tango11	4
hth	1		Tim23	4
HUWE1	1		UQCR-6.4	4
hzg	1		Vha14-1	4
igl	1		5-HT2A	3
jdp	1		Agpat3	3
jus	1		Alg11	3
kug	1		Arl4	3
l(1)G0469	1		awd	3
l(3)neo38	1		beat-Vb	3
lap	1		bip2	3
Lgr1	1		CG12194	3
Lmpt	1		CG12384	3
LpR1	1		CG12817	3
mask	1		CG1646	3
Mef2	1		CG17065	3
Men-b	1		CG17272	3
Mgat2	1		CG17294	3
mgl	1		CG17684	3
mGluR	1		CG31324	3
Mid1	1		CG32544	3
milt	1		CG33199	3
Mkp3	1		CG33543	3
mt:ND6	1		CG3732	3
nAChRalpha5	1		CG42402	3
nAChRalpha6	1		CG43850	3
NFAT	1		CG6770	3
NijC	1		CG6912	3
Nipped-A	1		Chchd2	3
NKAIN	1		Chd64	3
nolo	1		dod	3
norpA	1		Eip74EF	3
Nos	1		elm	3
Not1	1		Faf2	3
Nrg	1		fd59A	3
Obp44a	1		Fkbp12	3
Octbeta1R	1		Gbp2	3
Oda	1		GluClalpha	3
olf413	1		Gprk2	3
pAbp	1		HINT1	3
pan	1		Hsp27	3
PCB	1		Ip259	3
Pdk1	1		lncRNA:CR46006	3
PDZ-GEF	1		mago	3
Pits	1		mod(mdg4)	3
Pkc53E	1		mRpS25	3
PMCA	1		mt:ND4	3
Proc	1		Mtch	3
Ptp10D	1		mtgo	3
pyd	1		NimB2	3
qkr54B	1		Nipped-B	3
qm	1		ox	3
Rab26	1		p23	3
rad	1		Pcd	3
Rbfox1	1		Pde6	3
Rdl	1		Pex19	3
REPTOR	1		Pgant9	3
rgn	1		Pli	3
Rim	1		Prps	3
RpS19a	1		Pxn	3
RR48347-transposable-element	1		qtc	3
Rsph3	1		RhoGDI	3
rst	1		RpII18	3
sals	1		RpS13	3
sca	1		Scp2	3
Scgdelta	1		scyl	3
scrib	1		SelT	3
Sdc	1		Syt1	3
sff	1		Syx6	3
shn	1		Tk	3
side-V	1		5-HT1A	2
siz	1		Acbp1	2
skd	1		Acsl	2
slgA	1		Adk1	2
slo	1		Alg-2	2
Slob	1		alphaSnap	2
Snx27	1		aqz	2
Socs36E	1		barc	2
SP1029	1		BEAF-32	2
SP1173	1		beat-Ia	2
spab	1		bic	2
spen	1		cathD	2
stau	1		CG10098	2
syd	1		CG10470	2
Syn1	1		CG10508	2
Syt7	1		CG1090	2
Sytalpha	1		CG11151	2
tau	1		CG11191	2
Ten-m	1		CG11319	2
Tet	1		CG11768	2
ths	1		CG12004	2
tna	1		CG12038	2
toc	1		CG13551	2
Toll-6	1		CG13623	2
Tret1-1	1		CG13921	2
trol	1		CG14340	2
Tsp97E	1		CG14757	2
tud	1		CG14767	2
TyrR	1		CG17059	2
unc79	1		CG17271	2
wnd	1		CG17508	2
X11Lbeta	1		CG17739	2
Zdhhc8	1		CG17816	2
			CG2017	2
			CG2269	2
			CG3061	2
			CG31705	2
			CG32276	2
			CG32982	2
			CG34355	2
			CG3655	2
			CG3662	2
			CG42268	2
			CG42392	2
			CG42541	2
			CG43658	2
			CG46448	2
			CG6044	2
			CG7220	2
			CG7414	2
			CG7991	2
			CG8036	2
			CG8229	2
			CG8321	2
			CG8916	2
			CG8974	2
			CG9646	2
			CG9691	2
			CG9775	2
			Con	2
			Cyp9f2	2
			Df31	2
			DIP-theta	2
			eEF1delta	2
			eIF1A	2
			eIF3l	2
			eIF4E1	2
			Elal	2
			EMRE	2
			FBti0019380	2
			FBti0059720	2
			FBti0061385	2
			fon	2
			Frl	2
			fz	2
			GABA-B-R1	2
			Gel	2
			ghi	2
			glec	2
			glob1	2
			Gpb5	2
			Gs1	2
			Haspin	2
			HERC2	2
			Hsc70-4	2
			Hsp23	2
			Hsp70Bb	2
			Hsp83	2
			Idgf4	2
			l(3)80Fg	2
			lncRNA:CR45758	2
			lncRNA:roX2	2
			LpR2	2
			Lrpprc2	2
			LTV1	2
			mAcon1	2
			MFS17	2
			mRpL12	2
			mRpS33	2
			MtnA	2
			Mtpbeta	2
			nAChRalpha6	2
			ND-13A	2
			Nlg3	2
			Npc2a	2
			Pcf11	2
			Pka-C3	2
			Prosbeta3	2
			prt	2
			Pvf3	2
			pyd	2
			Rab27	2
			Ran	2
			Rdl	2
			ReepB	2
			ringer	2
			robl	2
			Roc1a	2
			RpL11	2
			RpL39	2
			RpL5	2
			RpS14a	2
			Shawl	2
			SkpA	2
			sky	2
			SmE	2
			SPARC	2
			Spn	2
			Spn43Ab	2
			SPR	2
			Spt-I	2
			sr	2
			Ssb-c31a	2
			stai	2
			Stlk	2
			stv	2
			Syp	2
			Tapdelta	2
			Ten-a	2
			thoc7	2
			Tim8	2
			Tob	2
			Tom20	2
			Tom7	2
			Trp1	2
			Tsf1	2
			w	2
			whd	2
			26-29-p	1
			2mit	1
			AANAT1	1
			Acer	1
			Adgf-D	1
			AdipoR	1
			Ae2	1
			Agpat4	1
			Ahcy	1
			AIMP3	1
			AkhR	1
			Aldh	1
			Alg1	1
			alt	1
			ana	1
			Ance-4	1
			Ance-5	1
			AnxB9	1
			Aplip1	1
			apolpp	1
			Apoltp	1
			app	1
			aralar1	1
			ASPP	1
			Atg12	1
			AttA	1
			AttC	1
			axed	1
			axo	1
			babo	1
			Bacc	1
			bai	1
			bbc	1
			bcn92	1
			beat-Ib	1
			beat-IIa	1
			beat-IIb	1
			beat-IIIc	1
			beat-Va	1
			betaTub56D	1
			bnb	1
			br	1
			Bub3	1
			c11.1	1
			c12.1	1
			CaBP1	1
			Calx	1
			CAP	1
			CDase	1
			CG10089	1
			CG10137	1
			CG10353	1
			CG10384	1
			CG10527	1
			CG10680	1
			CG10799	1
			CG10804	1
			CG11076	1
			CG11127	1
			CG11294	1
			CG11317	1
			CG11407	1
			CG11425	1
			CG11444	1
			CG11790	1
			CG12163	1
			CG12279	1
			CG12343	1
			CG12355	1
			CG12502	1
			CG12560	1
			CG12868	1
			CG12926	1
			CG13054	1
			CG13784	1
			CG14142	1
			CG14400	1
			CG14414	1
			CG14629	1
			CG14641	1
			CG14669	1
			CG15096	1
			CG15098	1
			CG15117	1
			CG15201	1
			CG15209	1
			CG15293	1
			CG15537	1
			CG15715	1
			CG15772	1
			CG1637	1
			CG1674	1
			CG17124	1
			CG17454	1
			CG17549	1
			CG17683	1
			CG17734	1
			CG17778	1
			CG17839	1
			CG17841	1
			CG17931	1
			CG18067	1
			CG18508	1
			CG18549	1
			CG1943	1
			CG2016	1
			CG2145	1
			CG2493	1
			CG2736	1
			CG2918	1
			CG30002	1
			CG30116	1
			CG30197	1
			CG3036	1
			CG31030	1
			CG31176	1
			CG31326	1
			CG31344	1
			CG31445	1
			CG31637	1
			CG31676	1
			CG31706	1
			CG31715	1
			CG31769	1
			CG31937	1
			CG31974	1
			CG3198	1
			CG31997	1
			CG32017	1
			CG32191	1
			CG32204	1
			CG32368	1
			CG3246	1
			CG32521	1
			CG33120	1
			CG33217	1
			CG33303	1
			CG34150	1
			CG34200	1
			CG3505	1
			CG3566	1
			CG3597	1
			CG3700	1
			CG3726	1
			CG3829	1
			CG3902	1
			CG40045	1
			CG4080	1
			CG41378	1
			CG42322	1
			CG42336	1
			CG42337	1
			CG42342	1
			CG42361	1
			CG42369	1
			CG42458	1
			CG42542	1
			CG42613	1
			CG42673	1
			CG42700	1
			CG42747	1
			CG42750	1
			CG42795	1
			CG42846	1
			CG43066	1
			CG43078	1
			CG43222	1
			CG43373	1
			CG43740	1
			CG44153	1
			CG44837	1
			CG4572	1
			CG46339	1
			CG5080	1
			CG5162	1
			CG5390	1
			CG5455	1
			CG5515	1
			CG5569	1
			CG5861	1
			CG5862	1
			CG5895	1
			CG5934	1
			CG6218	1
			CG6287	1
			CG6357	1
			CG6409	1
			CG6654	1
			CG7016	1
			CG7084	1
			CG7378	1
			CG7382	1
			CG7470	1
			CG7556	1
			CG7560	1
			CG7656	1
			CG7694	1
			CG7800	1
			CG7872	1
			CG7997	1
			CG8245	1
			CG8248	1
			CG8300	1
			CG8372	1
			CG8586	1
			CG8654	1
			CG8839	1
			CG8910	1
			CG9005	1
			CG9246	1
			CG9328	1
			CG9331	1
			CG9372	1
			CG9451	1
			CG9628	1
			CG9631	1
			CG9649	1
			CG9657	1
			CG9686	1
			CG9689	1
			CG9705	1
			CG9743	1
			CG9813	1
			CG9919	1
			ChAT	1
			Cks85A	1
			Clc	1
			Cngl	1
			CNMaR	1
			Cnx99A	1
			Coa8	1
			colt	1
			coro	1
			Cpr	1
			cpx	1
			CrebA	1
			CRIF	1
			CRMP	1
			Csas	1
			cu	1
			Cyp28a5	1
			Cyp28d1	1
			Cyp304a1	1
			Cyp309a1	1
			Cyp4e2	1
			Cyp4g1	1
			Cyp4p1	1
			Cyp6a13	1
			Cyp6d2	1
			Cyp6d5	1
			Cyp6g1	1
			Cyp9b2	1
			Cys	1
			Cyt-b5-r	1
			D	1
			Dak1	1
			DAT	1
			dati	1
			Dbp80	1
			DCX-EMAP	1
			DENR	1
			Dgkepsilon	1
			Dh31	1
			Dh44-R1	1
			DIP-eta	1
			DNaseII	1
			Dop1R2	1
			dpr1	1
			dpr10	1
			dpr2	1
			dpr20	1
			dpr5	1
			dpr7	1
			Dpy-30L1	1
			Drep1	1
			Dscam1	1
			Dscam2	1
			Dyrk3	1
			dysc	1
			Eb1	1
			eca	1
			eEF1alpha1	1
			eEF1gamma	1
			Eglp4	1
			eIF3g1	1
			eIF4EHP	1
			Eip63F-1	1
			Eip75B	1
			emc	1
			EMC3	1
			EMC8-9	1
			Ent3	1
			Epac	1
			ergic53	1
			ERp60	1
			Est-6	1
			Esyt2	1
			fat-spondin	1
			Fatp1	1
			fbp	1
			FBti0019595	1
			FBti0060356	1
			Fili	1
			Fkbp14	1
			frma	1
			Fum1	1
			Gadd45	1
			Gale	1
			Gbp3	1
			GC	1
			Gdh	1
			Glg1	1
			Glt	1
			GluRIB	1
			GNBP3	1
			gom	1
			Gp93	1
			Graf	1
			grass	1
			GstD11	1
			GstD9	1
			Gyf	1
			h	1
			haf	1
			Hcf	1
			hdc	1
			Hel25E	1
			heph	1
			Hf	1
			hfp	1
			hig	1
			Hmu	1
			hoe1	1
			Hr38	1
			Hsc70-5	1
			Hsp70Aa	1
			Hydr1	1
			Idgf2	1
			Idgf5	1
			Idh	1
			igl	1
			inaE	1
			Indy	1
			ine	1
			Invadolysin	1
			Ipp	1
			Ir68a	1
			Irc	1
			Ire1	1
			Iris	1
			Irk2	1
			Jabba	1
			jeb	1
			JIL-1	1
			Jwa	1
			kek3	1
			klar	1
			kmr	1
			ksh	1
			Ktl	1
			kud	1
			La	1
			Lac	1
			Ldsdh1	1
			List	1
			LManII	1
			lncRNA:CR42491	1
			lncRNA:CR44024	1
			lncRNA:CR44070	1
			lncRNA:CR44366	1
			lncRNA:CR44901	1
			lncRNA:CR45403	1
			lncRNA:CR45533	1
			lncRNA:CR45679	1
			lncRNA:CR46003	1
			LpR1	1
			LRP1	1
			Lsd-1	1
			Lsm12a	1
			Mcad	1
			Mdh1	1
			MED10	1
			Meltrin	1
			metro	1
			MFS3	1
			mge	1
			mgl	1
			mino	1
			Mmp1	1
			Mob2	1
			Mob4	1
			modSP	1
			MP1	1
			MRP	1
			mRpL16	1
			mRpL41	1
			mRpL47	1
			mRpL48	1
			mRpS18A	1
			mRpS26	1
			mRpS6	1
			mt:ND3	1
			Mtl	1
			Mtp	1
			MYPT-75D	1
			Naa80	1
			nAChRbeta3	1
			Nckx30C	1
			nec	1
			Nep6	1
			Nep7	1
			Nepl11	1
			Nepl15	1
			Nepl18	1
			Nepl21	1
			Nepl4	1
			Nepl6	1
			nkd	1
			Nlg2	1
			nmd	1
			norpA	1
			nrm	1
			Nsf2	1
			NUCB1	1
			Oamb	1
			Obp99c	1
			Octbeta2R	1
			Odc1	1
			Oli	1
			Orct	1
			Ost48	1
			Ostgamma	1
			Paics	1
			Pal1	1
			pan	1
			Parp	1
			pcs	1
			Pde11	1
			Pde1c	1
			Pdk	1
			Pdp1	1
			Pfdn4	1
			Pglym78	1
			Pgm1	1
			PH4alphaNE1	1
			Phm	1
			phu	1
			PI31	1
			Pisd	1
			Pka-R1	1
			ple	1
			PNUTS	1
			PPP1R15	1
			PrBP	1
			Proc	1
			Prosap	1
			Prosbeta1	1
			prtp	1
			Prx3	1
			psq	1
			pst	1
			pum	1
			pyr	1
			QIL1	1
			qkr58E-3	1
			Qsox1	1
			Rac1	1
			rad	1
			RapGAP1	1
			Rbp1-like	1
			Rdh	1
			repo	1
			Rgk1	1
			Rgk3	1
			Rh50	1
			RhoGAP100F	1
			RhoGAP19D	1
			Rim2	1
			Rop	1
			Rpb12	1
			Rpn10	1
			Rpn9	1
			RpS17	1
			RpS23	1
			Rpt3	1
			RR46358-transposable-element	1
			RR48389-transposable-element	1
			sals	1
			Sap-r	1
			Sarm	1
			sbr	1
			Sc2	1
			Sccpdh2	1
			schlank	1
			scny	1
			ScsbetaA	1
			SdhA	1
			sdt	1
			Sec61alpha	1
			Sec61beta	1
			Ser7	1
			sfl	1
			Sfxn1-3	1
			sgl	1
			shep	1
			Shmt	1
			side-IV	1
			Sil1	1
			Snap25	1
			SNRPG	1
			sns	1
			sosie	1
			spab	1
			Spase12	1
			Spn27A	1
			Spn42Da	1
			Spn88Eb	1
			Spp	1
			SREBP	1
			SrpRbeta	1
			Stacl	1
			stck	1
			Stim	1
			Su(var)205	1
			Sytalpha	1
			Taf12	1
			Tango1	1
			tbc	1
			Tektin-C	1
			Tep2	1
			teq	1
			Tet	1
			TfAP-2	1
			TfIIA-S	1
			TfIIFalpha	1
			TfIIS	1
			Tim9a	1
			Tina-1	1
			TRAM	1
			Tret1-1	1
			TrissinR	1
			Tsp39D	1
			Tsp42Ea	1
			Tsp42Ee	1
			Ubi-p63E	1
			Ufd4	1
			Ugt35B1	1
			Ugt49B1	1
			vers	1
			vig2	1
			vir-1	1
			Vmat	1
			Vsx2	1
			vvl	1
			Xrp1	1
			yellow-f2	1
			yrt	1
			zfh2	1
