## Supplemental Table 4 for "Transcriptional programs mediating neuronal toxicity and altered glial-neuronal signaling in a *Drosophila* knock-in tauopathy model"

### Sheet: Central body
Up-regulated genes in the Central Body Clusters			Down-regulated genes in the Central Body Clusters				Up-regulated Biological Processes in the Central Body Clusters
geneSymbol	avg_log2FC		geneSymbol	avg_log2FC			Term	P-value	Z-score	Combined Score	Genes
RR48373-transposable-element	2.35111		CG2233	-2.5933			associative_learning_(GO:0008306)	2.5422e-12	-852.275	22754	Rbfox1;rut;Pka-C1;Alk;brp;Dop1R1;CaMKII;Appl;gish;klg;dnc;toy
FBti0020120	1.93417		fon	-2.43753			glutamate_receptor_signaling_pathway_(GO:0007215)	3.0197e-10	-496.387	10881.2	brp;sgg;CaMKII;kis;sNPF;Rab3;metro;cv-c;cpx;Eph;mGluR;Pp2A-29B
FBti0063007	1.29971		Gbp2	-2.35037			axon_guidance_(GO:0007411)	2.079e-10	-448.513	9999.13	NetB;RhoGAPp190;Dg;egh;dlp;Abl;PlexA;shot;Sema1a;pros;Sema2b;spir;kis;Hrb27C;fend;Mical;Eph;Dscam1
mt:ATPase8	1.0284		Cyt-b5-r	-2.13832			cAMP_metabolic_process_(GO:0046058)	2.478e-11	-327.429	7996.13	rut;Cirl;Pka-C1;hang;pros;sNPF;dnc;PlexA;Galphaq;Epac;mGluR;Plc21C
FBti0019000	1.02703		Idgf5	-2.12784			regulation_of_neuron_remodeling_(GO:1904799)	2.4304e-13	-270.114	7845.59	kay;hang;Dg;stau;Atpalpha;Abl;cpx;Ank2;mGluR;CanA-14F;sgg;Atx2;CaMKII;Amph;Dscam1;2mit;tral
FBti0063565	1.02507		Idgf6	-2.12165
FBti0019150	1.02487		NimB2	-2.10669
RR50423-transposable-element	0.783367		CG6409	-2.09509			Down-regulated Biological Processes in the Central Body Clusters
mt:CoI	0.777243		AttC	-2.09243			Term	P-value	Z-score	Combined Score	Genes
CG31191	0.776274		Idgf4	-2.03976			L-cysteine_metabolic_process_(GO:0046439)	1.9112e-05	-700.212	7607.92	Desat1;Gp93;SPARC;Cp1;eEF1alpha1
5-HT1B	0.705138		Spn43Ab	-1.99211			long-chain_fatty-acyl-CoA_metabolic_process_(GO:0035336)	0.00784314	-780.007	3781.57	Acsl;spidey
Pka-R2	0.702474		CG4716	-1.98483			acyl-CoA_biosynthetic_process_(GO:0071616)	0.00150125	-500.3	3252.68	Desat1;whd;Acsl;spidey
metro	0.70024		phu	-1.94534			amide_biosynthetic_process_(GO:0043604)	0.00784314	-598.369	2900.96	Acsl;Sap-r
CG6154	0.692498		Cyp28d1	-1.9398			long-chain_fatty_acid_metabolic_process_(GO:0001676)	0.0271525	-767.753	2768.74	Acsl;spidey
Hsp70Ab	0.648061		CG31705	-1.93425			RNA_modification_(GO:0009451)	0.0214196	-587.16	2256.72	eEF5;eEF1gamma;Tango1;RpL22
mt:Cyt-b	0.637468		Yp3	-1.9227
Fas1	0.61164		Glt	-1.90187
fipi	0.603794		CG8586	-1.84417
Ppcs	0.602449		Calr	-1.83404
hzg	0.589014		Irc	-1.79486
Ktl	0.571308		Jabba	-1.78289
lncRNA:cherub	0.564356		CG3246	-1.73589
mtt	0.557317		Yp2	-1.70662
mt:ND1	0.554612		Ugt49B1	-1.68527
GlcAT-P	0.548768		Obp99c	-1.68516
Appl	0.547222		frma	-1.67226
mub	0.539305		Cyp9b2	-1.66622
Ank2	0.538666		Yp1	-1.64992
mt:CoIII	0.535142		CG15293	-1.63488
Mical	0.534863		CG14629	-1.63017
Dif	0.531977		CG18135	-1.62568
FBti0019148	0.513984		CG31769	-1.60746
Eip93F	0.512086		Idgf2	-1.60045
sNPF	0.50177		Acsl	-1.59575
fmt	0.492998		nec	-1.59388
wry	0.488372		Tsf1	-1.55682
Pka-C1	0.485867		CG42369	-1.52974
mt:CoII	0.483145		CG15096	-1.48121
Plc21C	0.482773		CG9451	-1.46811
Hsp67Bc	0.479488		Cyp6d5	-1.45453
dlp	0.475643		CG10680	-1.4477
lncRNA:CR46004	0.472978		fat-spondin	-1.4411
Tl	0.469356		Desat1	-1.42323
chrb	0.465558		CG2736	-1.41269
FBti0102119	0.459677		Spn88Eb	-1.40642
CG42540	0.458158		CG32521	-1.39833
Rgk1	0.457037		Nep6	-1.323
Gdap2	0.455518		Cpr	-1.31982
olf413	0.450636		apolpp	-1.30559
Mef2	0.448795		Elal	-1.29512
lncRNA:CR31451	0.446023		Pdi	-1.29069
Slob	0.444788		CG17549	-1.26275
CG13055	0.440643		SPARC	-1.25599
2mit	0.439623		yellow-f2	-1.24305
CG32204	0.438698		Est-6	-1.23564
CG42788	0.43744		cathD	-1.19409
mt:ATPase6	0.437421		CG31937	-1.1889
Rab3	0.4362		Cyp4g1	-1.17412
CG45050	0.435061		Nepl11	-1.16686
lncRNA:noe	0.4348		CG8654	-1.15723
RhoGAP100F	0.433937		TRAM	-1.15134
CG42260	0.433887		Iris	-1.13898
mahe	0.433884		CG31326	-1.09834
lncRNA:Hsromega	0.433748		Apoltp	-1.08539
Pkc98E	0.432621		CG18067	-1.0723
Dop1R1	0.431989		Agpat4	-1.06703
mGluR	0.431242		Eglp4	-1.06336
Octalpha2R	0.430764		Agpat3	-1.05557
pros	0.429847		Fatp1	-1.0535
Cow	0.429196		CG5946	-1.04079
Gfrl	0.425356		DNaseII	-1.03639
side-VI	0.424897		AdipoR	-1.01281
CG4502	0.420985		CG17271	-0.994182
brp	0.420374		Gbp3	-0.985191
IA-2	0.419256		CtsB1	-0.964829
sff	0.418982		Gp93	-0.940386
trv	0.41866		Qsox1	-0.930959
mamo	0.417838		RpL27A	-0.905429
msn	0.416193		CG8036	-0.892795
VAChT	0.416183		ERp60	-0.877728
Atpalpha	0.415805		RpL17	-0.867482
Atx2	0.414954		CG9691	-0.864504
Elk	0.413999		RpS4	-0.84425
CG15765	0.4123		Cp1	-0.824219
Drl-2	0.412102		RpL23	-0.814009
CG32700	0.410664		asRNA:CR45600	-0.813402
nuf	0.406643		RpL19	-0.811922
Imp	0.405131		RpL13A	-0.807266
ey	0.401422		RpL7	-0.804965
Lmpt	0.400896		Acer	-0.800724
CG31140	0.400464		RpS7	-0.795891
CG13293	0.39938		CD98hc	-0.793386
mspo	0.398176		RpL26	-0.779555
csw	0.397949		nmd	-0.776769
CG4467	0.397071		CG7920	-0.76166
zfh2	0.396525		RpL34b	-0.751064
CG42784	0.396428		RpS27A	-0.734627
lncRNA:alphagamma-element:CR32865	0.394542		Idgf1	-0.733182
NetB	0.394348		RpS8	-0.730928
unc-13	0.392561		Pal1	-0.723264
kuz	0.389645		CG1648	-0.722184
Trpm	0.387532		RpL28	-0.721738
cora	0.386361		Nplp2	-0.720647
qm	0.386007		CG12116	-0.720518
Tomosyn	0.385165		ergic53	-0.711997
ps	0.379973		eEF1beta	-0.710458
Rbp6	0.379799		26-29-p	-0.710163
CG30428	0.379672		CG2852	-0.703356
Zdhhc8	0.374751		Hmu	-0.701357
CG5758	0.373507		RpS11	-0.694409
rgn	0.373309		eEF1alpha1	-0.688492
jus	0.371792		Spt-I	-0.677556
dnc	0.371244		RpL14	-0.676898
tna	0.368134		eca	-0.676266
CG43102	0.368077		CLIP-190	-0.671661
E(Pc)	0.36656		RpL31	-0.667475
Not1	0.365194		RpL37a	-0.666725
Pka-C3	0.36265		RpLP2	-0.657042
Frq1	0.362424		RpL6	-0.65615
corn	0.361649		ATP6AP2	-0.654973
ChT	0.361352		RpS15	-0.633297
jim	0.360122		RpS16	-0.631881
mask	0.359932		Ahcy	-0.627264
Gycbeta100B	0.359396		Sap-r	-0.626461
CG11873	0.35692		Pisd	-0.621032
Snap24	0.356789		CG13887	-0.618475
unc-104	0.356315		RpS3	-0.617343
Pdk1	0.355953		RpL10Ab	-0.617067
C3G	0.355873		RpL35A	-0.615948
Spred	0.35519		RpL12	-0.610313
RhoGAPp190	0.352052		RpL23A	-0.610128
l(3)L1231	0.352016		asRNA:CR44429	-0.608116
shot	0.351959		RpL18A	-0.608109
Hipk	0.351947		RpS21	-0.607621
CG43737	0.350137		RpL7A	-0.606903
kis	0.347956		CG13739	-0.60651
Cirl	0.347402		GstD1	-0.606454
Lis-1	0.347212		Fer2LCH	-0.604441
dpr12	0.34706		RpS10b	-0.602838
pHCl-1	0.347021		RpL3	-0.600088
sty	0.346633		RpL27	-0.599959
GluRIA	0.346226		RpL10	-0.596228
AGO1	0.346072		RpL21	-0.590377
Shab	0.344207		Rack1	-0.58637
dpr8	0.343877		path	-0.584578
Eip63E	0.340477		RpL35	-0.584173
Gbeta13F	0.339235		ATPsyngamma	-0.578177
bchs	0.338903		Alg11	-0.572379
Alk	0.338825		RpS2	-0.571595
CG42342	0.337732		sta	-0.570731
fru	0.337156		uex	-0.569129
bun	0.336649		whd	-0.568786
elav	0.336281		eIF3m	-0.568266
CG30089	0.333057		RFeSP	-0.568177
CG43901	0.331759		RpL36A	-0.565251
larp	0.331403		CG17841	-0.565113
Dg	0.330712		Ost48	-0.562588
Su(z)2	0.330554		CG1637	-0.560393
Thd1	0.329738		RpS15Aa	-0.557948
mei-P26	0.328661		RpL9	-0.557156
mura	0.328657		RpS25	-0.556494
da	0.328292		RpL13	-0.554314
nej	0.328116		RpL18	-0.545501
Sema1a	0.327532		Faf2	-0.541833
CG3638	0.327495		COX4	-0.528075
PVRAP	0.326809		RpLP0	-0.527512
Sytalpha	0.325201		RpS18	-0.52303
fz2	0.324074		Phm	-0.521104
Galphao	0.322893		RpS5a	-0.519305
CaMKII	0.322863		RpS28b	-0.518492
Rgk3	0.322183		ATPsynO	-0.512031
CG42613	0.320424		ATPsynD	-0.510048
lqf	0.31882		RpS26	-0.503357
CG43778	0.318259		RpL30	-0.503355
tral	0.318253		His4r	-0.502393
stau	0.317678		bai	-0.499961
PMCA	0.316663		Alas	-0.496729
CG17816	0.316567		CHOp24	-0.496041
fend	0.31654		levy	-0.494238
CG8641	0.316208		Eno	-0.493609
Rab26	0.315842		Tctp	-0.488977
bru2	0.315444		Sec61alpha	-0.487379
cic	0.315343		sturkopf	-0.486233
spir	0.314805		RpS6	-0.483737
CHES-1-like	0.314158		Tpi	-0.482291
DnaJ-1	0.313659		RpS12	-0.480359
CG15097	0.313561		ND-SGDH	-0.479562
Dyb	0.31349		eEF5	-0.477764
sr	0.312756		CG6115	-0.475788
Dscam1	0.312364		eIF3f1	-0.474826
CG8929	0.311518		RNASEK	-0.473567
lap	0.311258		RpS29	-0.473368
sgg	0.311234		COX5B	-0.472597
Galphaq	0.311033		prtp	-0.471963
gish	0.310353		frj	-0.469857
GluRIB	0.309709		Mdh1	-0.469364
ctp	0.309356		RNaseMRP:RNA	-0.46619
CG31760	0.308809		COX7A	-0.465946
NAT1	0.308681		ATPsynG	-0.465637
CG43066	0.308333		eEF1gamma	-0.464913
PDZ-GEF	0.307934		RpL4	-0.463722
cv-c	0.307844		COX5A	-0.458983
cpx	0.307679		ATPsynCF6	-0.45632
CG8500	0.307152		cype	-0.455769
CanA-14F	0.306865		RpS27	-0.454195
dpr9	0.306821		eIF3h	-0.451599
nSyb	0.306697		ATPsynF	-0.451402
CG32264	0.306462		RpL34a	-0.450376
CG13995	0.304772		Nacalpha	-0.450188
spen	0.304487		RpL8	-0.449657
14-3-3zeta	0.304232		VhaM9.7-a	-0.448584
Ca-alpha1D	0.303842		LTV1	-0.448341
CG2186	0.303304		Hsp27	-0.447619
PlexA	0.302876		lncRNA:CR44922	-0.443649
oaf	0.302554		CG3662	-0.44352
Usp7	0.302472		NA	-0.43968
CG34357	0.300606		RpL40	-0.431221
igl	0.300562		ND-51	-0.43089
CG43736	0.300494		ND-20	-0.430627
Mid1	0.300435		kraken	-0.428187
Dhc64C	0.300146		Hsp23	-0.427952
mts	0.300096		RpL38	-0.42677
Epac	0.299351		Sfxn1-3	-0.425662
Hrb27C	0.299065		RpL32	-0.424438
Rbfox1	0.298302		Fer1HCH	-0.424082
CG42324	0.298298		CG12163	-0.422727
CG5890	0.297597		Ddc	-0.422442
Hers	0.297546		UQCR-Q	-0.416372
Amph	0.297518		RpS9	-0.415316
Rim	0.297066		IscU	-0.41381
fs(1)h	0.296416		Ttd14	-0.40517
par-6	0.294263		Gapdh1	-0.403611
Pkc53E	0.294241		Pgk	-0.401697
pod1	0.294176		RpL39	-0.399809
amon	0.294175		CG11267	-0.39845
CG34355	0.292984		ND-B17.2	-0.393363
Ca-beta	0.292802		RpS24	-0.389723
nrv2	0.292651		Cyt-c1	-0.383665
toy	0.292029		Stim	-0.382437
CG7546	0.29184		CG33303	-0.381474
wdb	0.291694		Mtch	-0.380924
ens	0.2916		RpL24-like	-0.376652
BuGZ	0.290683		RpS13	-0.375275
CG42795	0.290641		BI-1	-0.367564
prd1	0.287597		ATPsynB	-0.365467
GramD1B	0.287593		Fum1	-0.363457
CG31997	0.286988		RpL11	-0.362951
CG31998	0.286933		SdhB	-0.361808
SP1173	0.284878		Hsp26	-0.358842
dpr21	0.284398		Scgbeta	-0.358109
stj	0.283775		CG7630	-0.355415
Ndae1	0.283529		CG8993	-0.354753
Dsp1	0.282663		ND-B14.5B	-0.353134
CG12531	0.282638		ND-18	-0.353038
Bili	0.282374		viaf	-0.352739
Deaf1	0.280428		Pcd	-0.34863
CG14186	0.280002		RpL22	-0.346085
rut	0.280001		Rbp1	-0.345146
CG9171	0.27969		RpS3A	-0.342973
l(1)G0469	0.279003		ND-B14	-0.342566
smog	0.278428		RpS20	-0.341771
cpo	0.277355		UQCR-C2	-0.341162
lncRNA:CR34335	0.275946		Chchd3	-0.341102
Fs(2)Ket	0.275761		eIF3g1	-0.339302
CG7029	0.275376		COX7C	-0.338953
meng	0.275282		RpL24	-0.332878
futsch	0.274867		EloC	-0.332491
sca	0.274748		RpS17	-0.332195
siz	0.27462		roh	-0.330197
fwe	0.27272		NUCB1	-0.330132
dsd	0.272529		SdhD	-0.329217
CG12851	0.272113		Uhg5	-0.327886
Sema2b	0.271706		Scsalpha1	-0.327273
CkIalpha	0.270602		Vha36-1	-0.326067
Khc-73	0.269634		ND-ACP	-0.323778
ckn	0.268799		ATPsynbeta	-0.323292
chn	0.268523		Adk2	-0.319743
Nedd4	0.268497		cl	-0.3181
mt:ND2	0.268386		Pxn	-0.31759
CG11537	0.268276		Pfdn6	-0.316938
cnn	0.267787		NP15.6	-0.31587
CG11319	0.267631		FBti0019044	-0.3152
Snx27	0.267104		CG33977	-0.312108
Pp2B-14D	0.267011		CG13868	-0.309147
kug	0.26616		Tango1	-0.307861
enc	0.265908		Cchl	-0.307717
KrT95D	0.265827		CG33170	-0.307303
nAChRalpha1	0.265068		His3.3A	-0.305943
tws	0.26501		ND-15	-0.30308
sina	0.264116		RpL15	-0.303019
upSET	0.2635		SdhC	-0.302994
Act5C	0.2627		RpL37A	-0.300643
beat-VII	0.262569		HmgZ	-0.300573
CG16711	0.262196		Prosbeta5	-0.300101
Rbp9	0.261553		alphaTub84B	-0.299782
skd	0.261446		Ctr9	-0.299074
dally	0.261241		Trx-2	-0.299011
slim	0.261183		CG31324	-0.295694
tai	0.261173		VepD	-0.295503
cmpy	0.26065		Sod2	-0.295351
Cals	0.260535		RpLP1	-0.292735
Hsp68	0.260073		HINT1	-0.291622
Eph	0.260001		ND-30	-0.291596
X11Lbeta	0.259958		ND-PDSW	-0.290731
CG15431	0.259212		TMS1	-0.289836
plx	0.259114		Ip259	-0.289745
klg	0.258941		EMC4	-0.288842
jdp	0.258928		Tapdelta	-0.288581
egh	0.258875		ND-B12	-0.287867
hang	0.258491		UQCR-11	-0.287859
Paip2	0.258365		Hsp70Bc	-0.28765
fok	0.257129		Cbp53E	-0.287166
CG17321	0.256746		ND-B22	-0.287132
unk	0.25646		ATPsynC	-0.286886
nrv3	0.25582		eIF3d1	-0.28581
sqd	0.255122		Vha14-1	-0.285078
ssx	0.255088		und	-0.28461
osa	0.254789		Mmp2	-0.283353
Syn1	0.254619		ReepB	-0.279806
kay	0.254351		CG14407	-0.279041
CG10947	0.254333		COX8	-0.278688
tud	0.254073		VhaAC39-1	-0.278231
Hs3st-A	0.253928		Prosbeta1	-0.278142
Pp2A-29B	0.253785		UQCR-14	-0.27797
DopEcR	0.253695		sun	-0.276274
Abl	0.253259		spidey	-0.275608
sif	0.253227		PyK	-0.275584
CG4562	0.252631		CG11699	-0.274552
para	0.251964		Nurf-38	-0.273842
rdgC	0.251274		twr	-0.271446
Pka-R1	0.250561		CG30172	-0.27131
Unc-76	0.250531		Mdh2	-0.27047
			CG15012	-0.269525
			CG7430	-0.268694
			eEF2	-0.268223
			Jafrac1	-0.267271
			Nca	-0.265743
			ND-B14.5A	-0.265416
			ND-B14.7	-0.262306
			VhaAC45	-0.26028
			Prosalpha2	-0.258066
			Hsp60A	-0.256418
			tsr	-0.255755
			UQCR-C1	-0.252975
			ND-B15	-0.252536
			CCT3	-0.25207
			tok	-0.250971

### Sheet: Optic lobe
Up-regulated genes in the Optic lobe Clusters			Down-regulated genes in the Optic lobe Clusters			Up-regulated Biological Processes in the Optic lobe clusters
geneSymbol	avg_log2FC		geneSymbol	avg_log2FC		Term	P-value	Z-score	Combined Score	Genes
RR48373-transposable-element	3.05507		Yp3	-1.5932		zonula_adherens_assembly_(GO:0045186)	0.00654766	-1472	7402.17	shot;ed
FBti0020120	2.64145		Yp2	-1.20097		cell-cell_junction_assembly_(GO:0007043)	0.000412	-611.309	4764.84	kis;shot;fz2;ed
FBti0063007	1.7441		Yp1	-0.999866		axon_guidance_(GO:0007411)	4.8875e-05	-454.877	4515.21	NetB;pros;Dg;Dab;kis;shot
FBti0019150	1.59504		uex	-0.996863		motor_neuron_axon_guidance_(GO:0008045)	0.00115855	-511.66	3459.12	NetB;Dab;shot
FBti0019000	1.53998		CG4716	-0.942419		mesodermal_cell_migration_(GO:0008078)	0.00494341	-595.364	3161.2	csw;hbs
mt:ND5	1.51537		RpS4	-0.746125		canonical_Wnt_signaling_pathway_(GO:0060070)	0.00038148	-394.123	3102.32	Su(z)2;Ank2;fz2
mt:ATPase8	1.39378		Uhg5	-0.742243
mt:ND1	1.22137		sta	-0.692058		Down-regulated Biological Processes in the optic lobe clusters
Gs2	1.19086		mt:CoII	-0.684927		Term	P-value	Z-score	Combined Score	Genes
RR50423-transposable-element	1.0273		RpL27A	-0.6395		heterochromatin_organization_(GO:0070828)	0.00757925	-623.494	3044.11	RpL15;Yeti;His2Av
mt:CoI	0.969679		lncRNA:CR44922	-0.638446		amino_acid_transport_(GO:0006865)	0.00686831	-563.3	2805.71	path;gce;alphaTub84B;eIF4A
Arc1	0.921067		RNaseMRP:RNA	-0.629983		DNA_repair_(GO:0006281)	0.0181848	-680.38	2726.4	Taf10b;His2Av
RR48383-transposable-element	0.812877		RpS8	-0.623589		acetyl-CoA_metabolic_process_(GO:0006084)	0.0205928	-668.333	2595.01	Desat1;His2Av
lncRNA:CR31451	0.760508		RpL7	-0.618994		metal_ion_homeostasis_(GO:0055065)	0.0257795	-697.56	2551.8	Hsp70Bc;Atox1
mt:ND3	0.735821		His4r	-0.588591
pre-lola-G	0.667514		RpS2	-0.587633
VGlut	0.638176		RpLP2	-0.586923
FBti0019148	0.637135		RpS27A	-0.583819
mt:Cyt-b	0.594149		RpS10b	-0.578651
nrv2	0.589284		RpS18	-0.577543
lncRNA:CR34335	0.588408		RpS11	-0.576604
lncRNA:alphagamma-element:CR32865	0.579458		RpL6	-0.574368
mt:ND2	0.57636		COX4	-0.572971
fmt	0.56357		RpL13A	-0.56837
mt:ND4	0.529488		CG13739	-0.565304
mt:ATPase6	0.49251		UQCR-C2	-0.559947
5-HT1B	0.470263		RpL19	-0.559914
Msp300	0.448479		RpS15	-0.555215
Hsp70Ab	0.418698		RpL17	-0.544779
sty	0.411637		RpL23	-0.544435
CG5758	0.404608		lncRNA:roX1	-0.533908
lncRNA:noe	0.400528		Rbp1	-0.528389
pros	0.395932		ATPsynB	-0.527575
hbs	0.387443		RpL8	-0.52361
GlcAT-P	0.385185		RpL4	-0.513941
jim	0.382392		ATPsynO	-0.5139
Amph	0.368764		TMS1	-0.510869
Ktl	0.338751		RpLP0	-0.508625
mahe	0.337819		ATPsyngamma	-0.508179
lncRNA:CR46004	0.333373		CG11267	-0.504057
CG30428	0.332054		RpL37a	-0.503749
Su(z)2	0.330968		RpL10Ab	-0.499717
fz2	0.329721		Nacalpha	-0.489676
Ank2	0.322177		RpL35A	-0.486874
Hipk	0.319576		COX7A	-0.485806
Dab	0.319467		RpL10	-0.48035
Ppcs	0.318027		eIF4A	-0.479161
CG15236	0.316307		levy	-0.477047
fipi	0.316165		RFeSP	-0.476472
Rbp9	0.313892		RpL9	-0.475608
Epac	0.310537		RpS3	-0.475179
DnaJ-1	0.308298		ND-39	-0.474966
CG42784	0.301062		RpL7A	-0.473868
Rbp6	0.298604		RpL26	-0.473484
CG8929	0.297336		Calr	-0.471952
chrb	0.295343		RpL18A	-0.469466
shot	0.293538		alphaTub84B	-0.468345
Pde11	0.293246		eIF3m	-0.467653
csw	0.292096		ND-SGDH	-0.465451
CG45050	0.291232		RpL18	-0.462768
heph	0.288451		Alas	-0.461615
kis	0.28492		CG5946	-0.455836
NetB	0.283744		ATPsynF	-0.455467
PAN3	0.281947		RpS21	-0.453923
Dg	0.28182		His3.3A	-0.453006
larp	0.277201		RpS9	-0.452739
zld	0.275087		RpL34b	-0.445524
CG32700	0.273502		RpL28	-0.441199
FBti0019603	0.272316		CG7920	-0.441186
Pal2	0.267372		CG7630	-0.440711
slim	0.264232		CG3625	-0.439499
unc-104	0.263253		RpS7	-0.439242
Rilpl	0.262986		RpS27	-0.437451
kay	0.262688		ATPsynG	-0.43504
ed	0.262298		RpL14	-0.434123
CG4467	0.258499		RpL3	-0.433193
dpr21	0.257913		ATPsynbeta	-0.432654
SKIP	0.257174		CG18815	-0.429872
ps	0.255461		HmgZ	-0.429433
Sox21b	0.255039		ND-B17.2	-0.427705
CG13293	0.254354		IscU	-0.422332
			RhoGAP102A	-0.418655
			nAChRbeta1	-0.413274
			COX5B	-0.412595
			RpL40	-0.411066
			RpL23A	-0.410918
			ATPsynCF6	-0.408336
			RpL13	-0.407526
			Sod2	-0.407279
			RpS6	-0.405889
			ND-30	-0.404415
			ND-24	-0.399235
			Tctp	-0.396633
			jdp	-0.396584
			CG7407	-0.395883
			Ctr9	-0.395095
			SdhC	-0.394553
			cype	-0.393891
			RpS12	-0.39234
			RpL38	-0.391161
			Scsalpha1	-0.389271
			RpL21	-0.388646
			Scgbeta	-0.3886
			Tpi	-0.386977
			RpL36A	-0.385675
			BI-1	-0.38393
			COX5A	-0.383871
			RpL12	-0.38303
			RNASEK	-0.382975
			Ddc	-0.379844
			ND-B14.5A	-0.379808
			Crk	-0.37937
			SdhB	-0.378829
			SdhD	-0.377592
			Rack1	-0.376403
			ND-51	-0.376384
			VhaM9.7-a	-0.376016
			ND-15	-0.375242
			ND-20	-0.375016
			RpS3A	-0.374079
			ATPsynD	-0.371414
			ATP6AP2	-0.369246
			CG10077	-0.367504
			CG42750	-0.367154
			Vha36-1	-0.365263
			Cyt-c1	-0.364808
			COX8	-0.364556
			eEF1beta	-0.364365
			RpS15Aa	-0.363885
			RpL15	-0.363468
			Argk	-0.363198
			eIF3f1	-0.362947
			Pfdn6	-0.35967
			UQCR-C1	-0.3593
			Hsp26	-0.356832
			ND-18	-0.355368
			roh	-0.354271
			Nca	-0.353865
			CG30172	-0.353212
			lncRNA:CR45332	-0.352722
			RpS24	-0.351714
			CG33170	-0.35084
			ND-49	-0.350785
			RpL24-like	-0.350633
			MagR	-0.349709
			CG13887	-0.349507
			COX7C	-0.349309
			CG2852	-0.348398
			Chchd3	-0.346156
			RpS29	-0.345396
			Yeti	-0.343559
			Hsp60A	-0.34272
			RpLP1	-0.342399
			SiaT	-0.342181
			ATPsynC	-0.342042
			CG15012	-0.342008
			Pgk	-0.340637
			CG10960	-0.339956
			ND-B16.6	-0.339386
			FoxP	-0.338662
			CG40228	-0.338514
			FBti0019044	-0.338119
			RpS16	-0.337642
			RpL27	-0.337064
			UQCR-14	-0.336792
			RpL31	-0.33605
			UQCR-Q	-0.331597
			ND-B12	-0.330573
			ND-19	-0.328436
			Rab14	-0.326458
			eIF3i	-0.325511
			CG12822	-0.32388
			Glut1	-0.322987
			Syn	-0.322966
			path	-0.322547
			maf-S	-0.321945
			CG5676	-0.321613
			Jafrac1	-0.319483
			Pis	-0.318752
			ND-B14	-0.316796
			RpS25	-0.31576
			eIF1	-0.313236
			ND-B22	-0.312562
			Cadps	-0.312168
			Drat	-0.311648
			Tk	-0.308681
			CG3009	-0.30828
			VhaPPA1-1	-0.307207
			fred	-0.30716
			CG13920	-0.306601
			Taf10b	-0.306599
			CG14464	-0.305948
			Caper	-0.305808
			gce	-0.303719
			VhaAC39-1	-0.302735
			Pomp	-0.302482
			CG14407	-0.302188
			lncRNA:CR45312	-0.301753
			ATPsyndelta	-0.300945
			ND-PDSW	-0.300402
			beat-Ic	-0.300099
			glo	-0.298822
			CG11699	-0.298588
			lncRNA:CR45054	-0.297167
			MED21	-0.296615
			CG17716	-0.295691
			RpS28b	-0.293928
			RpL34a	-0.29302
			CG8993	-0.292631
			Hsp70Bc	-0.292532
			TM4SF	-0.29248
			ND-13B	-0.291656
			UQCR-11	-0.290759
			Cisd2	-0.290367
			cni	-0.290245
			Prosbeta5	-0.290012
			CG11752	-0.289982
			ND-MWFE	-0.289133
			NP15.6	-0.287874
			CanB	-0.285893
			ND-B14.5B	-0.28504
			CG4364	-0.284376
			ND-AGGG	-0.283743
			Cbp53E	-0.283324
			His2Av	-0.282955
			CHOp24	-0.282799
			Phb2	-0.281521
			ND-B14.7	-0.281415
			CG13868	-0.280912
			Desat1	-0.280787
			CG15628	-0.280776
			ND-B15	-0.280259
			CG7430	-0.279273
			cl	-0.279158
			SC35	-0.27856
			ND-ACP	-0.277137
			RpS20	-0.275576
			Cyt-c-p	-0.27498
			EMC4	-0.274971
			Arl6IP1	-0.27441
			frj	-0.274165
			Tsp66E	-0.273031
			Mdh2	-0.272534
			Atox1	-0.272364
			CG33143	-0.271732
			dj-1beta	-0.271551
			galectin	-0.271545
			gammaSnap1	-0.271326
			Coq7	-0.269574
			CG5903	-0.268711
			Gapdh1	-0.267883
			EMC10	-0.267631
			ND-42	-0.267221
			kirre	-0.266475
			Gapdh2	-0.265424
			Tim17b	-0.263588
			ND-B17	-0.263434
			Fkbp59	-0.263111
			CG43324	-0.259842
			ND-ASHI	-0.259373
			CG14818	-0.259065
			CaMKI	-0.258796
			eIF3h	-0.257913
			Adk2	-0.257874
			CG5214	-0.256539
			CG13585	-0.254663
			Jupiter	-0.254648
			Gpdh1	-0.254598
			hpRNA:CR18854	-0.254405
			vvl	-0.253504
			Fie	-0.253404
			Fer2LCH	-0.252754
			CG33199	-0.252657
			CtsB1	-0.252555
			EloC	-0.252521
			CG42668	-0.25228
			bip2	-0.251531
			COX6B	-0.25119
			CG14817	-0.251031
			Neb-cGP	-0.250564

### Sheet: Central Body and Optic Lobe
Up-regulated common genes in the central body and optic lobe					Down-regulated common genes in the central body and optic lobe					Up-regulated Biological Processes in the central body and optic lobe
Names	total	Genes			Names	total	Genes			Term	P-value	Z-score	Combined Score	Genes
Central Body + Optic lobe	59	CG45050			Central Body + Optic lobe	180	CG13868			axon_guidance_(GO:0007411)	0.000111976	-456.468	4152.59	NetB;pros;Dg;kis;shot
		Amph					Scsalpha1			cell-cell_junction_assembly_(GO:0007043)	0.00209752	-606.258	3738.79	kis;shot;fz2
		dpr21					ND-B17.2			canonical_Wnt_signaling_pathway_(GO:0060070)	0.000149233	-400.85	3531.48	Su(z)2;Ank2;fz2
		RR48373-transposable-element					RpL38			lipid_phosphorylation_(GO:0046834)	0.0461869	-936.101	2878.57	Ank2
		CG4467					VhaAC39-1			genitalia_development_(GO:0048806)	0.00953912	-614.818	2860.35	kay;pros;shot
		CG32700					RpS25
		Su(z)2					ATPsynF
		csw					RNaseMRP:RNA			Down-regulated Biological Processes in the central body and optic lobe
		mt:ATPase6					ATP6AP2			Term	P-value	Z-score	Combined Score	Genes
		Ank2					RpL27A			germarium-derived_female_germ-line_cyst_formation_(GO:0030727)	0.019188	-638.909	2525.91	Yp2;Yp1;Yp3
		FBti0063007					COX5A			DNA_replication-independent_nucleosome_assembly_(GO:0006336)	0.0442016	-677.047	2111.71	His3.3A
		lncRNA:CR46004					CG11699			mitochondrial_translation_(GO:0032543)	0.0301892	-364.746	1276.71	Adk2;Jafrac1;Sod2
		sty					ND-30			regulation_of_oxidative_phosphorylation_(GO:0002082)	0.0261204	-314.025	1144.63	ATPsynD;IscU
		lncRNA:CR34335					RFeSP			regulation_of_eclosion_(GO:0007563)	0.0261204	-278.138	1013.82	Desat1;Ddc
		lncRNA:noe					His4r
		CG42784					RpL26
		Rbp6					RpL3
		mahe					alphaTub84B
		CG5758					levy
		Epac					Pfdn6
		DnaJ-1					ND-SGDH
		Rbp9					Gapdh1
		FBti0019148					RpL13
		Hsp70Ab					ND-B14.5B
		unc-104					RpL35A
		FBti0019000					CG2852
		kay					eIF3m
		Ktl					CG30172
		5-HT1B					Hsp26
		kis					RpLP2
		pros					Pgk
		ps					lncRNA:CR44922
		mt:ND1					ATPsyngamma
		mt:CoI					RpLP0
		FBti0020120					CG7920
		chrb					RpS15
		CG8929					CG8993
		shot					RpS4
		Dg					uex
		mt:ATPase8					CG11267
		lncRNA:CR31451					Hsp60A
		CG13293					RpS8
		larp					SdhD
		slim					BI-1
		jim					RpL19
		fz2					RpS15Aa
		GlcAT-P					COX7A
		CG30428					ND-B14
		Hipk					ND-18
		mt:Cyt-b					ND-B22
		FBti0019150					UQCR-C1
		NetB					RpL10
		RR50423-transposable-element					Ddc
		Ppcs					RpL27
		nrv2					RpL36A
		lncRNA:alphagamma-element:CR32865					Sod2
		fipi					CG15012
		mt:ND2					Hsp70Bc
		fmt					ND-B15
Central Body	273	CG31140					RpS10b
		dnc					Alas
		stj					RpL23A
		Pkc98E					RpS3A
		AGO1					TMS1
		para					VhaM9.7-a
		msn					CtsB1
		CG4562					CG7430
		fok					path
		sca					RpS27A
		CG17816					RpL10Ab
		sff					Fer2LCH
		metro					ATPsynG
		CG42324					ATPsynO
		cic					ND-PDSW
		siz					ND-15
		Sytalpha					eIF3f1
		Pka-R2					ND-ACP
		Dhc64C					RpL8
		Plc21C					Mdh2
		corn					Uhg5
		tai					UQCR-Q
		ckn					RpS7
		bchs					HmgZ
		CG34357					Chchd3
		Tomosyn					Yp1
		igl					ATPsynD
		unk					cl
		cnn					RpL18A
		tud					UQCR-11
		CG3638					RpL21
		Imp					RpS24
		SP1173					RpL14
		Khc-73					RpS18
		pHCl-1					RpL34b
		wry					RNASEK
		Drl-2					cype
		Fas1					ATPsynB
		Paip2					Tctp
		CG15765					EloC
		Appl					CG5946
		Thd1					CG4716
		side-VI					SdhC
		trv					ND-B14.7
		Shab					EMC4
		Zdhhc8					RpS21
		Tl					RpL37a
		CG31998					ND-51
		mei-P26					COX4
		Cals					CG14407
		GluRIB					RpLP1
		sNPF					RpL15
		Rab3					RpL28
		Hers					sta
		RhoGAP100F					RpS27
		CG2186					CHOp24
		mts					RpL17
		X11Lbeta					RpL31
		Frq1					RpS28b
		Pka-C1					ND-B12
		CG5890					UQCR-14
		Spred					RpL7A
		Atpalpha					Nca
		CG15431					RpS2
		C3G					RpS6
		Bili					Scgbeta
		unc-13					RpS11
		KrT95D					COX7C
		CG42613					FBti0019044
		bun					roh
		Dif					RpL34a
		egh					RpL6
		Rim					eEF1beta
		CG4502					Yp2
		CG43778					ATPsynbeta
		meng					eIF3h
		ctp					RpL40
		Hsp67Bc					ATPsynC
		Rgk3					CG33170
		CG42540					NP15.6
		Nedd4					RpL23
		CaMKII					Cyt-c1
		Pkc53E					COX8
		Atx2					RpL4
		CG12531					Rbp1
		dpr12					RpL13A
		hzg					UQCR-C2
		CG32204					CG7630
		Sema2b					RpL9
		Ca-beta					Desat1
		CG43901					Calr
		CG42795					RpS3
		CG32264					SdhB
		Pp2A-29B					IscU
		CG7546					RpS20
		CG16711					Tpi
		smog					RpS29
		Hrb27C					Adk2
		Unc-76					Nacalpha
		PMCA					Yp3
		mGluR					Vha36-1
		14-3-3zeta					RpL7
		tna					RpS12
		Pka-R1					Rack1
		CG7029					His3.3A
		Gdap2					CG13887
		Eip63E					RpS9
		osa					Prosbeta5
		IA-2					Ctr9
		Fs(2)Ket					RpL24-like
		sif					frj
		Dsp1					Jafrac1
		spen					RpL18
		CG10947					RpS16
		bru2					COX5B
		Snap24					RpL12
		pod1					ND-20
		Rab26					ND-B14.5A
		Pdk1					ATPsynCF6
		qm					CG13739
		Syn1					Cbp53E
		Dscam1			Central Body	167	RpS5a
		Galphaq					Nep6
		sina					LTV1
		FBti0063565					Stim
		klg					Pxn
		CG42788					Mmp2
		CG43736					CG31937
		cora					Alg11
		Rbfox1					Vha14-1
		plx					Fer1HCH
		Usp7					Idgf6
		Alk					CG1637
		rgn					eEF2
		da					Faf2
		kug					GstD1
		par-6					und
		CG8641					DNaseII
		CG42342					RpS13
		amon					Sfxn1-3
		Hs3st-A					Agpat4
		Mid1					VhaAC45
		kuz					cathD
		l(3)L1231					ReepB
		Gbeta13F					Idgf2
		CG9171					Cp1
		Eph					CG1648
		CG31997					CG31326
		skd					Cyp4g1
		cpx					RpL37A
		Gfrl					CG32521
		Slob					CG8036
		CG34355					Fatp1
		oaf					CG12116
		toy					Ahcy
		mtt					bai
		upSET					Jabba
		Octalpha2R					frma
		mask					Cyt-b5-r
		cv-c					CG10680
		elav					nec
		Elk					phu
		fru					CG31324
		dpr9					Pdi
		nSyb					CLIP-190
		mt:CoIII					AttC
		Lmpt					Ost48
		Dop1R1					Sap-r
		Ndae1					ERp60
		BuGZ					Prosbeta1
		CG30089					Nurf-38
		tral					CG33303
		beat-VII					Apoltp
		Ca-alpha1D					RpL30
		CG43737					eIF3g1
		ey					Cpr
		cmpy					Cchl
		Gycbeta100B					Nplp2
		GluRIA					Fum1
		spir					Cyp6d5
		fs(1)h					Spn88Eb
		sr					prtp
		rut					Eno
		Abl					eca
		CG13055					Irc
		jus					CG18135
		FBti0102119					Obp99c
		prd1					CG42369
		CG42260					CG2233
		CG15097					Qsox1
		CG12851					sturkopf
		wdb					Acsl
		Pp2B-14D					eIF3d1
		NAT1					CG15096
		dsd					Cyp28d1
		Not1					CG3246
		mub					spidey
		CG11873					RpL22
		Cirl					Gbp2
		CG43066					RpL32
		hang					CG31705
		VAChT					RpL24
		Mical					Pal1
		CG11319					SPARC
		sgg					Prosalpha2
		E(Pc)					NimB2
		ens					NA
		mt:CoII					Hsp27
		CHES-1-like					CG8586
		l(1)G0469					PyK
		Trpm					sun
		Rgk1					eEF1gamma
		dpr8					Agpat3
		lqf					fon
		Eip93F					Idgf4
		sqd					Sec61alpha
		mura					RpL35
		CG13995					Cyp9b2
		Mef2					RpL11
		Deaf1					CG14629
		zfh2					Spn43Ab
		Pka-C3					Glt
		PDZ-GEF					Nepl11
		Cow					Hsp23
		Lis-1					CG9451
		Hsp68					asRNA:CR44429
		Act5C					Eglp4
		Sema1a					Mdh1
		gish					CG15293
		CanA-14F					RpL39
		GramD1B					kraken
		CG43102					Idgf1
		2mit					RpS17
		enc					Ip259
		CkIalpha					Tapdelta
		CG31191					tok
		Dyb					CG9691
		lap					Elal
		CG11537					NUCB1
		futsch					VepD
		nuf					twr
		CG14186					CD98hc
		PlexA					CG6115
		olf413					Tango1
		RhoGAPp190					Tsf1
		PVRAP					fat-spondin
		ssx					Spt-I
		DopEcR					Trx-2
		CG31760					Ttd14
		Snx27					Pisd
		lncRNA:cherub					Ugt49B1
		brp					HINT1
		nej					Gbp3
		stau					CCT3
		nrv3					26-29-p
		CG8500					eEF1alpha1
		nAChRalpha1					yellow-f2
		jdp					viaf
		fend					TRAM
		dlp					Idgf5
		mspo					CG6409
		chn					nmd
		lncRNA:Hsromega					ergic53
		cpo					RpS26
		fwe					CG12163
		Galphao					Pcd
		rdgC					whd
		tws					CG3662
		mamo					CG33977
		CG6154					Phm
		CG17321					apolpp
		ChT					CG17841
		dally					CG17549
Optic lobe	22	SKIP					tsr
		Arc1					CG31769
		Rilpl					Mtch
		mt:ND5					Hmu
		Gs2					CG2736
		Pde11					Gp93
		CG15236					CG8654
		VGlut					asRNA:CR45600
		hbs					Est-6
		ed					eEF5
		RR48383-transposable-element					Iris
		mt:ND4					AdipoR
		Sox21b					CG18067
		Msp300					Acer
		mt:ND3					CG17271
		zld			Optic lobe	100	eIF4A
		pre-lola-G					CG10077
		FBti0019603					SC35
		Pal2					CG7407
		Dab					glo
		heph					CG11752
		PAN3					CG18815
							VhaPPA1-1
							CG42668
							CanB
							RhoGAP102A
							Rab14
							Drat
							ND-24
							cni
							gce
							ND-AGGG
							ND-B17
							Taf10b
							beat-Ic
							Neb-cGP
							Tsp66E
							Yeti
							bip2
							Coq7
							ATPsyndelta
							Pomp
							lncRNA:CR45332
							ND-13B
							CG13920
							dj-1beta
							ND-42
							ND-ASHI
							CG5903
							CG14464
							maf-S
							ND-49
							CG15628
							Fkbp59
							lncRNA:CR45312
							gammaSnap1
							COX6B
							hpRNA:CR18854
							lncRNA:roX1
							CG4364
							fred
							EMC10
							Crk
							Caper
							CG43324
							Phb2
							Atox1
							CG12822
							CG5676
							SiaT
							Glut1
							eIF1
							Syn
							CG33199
							TM4SF
							CG17716
							Jupiter
							Gapdh2
							ND-B16.6
							Tim17b
							CG14817
							Cadps
							CG3009
							CG33143
							CG40228
							vvl
							mt:CoII
							Pis
							CG13585
							kirre
							CG42750
							Arl6IP1
							CaMKI
							galectin
							Cisd2
							MED21
							nAChRbeta1
							His2Av
							Gpdh1
							Tk
							Fie
							Argk
							CG14818
							CG10960
							Cyt-c-p
							eIF3i
							jdp
							MagR
							ND-39
							lncRNA:CR45054
							FoxP
							CG3625
							ND-MWFE
							CG5214
							ND-19

### Sheet: Glia
Up-regulated genes in the Glial cells Clusters			Down-regulated genes in the Glial cells Clusters				Up-regulated Biological Processes in the glial cells clusters
geneSymbol	avg_log2FC		geneSymbol	avg_log2FC			Term	P-value	Z-score	Combined Score	Genes
RR48373-transposable-element	2.40877		RR48361-transposable-element	-2.60147			associative_learning_(GO:0008306)	1.29978e-06	-849.316	11511.1	Rbfox1;Pka-C1;brp;Appl;Sap47
FBti0020120	2.13425		Yp3	-2.33378			regulation_of_neuron_remodeling_(GO:1904799)	1.08573e-08	-269.745	4946.7	Arc1;Atx2;chinmo;dysc;cpx;Amph;Ank2;bol
lncRNA:CR40469	1.99675		Yp2	-1.92828			RNA_splicing_(GO:0008380)	0.000361821	-577.879	4579.32	Rbfox1;mbl;Hrb27C;chinmo
FBti0063007	1.5771		CG2233	-1.78592			Ras_protein_signal_transduction_(GO:0007265)	0.000633562	-567.355	4178.09	Pka-C1;Appl;jeb;scrib;Epac
FBti0019150	1.56223		Yp1	-1.73599			R8_cell_differentiation_(GO:0045465)	0.000857102	-566.736	4002.26	pros;Appl;da
FBti0019000	1.48314		CG32368	-1.62825
mt:ATPase8	1.15299		Gbp2	-1.53945
RR50423-transposable-element	1.12215		CG8321	-1.51581			Down-regulated Biological Processes in the glial cells clusters
lncRNA:CR31451	1.08633		NimB2	-1.37347			Term	P-value	Z-score	Combined Score	Genes
VGlut	0.793322		Idgf6	-1.29786			L-cysteine_metabolic_process_(GO:0046439)	0.000990554	-699.551	4838.96	SPARC;Cp1;eEF1alpha1
NA	0.786166		fon	-1.22678			germarium-derived_female_germ-line_cyst_formation_(GO:0030727)	0.00364811	-637.545	3578.89	Yp2;Yp1;Yp3;Timp
jim	0.707888		Idgf4	-1.21953			acyl-CoA_biosynthetic_process_(GO:0071616)	0.00297194	-498.3	2899.38	whd;Acsl;CG18815
pros	0.668104		CG9689	-1.13587			cell-matrix_adhesion_(GO:0007160)	0.0201545	-737.137	2878.02	CAP;Mmp1
FBti0019148	0.646901		CG11407	-1.09049			TOR_signaling_(GO:0031929)	0.00710774	-546.952	2705.54	ATPsynD;sun;scny;eIF4A
fmt	0.6391		CG2852	-1.01984
Appl	0.608408		Spn43Ab	-1.01358
Epac	0.566759		Frl	-0.987872
alrm	0.536866		sgl	-0.972139
Ank2	0.534459		CG9686	-0.9314
Amph	0.530861		GstD1	-0.922931
IA-2	0.505437		CG9691	-0.910267
Arc1	0.498		Ugt35B1	-0.90894
Hr38	0.491096		CG31344	-0.891678
jeb	0.458275		MtnA	-0.870867
brp	0.457592		CG4716	-0.867465
scrt	0.452886		uex	-0.828383
lncRNA:Hsromega	0.448595		CG10527	-0.818528
chrb	0.447433		List	-0.774448
nmo	0.446874		eEF1alpha1	-0.770652
trv	0.442972		SPARC	-0.760726
sif	0.442925		h	-0.716674
cpx	0.442716		RpS4	-0.708818
side-VI	0.441085		Tsf1	-0.707081
Galphao	0.423968		Irk2	-0.704672
mt:CoI	0.417901		CG7084	-0.666315
sm	0.417606		Calr	-0.664661
CG32017	0.415199		Mmp1	-0.659993
Ppcs	0.41437		AnxB9	-0.659559
unc-13	0.410156		scny	-0.655079
CG42260	0.408574		RpLP2	-0.655025
mt:ATPase6	0.40821		lncRNA:CR42491	-0.635017
VAChT	0.400937		vir-1	-0.625914
pHCl-1	0.400205		RpL13A	-0.612726
scrib	0.39998		CG31706	-0.610161
Gat	0.395878		RpS11	-0.610004
CG4467	0.395127		CG30197	-0.597148
Obp44a	0.393328		Rack1	-0.594088
PAN3	0.392557		whd	-0.591103
Rbp6	0.389307		Ugt49B1	-0.582748
mt:ND1	0.388044		Lsd-2	-0.577666
Hrb27C	0.387415		RpL10	-0.57211
Gfrl	0.383802		Tpi	-0.570987
Pka-R2	0.381248		RpL7	-0.569615
mei-P26	0.378347		CG10960	-0.563482
mt:CoII	0.372807		CG18135	-0.558709
Frq1	0.369115		RpS8	-0.552469
mahe	0.367739		Invadolysin	-0.545222
mt:Cyt-b	0.367151		GstD9	-0.544574
Hs3st-A	0.365217		RpS18	-0.53473
Lk6	0.364034		Cyp1	-0.531811
ctp	0.36187		CtsB1	-0.530932
Atx2	0.361473		CG6287	-0.524963
sty	0.360215		CG12926	-0.524886
CG31221	0.35963		CG15201	-0.52475
Unr	0.345589		Tsp42Ee	-0.517301
Ggamma30A	0.345088		CG6218	-0.508764
Gbeta13F	0.33591		RpL17	-0.508218
mub	0.334111		RpS16	-0.508144
da	0.332188		eEF1beta	-0.508082
Cngl	0.330424		RpLP0	-0.500077
unc-104	0.329042		RpS21	-0.496473
Ca-alpha1T	0.320257		CAP	-0.496116
Cam	0.320049		repo	-0.49295
fne	0.314277		RpL27A	-0.491021
chinmo	0.31324		His4r	-0.488021
kmr	0.312417		CG3625	-0.487749
nSyb	0.312272		Trx-2	-0.486011
side	0.31182		CG5895	-0.48502
Nckx30C	0.301005		RpL23	-0.48165
dysc	0.298068		sta	-0.481158
para	0.29624		RpL19	-0.479494
Sap47	0.295827		RpL6	-0.477415
dally	0.29401		Sarm	-0.475898
lncRNA:noe	0.291925		Cp1	-0.47401
Sdc	0.285837		RpL18	-0.471494
Pka-C1	0.283561		CLIP-190	-0.471035
futsch	0.282634		hoe1	-0.470724
Rbfox1	0.274306		RpL22	-0.468539
Sh	0.26258		CG7834	-0.467906
Dscam4	0.257636		RpL18A	-0.464306
bol	0.253667		RpL12	-0.463124
mbl	0.251183		CG17739	-0.460439
			CG31676	-0.460042
			Hsp83	-0.459986
			Npc2a	-0.459204
			eIF3m	-0.458839
			RpS10b	-0.457962
			CG5946	-0.454608
			lncRNA:roX1	-0.451928
			Gel	-0.450619
			CD98hc	-0.449966
			CG18815	-0.449936
			eEF5	-0.448847
			eIF4A	-0.447746
			RpL35A	-0.447315
			tsr	-0.445996
			eIF3h	-0.445275
			Cyp9f2	-0.444605
			alphaTub84B	-0.442436
			RpL37a	-0.442366
			RpS3A	-0.441279
			CG1648	-0.439974
			Idh	-0.438733
			mt:ND6	-0.435772
			RpL9	-0.434678
			RpL26	-0.43175
			axo	-0.429977
			wal	-0.427929
			CG11151	-0.422089
			Meltrin	-0.419253
			RpL10Ab	-0.416022
			RpS2	-0.409736
			RpL27	-0.408983
			Pomp	-0.405177
			betaTub56D	-0.404182
			EloC	-0.404092
			sun	-0.402098
			Pdk	-0.398361
			RpL14	-0.395357
			RpL21	-0.393361
			mgl	-0.392739
			CG42613	-0.391766
			RpS7	-0.39161
			RpL13	-0.390943
			RpS5a	-0.39081
			RpL34a	-0.390647
			MsrA	-0.388481
			COX7A	-0.388213
			RpL28	-0.388183
			Sod2	-0.388079
			ATP6AP2	-0.38618
			RpS15	-0.385264
			awd	-0.382945
			RpL8	-0.382447
			NFAT	-0.382003
			vri	-0.376016
			LpR2	-0.375931
			Acsl	-0.375544
			RpS29	-0.374477
			cwo	-0.371952
			CDase	-0.365285
			Rbp1	-0.365059
			CG17508	-0.364809
			mt:ND3	-0.361713
			CG7220	-0.359415
			RpS27A	-0.35913
			ATPsyngamma	-0.355007
			Tapdelta	-0.3546
			CG6115	-0.353009
			pst	-0.352989
			lncRNA:CR45054	-0.35193
			Elal	-0.351204
			Timp	-0.34907
			Cyt-c1	-0.347789
			Mdh1	-0.346713
			VhaAC39-1	-0.346163
			ATPsynD	-0.343677
			SdhB	-0.340018
			RpS9	-0.339726
			ATPsynO	-0.339467
			Neb-cGP	-0.33633
			ND-30	-0.335545
			RpL3	-0.331447
			RpS15Aa	-0.32478
			Irc	-0.323668
			RpL7A	-0.323062
			Csas	-0.32052
			RpL38	-0.320327
			Chd64	-0.316029
			Nacalpha	-0.313926
			ine	-0.313148
			Fkbp12	-0.31013
			RpL4	-0.306557
			RpS3	-0.306302
			RpLP1	-0.306276
			RpS27	-0.30463
			CG15209	-0.303895
			UQCR-Q	-0.301396
			lncRNA:CR43334	-0.301386
			CG11267	-0.297071
			RpS12	-0.295996
			RpS20	-0.295053
			RpL23A	-0.294436
			ND-B16.6	-0.280999
			CG11699	-0.275595
			RpL36A	-0.275363
			CG7920	-0.270136
			NP15.6	-0.269087
			RpL34b	-0.265573
			cype	-0.265333
