## Supplemental Table 5 for "Transcriptional programs mediating neuronal toxicity and altered glial-neuronal signaling in a *Drosophila* knock-in tauopathy model"

### Sheet: DEGs in Glial cells clusters
Differentially regulated genes in the glial cells of tau P251L KI brain (FDR adjusted p-value < 0.05)						Genes Ontology analysis
Up-regulated			Down-regulated
1) Perineurial Glia	Avg_Log2FC		2) Perineurial Glia	Avg_Log2FC
IA-2	3.03638		RR48361-transposable-element	-3.98186		1) Perineurial glia
RR48373-transposable-element	2.94802		MFS3	-1.88432		a) Up-regulated Biological Process																			b) Downregulated Biological Process			b) Down-regulated Biological Process
pros	2.80593		Yp2	-1.7718		Term	P-value	Z-score	Combined Score	Genes															Term	Overlap		Term	P-value	Z-score	Combined Score	Genes
lncRNA:noe	2.6698		CG8321	-1.73343		amino_acid_transport_(GO:0006865)	7.1738e-05	-560.8	5351.43	para;hig;Rdl															DNA_replication_initiation_(GO:0006270)	`1/27		germarium-derived_female_germ-line_cyst_formation_(GO:0030727)	0.000998632	-642.091	4436.29	Yp2;Yp1
lncRNA:CR31451	2.51108		CG2233	-1.70509		associative_learning_(GO:0008306)	0.00180421	-829.344	5239.49	Appl;Rdl															mRNA_export_from_nucleus_(GO:0006406)	`1/43		mRNA_export_from_nucleus_(GO:0006406)	0.0317801	-770.816	2658.48	eIF4A
FBti0020120	2.25455		Yp1	-1.6669		calcium_ion_transport_(GO:0006816)	2.28623e-05	-402.344	4299.46	norpA;Rdl;Frq1															germ-line_stem-cell_niche_homeostasis_(GO:0060250)	`1/26		DNA_replication_initiation_(GO:0006270)	0.0200667	-671.046	2622.91	eIF4A
Appl	2.15863		Cys	-1.27653		R7_cell_differentiation_(GO:0045466)	0.00118435	-593.973	4002.52	pros;Appl															TORC1_signaling_(GO:0038202)	`1/34		male_gonad_development_(GO:0008584)	0.00397941	-469.663	2595.65	Yp2;Yp1
jim	2.12017		CG6357	-1.22608		glutamate_metabolic_process_(GO:0006536)	3.12391e-05	-382.617	3969.21	Appl;hig;cpx															negative_regulation_of_BMP_signaling_pathway_(GO:0030514)	`1/25		lysosomal_transport_(GO:0007041)	0.0317801	-536.978	1851.99	Rack1
CG42613	1.91331		MtnA	-0.827146
trv	1.85228		Rack1	-0.759181
Frq1	1.74112		RpS4	-0.756148		2) Astrocytes
Ggamma30A	1.5967		eIF4A	-0.74436		a) Up-regulated Biological Process																			b) Downregulated Biological Process			b) Down-regulated Biological Process
fne	1.57651		RpS11	-0.743406		Term	P-value	Z-score	Combined Score	Genes															Term	Overlap		Term	P-value	Z-score	Combined Score	Genes
cpx	1.55829		RpL7	-0.70445		associative_learning_(GO:0008306)	3.01875e-07	-855.234	12839.8	Pka-C1;brp;Appl;dnc;Sap47																		L-cysteine_metabolic_process_(GO:0046439)	0.000684027	-699.551	5097.99	SPARC;Cp1;eEF1alpha1
hig	1.54757		CG7800	-0.551791		R8_cell_development_(GO:0045463)	3.40018e-05	-605.735	6232.47	nrv3;pros;Appl;jeb																		axon_extension_(GO:0048675)	0.000833733	-456.07	3233.35	Frl;Mmp1;CLIP-190;Dscam1
Rdl	1.4787					Ras_protein_signal_transduction_(GO:0007265)	0.000163177	-590.878	5152.86	Pka-C1;Appl;jeb;scrib;Epac																		acyl-CoA_biosynthetic_process_(GO:0071616)	0.00206876	-498.8	3082.99	whd;Acsl;CG18815
RR50423-transposable-element	1.47623		1) Astrocytes	Avg_Log2FC		BMP_signaling_pathway_(GO:0030509)	0.00103528	-657.045	4515.92	nmo;dally;mei-P26;scrib																		cell-matrix_adhesion_(GO:0007160)	0.0158464	-740.562	3069.49	CAP;Mmp1
lncRNA:CR40469	1.42584		RR48361-transposable-element	-2.53601		cAMP_metabolic_process_(GO:0046058)	2.50152e-05	-328.349	3479.19	Pka-C1;pros;dnc;Epac																		negative_regulation_of_endopeptidase_activity_(GO:0010951)	0.0158464	-616.829	2556.64	Mmp1;scny
Galphao	1.4157		Yp3	-2.35989
eEF1alpha2	1.38326		Yp2	-1.94979
Syt7	1.3584		CG2233	-1.79373
FBti0063007	1.34364		Yp1	-1.74937
chn	1.34196		CG32368	-1.67396
CG15236	1.31841		Gbp2	-1.57313
ct	1.19768		CG8321	-1.48484
unc-104	1.15472		Idgf6	-1.36197
mt:ATPase8	1.05401		NimB2	-1.35361
norpA	0.972368		CG4716	-1.25906
para	0.941615		fon	-1.25584
Sh	0.586063		CG11407	-1.14522
			Idgf4	-1.13513
2) Astrocytes	Avg_Log2FC		CG9689	-1.07075
RR48373-transposable-element	2.36728		CG2852	-1.06232
FBti0020120	2.1178		Frl	-1.05502
lncRNA:CR40469	2.03397		sgl	-1.03218
FBti0063007	1.58745		Spn43Ab	-1.01157
FBti0019150	1.57955		Ugt35B1	-0.950547
FBti0019000	1.49073		CG31344	-0.936503
mt:ATPase8	1.17616		CG9686	-0.904665
RR50423-transposable-element	1.09239		GstD1	-0.899082
lncRNA:CR31451	1.02496		CG10527	-0.86136
VGlut	0.799054		uex	-0.856203
RR48383-transposable-element	0.794446		CG9691	-0.839684
FBti0019148	0.664326		MtnA	-0.8246
Arc1	0.653975		List	-0.819748
jim	0.646556		SPARC	-0.778531
fmt	0.607038		eEF1alpha1	-0.763967
pros	0.589366		Irk2	-0.753594
Epac	0.54573		Mmp1	-0.729539
Appl	0.531369		Tsf1	-0.722337
Ank2	0.510184		h	-0.707132
alrm	0.508574		CG7084	-0.700884
Amph	0.491104		scny	-0.689793
lncRNA:Hsromega	0.485367		lncRNA:CR42491	-0.68942
mt:ATPase6	0.468201		RpS4	-0.679908
mt:ND1	0.461371		AnxB9	-0.67645
side-VI	0.44175		vir-1	-0.665738
mt:CoI	0.435567		Calr	-0.645753
chrb	0.426992		CG31706	-0.644755
IA-2	0.421591		RpLP2	-0.628925
nmo	0.413908		CG10960	-0.619756
brp	0.412274		CG30197	-0.61201
sif	0.404509		RpL13A	-0.610452
mt:Cyt-b	0.401759		whd	-0.593573
scrt	0.39978		Tsp42Ea	-0.589934
nrv3	0.39874		GstD9	-0.586251
unc-13	0.39393		CG15201	-0.580563
jeb	0.384505		RpS11	-0.573311
VAChT	0.383658		Cyp1	-0.570977
scrib	0.382723		Invadolysin	-0.570126
cpx	0.379365		CG18135	-0.568485
Rbp6	0.378632		CG12926	-0.563963
Hrb27C	0.376175		CG6218	-0.553206
mt:CoII	0.375274		Rack1	-0.542308
CG4467	0.374524		Tpi	-0.54045
sm	0.368336		RpL10	-0.539467
Gat	0.367349		RpL7	-0.531051
Galphao	0.366743		RpS8	-0.528629
PAN3	0.366036		Tsp42Ee	-0.52768
Lk6	0.365858		Sarm	-0.527574
CG32017	0.362579		repo	-0.526408
sty	0.3576		CtsB1	-0.525586
Obp44a	0.356202		CG5895	-0.522357
ctp	0.350791		CG3625	-0.515496
Gbeta13F	0.337074		RpS18	-0.510794
mei-P26	0.333136		CAP	-0.50842
Unr	0.329722		hoe1	-0.506599
Cam	0.32313		CG31676	-0.501337
mub	0.314607		Trx-2	-0.49417
CG31221	0.301138		CG6287	-0.489332
kmr	0.287554		Npc2a	-0.486783
Ggamma30A	0.28141		Gel	-0.486403
mt:ND5	0.280558		RpL22	-0.485663
Pka-C1	0.27765		RpL27A	-0.48559
unc-104	0.276123		CLIP-190	-0.480977
dnc	0.275219		RpS21	-0.480428
Sap47	0.263078		lncRNA:roX1	-0.479399
Msp300	0.260596		RpL17	-0.474176
dally	0.255438		ana	-0.472642
para	0.251301		CG1648	-0.470531
			axo	-0.469972
			eEF1beta	-0.468777
			RpL23	-0.467264
			RpS16	-0.4662
			Cyp9f2	-0.463815
			His4r	-0.463156
			CD98hc	-0.462986
			Idh	-0.461704
			CG5946	-0.456768
			eEF5	-0.454867
			RpL19	-0.45462
			Meltrin	-0.453072
			eIF3m	-0.452676
			sta	-0.449766
			RpLP0	-0.447903
			RpL6	-0.445355
			RpL18	-0.441807
			CG42613	-0.440246
			mgl	-0.434185
			RpL37a	-0.429655
			RpL35A	-0.428295
			RpL12	-0.427754
			CG9657	-0.427352
			CG18815	-0.426846
			RpL18A	-0.425383
			betaTub56D	-0.423275
			RpS10b	-0.422515
			tsr	-0.422321
			RpL9	-0.420685
			RpL26	-0.41572
			alphaTub84B	-0.411208
			CG11151	-0.408096
			Pdk	-0.403557
			Rbp1	-0.402671
			RpS2	-0.398222
			RpS3A	-0.396226
			CDase	-0.395388
			eIF4A	-0.393217
			Acsl	-0.391618
			COX7A	-0.391356
			CG17739	-0.390467
			eIF3h	-0.389893
			Cp1	-0.383815
			Sod2	-0.38265
			LpR2	-0.382512
			CG31705	-0.381582
			EloC	-0.37847
			RpL13	-0.374785
			RpL14	-0.374753
			Elal	-0.374416
			RpL10Ab	-0.373055
			RpL8	-0.372363
			RpL21	-0.36765
			Mtl	-0.367437
			sun	-0.367281
			ATP6AP2	-0.367124
			mt:ND3	-0.365842
			lncRNA:CR45054	-0.364189
			RpL27	-0.363563
			Hsp83	-0.363058
			Csas	-0.361125
			CG17508	-0.357174
			ATPsyngamma	-0.356547
			RpS29	-0.356405
			RpL28	-0.356133
			RpS7	-0.35364
			bnb	-0.352023
			Chd64	-0.346546
			RpL34a	-0.344073
			Tapdelta	-0.341695
			Rh50	-0.341136
			Neb-cGP	-0.336308
			ND-30	-0.336027
			Dscam1	-0.330477
			CG42673	-0.329828
			ine	-0.329259
			RpS9	-0.318206
			SdhB	-0.317938
			RpS15	-0.316874
			Nacalpha	-0.315463
			RpS27A	-0.304607
			ATPsynO	-0.30368
			RpL23A	-0.297256
			RpS27	-0.297222
			RpL3	-0.297018
			RpS15Aa	-0.294948
			RpL38	-0.289073
			RpL7A	-0.287937
			RpS12	-0.280121
			CG15209	-0.273937
			RpS20	-0.271509
			RpLP1	-0.263838
			RpS3	-0.258802

### Sheet: Pseudotime DEGs in glial cells
Astrocytes top 100 pseudotime DEGs					Ontologies on cluster 1 to 2 transition pseudutime genes_GO Biological Process 2018
RR48373-transposable-element
mt:ND5		Cluster 3 to 0 transition			Term	P-value	Z-score	Combined Score	Genes
mt:CoI					negative regulation of cell motility (GO:2000146)	0.00389415	-4.51116	25.0292	CG44774
CG14762					cellular response to topologically incorrect protein (GO:0035967)	4.65626e-05	-2.50292	24.9659	Hsp68;Hsp70Ab
Msp300					response to unfolded protein (GO:0006986)	4.65626e-05	-2.50127	24.9494	Hsp68;Hsp70Ab
lncRNA:roX2					'de novo' posttranslational protein folding (GO:0051084)	8.94361e-05	-2.63398	24.5539	Hsp68;Hsp70Ab
S		Cluster 2 to 3 transition			non-canonical Wnt signaling pathway (GO:0035567)	0.00518909	-4.52269	23.7948	fz2
Dscam1					regulation of chromosome organization (GO:0033044)	0.00389415	-4.16393	23.1026	mamo
ct					cellular response to unfolded protein (GO:0034620)	5.27517e-05	-2.32148	22.8664	Hsp68;Hsp70Ab
CG9932					chaperone mediated protein folding requiring cofactor (GO:0051085)	8.94361e-05	-2.33596	21.7758	Hsp68;Hsp70Ab
scyl					establishment of body hair or bristle planar orientation (GO:0048104)	0.00389415	-3.67351	20.3817	app
Fur1					glutamate receptor clustering (GO:0097688)	0.00389415	-3.6523	20.264	Fur1
Hsp70Ab		Cluster 1 to 2 tansition			negative regulation of cell migration (GO:0030336)	0.00583598	-3.81653	19.6312	CG44774
CR32865					presynaptic membrane organization (GO:0097090)	0.00777431	-3.93522	19.1131	Fur1
Hsp68					synaptic target inhibition (GO:0016201)	0.00777431	-3.60321	17.5006	fz2
mamo					development of primary female sexual characteristics (GO:0046545)	0.00841964	-3.58161	17.11	fz2
app					heat shock-mediated polytene chromosome puffing (GO:0035080)	0.00648247	-3.29362	16.5954	Hsp70Ab
CG44774					female gonad development (GO:0008585)	0.00906459	-3.49115	16.4202	fz2
Pdi					polytene chromosome puffing (GO:0035079)	0.00712858	-3.04416	15.0493	Hsp70Ab
Rbp6					retinal ganglion cell axon guidance (GO:0031290)	0.00841964	-3.09974	14.8081	fz2
Ace					postsynaptic membrane organization (GO:0001941)	0.00906459	-3.05411	14.3647	Fur1
fz2
wry		wry			Ontologies on cluster 1 pseduotime genes_GO Biological Process 2018
SoxN		SoxN
CG17716		CG17716			Term	P-value	Z-score	Combined Score	Genes
G protein gamma subunit 30A		CG3694	Changed gene name to CGs as Flyenrichr was not accepting it.		negative regulation of transport (GO:0051051)	0.000222963	-5.02396	42.2439	Pde6;Slob
Nckx30C		Nckx30C			homophilic cell adhesion via plasma membrane adhesion molecules (GO:0007156)	7.25776e-08	-2.4639	40.503	rst;Con;CG34353;ed;caps
Frq1		Frq1			cell-cell adhesion via plasma-membrane adhesion molecules (GO:0098742)	5.4176e-09	-1.81146	34.4786	beat-VI;rst;Con;beat-Ib;CG34353;ed;caps
CG9650		CG9650			regulation of ATPase activity (GO:0043462)	0.0231759	-6.2492	23.526	Slob
Gfrl		Gfrl			phospholipase C-activating G-protein coupled receptor signaling pathway (GO:0007200)	0.000662147	-3.11753	22.8204	mtt;mAChR-A
VAChT		VAChT			motor neuron axon guidance (GO:0008045)	4.70504e-07	-1.56131	22.7475	trn;beat-VI;side;Mp;beat-Ib;caps
ChAT		ChAT			larval salivary gland morphogenesis (GO:0007436)	0.00132553	-3.3076	21.916	trn;caps
stai		stai			tube fusion (GO:0035146)	8.33071e-05	-2.30398	21.6413	trn;ed;caps
bru3		bru3			branch fusion, open tracheal system (GO:0035147)	8.33071e-05	-2.26044	21.2323	trn;ed;caps
CG2269		CG2269			temperature compensation of the circadian clock (GO:0010378)	0.0231759	-4.7742	17.9732	eys
hig		hig			cyclic nucleotide metabolic process (GO:0009187)	0.00132553	-2.42795	16.0875	rut;Pde6
Pde6		Pde6			negative regulation of nervous system development (GO:0051961)	0.0307827	-4.58572	15.962	ed
CG32017		CG32017			microtubule depolymerization (GO:0007019)	0.0269867	-4.35402	15.7285	stai
CG17816		CG17816			negative regulation of cell development (GO:0010721)	0.0269867	-4.34767	15.7056	ed
CG42750		CG42750			adenylate cyclase-inhibiting G-protein coupled receptor signaling pathway (GO:0007193)	0.00196604	-2.51276	15.6589	rut;mAChR-A
Ca-α1T		CG15899	Changed gene name to CGs as Flyenrichr was not accepting it.		negative regulation of hormone secretion (GO:0046888)	0.0231759	-4.15741	15.6512	CG9650
Con		Con			anterograde trans-synaptic signaling (GO:0098916)	2.54649e-05	-1.46541	15.5014	rut;NtR;Frq1;VAChT;mAChR-A
Pvf3		Pvf3			synaptic target attraction (GO:0016200)	0.0269867	-3.95617	14.2913	Con
CG32700		CG32700			chemical synaptic transmission (GO:0007268)	2.33963e-06	-1.09851	14.2427	rut;ChAT;Slob;NtR;Frq1;VAChT;mAChR-A
CG34384		CG34384
Mp		Mp
CG30116		CG30116
CG11319		CG11319
Cngl		Cngl
eys		eys
side		side
GluRIB		GluRIB
rut		rut
rsh		rsh
side-II		side-II
caps		caps
Slob		Slob
CG14186		CG14186
ed		ed
l(1)G0469		l(1)G0469
CG10804		CG10804
Camta		Camta
CG34353		CG34353
mAChR-A		mAChR-A
beat-Ib		beat-Ib
beat-VI		beat-VI
mtt		mtt
FBti0063565		FBti0063565
Obp99c		Obp99c
side-V		side-V
CG32204		CG32204
lncRNA:CR45758		lncRNA:CR45758
trn		trn
dpr3		dpr3
CG46339		CG46339
Jabba		Jabba
Cyp4g1		Cyp4g1
dpr2		dpr2
CG13458		CG13458
FBti0102105		FBti0102105
FBti0062856		FBti0062856
rst		rst
AttC		AttC
CG15293		CG15293
CG10680		CG10680
Tret1-1		Tret1-1
Tsp42Ed		Tsp42Ed
Idgf1		Idgf1
frma		frma
Cyp6g1		Cyp6g1
CG15449		CG15449
CG5080		CG5080
Ser7		Ser7
CG34220		CG34220
CG8086		CG8086
NtR		NtR
NimB5		NimB5
lncRNA:CR43264		lncRNA:CR43264
FMRFa		FMRFa
Cyp4e3		Cyp4e3
