## Supplemental Table 6 for "Transcriptional programs mediating neuronal toxicity and altered glial-neuronal signaling in a *Drosophila* knock-in tauopathy model"

### Sheet: DEG in Kenyon cells
Differentially regulated genes in the Kenyon cells of tau P251L KI brain (FDR adjusted p-value < 0.05)							Genes Ontology analysis
Up-regulated				Down-regulated
1) γ-kenyon cells	Avg_Log2FC			1) γ-kenyon cells	Avg_Log2FC		1) γ-kenyon cells
RR48373-transposable-element	3.37111			mt:CoI	-1.55663		a) Up-regulated Biological Process																						b) Down-regulated Biological Process
FBti0020120	2.42154			mt:ATPase6	-1.36536		Term	P-value	Z-score	Combined Score	Genes																		Term	P-value	Z-score	Combined Score	Genes
FBti0063007	1.27764			CG1648	-1.21026		zonula_adherens_assembly_(GO:0045186)	0.00106861	-1480	10125.3	Tl;pyd;shot																		DNA_packaging_(GO:0006323)	0.00852158	-677.047	3226.23	Df31;His3.3A;HmgZ;Rsf1;Ran;Hsp70Aa
FBti0063565	1.20422			asRNA:CR45600	-1.19004		cell-cell_junction_assembly_(GO:0007043)	1.88264e-06	-621.973	8199.37	brp;kis;Tl;pyd;RhoGAP100F;shot;fz2																		lamellipodium_organization_(GO:0097581)	0.0113212	-654.391	2932.38	tsr;Rac1
FBti0019150	1.17955			Hsp23	-1.06313		axon_guidance_(GO:0007411)	1.38101e-05	-451.297	5050.06	pros;side;RhoGAPp190;Dg;kis;dlp;Mical;shot																		hydrogen_peroxide_metabolic_process_(GO:0042743)	0.0162452	-627.238	2584.19	Sod2;Sod1
FBti0019000	1.13508			CLIP-190	-1.03091		associative_learning_(GO:0008306)	0.00284853	-773.126	4531.26	brp;Appl;klg																		RNA_export_from_nucleus_(GO:0006405)	0.0136155	-592.735	2546.71	smt3;Hel25E;Ran;Hsp70Bc;mago
ct	0.998313			Hsp27	-1.001		negative_regulation_of_behavior_(GO:0048521)	0.000135952	-499.233	4444.77	Socs36E;kis;Frq2;Frq1																		metal_ion_homeostasis_(GO:0055065)	0.0352814	-675.831	2260.25	Hsp70Bc;Atox1
metro	0.878117			Hsp26	-0.86577
Fas1	0.766032			RpS8	-0.853523
RR48347-transposable-element	0.741464			CG13739	-0.832328		2) ɑ/β kenyon cells
5-HT1B	0.737015			RpL17	-0.824988		a) Up-regulated Biological Process																						b) Down-regulated Biological Process
IA-2	0.693319			RpL37-1	-0.823838		Term	P-value	Z-score	Combined Score	Genes																		Term	P-value	Z-score	Combined Score	Genes
msi	0.688215			sta	-0.795216		zonula_adherens_assembly_(GO:0045186)	0.00751816	-1524	7453.02	Tl;ed																		DNA_packaging_(GO:0006323)	0.00419702	-685.714	3753.18	Df31;His3.3A;sbb;JIL-1;HmgZ;Rsf1
lncRNA:cherub	0.684237			RpS15	-0.783364		RNA_processing_(GO:0006396)	0.000726234	-604.497	4369.09	Atx2;ps;Tl;ed																		heterochromatin_organization_(GO:0070828)	0.00803205	-620.296	2992.5	JIL-1;RpL15;Yeti
Ca-alpha1T	0.673094			COX4	-0.769119		negative_regulation_of_nervous_system_development_(GO:0051961)	0.000304714	-475.308	3848.16	myo;Tl;Frq1;ed																		heterochromatin_assembly_(GO:0031507)	0.0206749	-596.903	2315.29	His3.3A;RpL15;Rsf1
RR50423-transposable-element	0.647051			COX7A	-0.745019		ERBB_signaling_pathway_(GO:0038127)	0.00524874	-685.048	3596.34	PDZ-GEF;Tl;Eip93F;ed																		cristae_formation_(GO:0042407)	0.00686526	-303.686	1512.75	ATPsynF;Sod1
Frq1	0.646917			His4r	-0.743257		RNA_splicing_(GO:0008380)	0.00412522	-597.688	3281.69	ps;heph;CG17716																		cellular_biogenic_amine_biosynthetic_process_(GO:0042401)	0.0206749	-383.105	1486	Dop1R2;Dop2R;Rdl
mt:ATPase8	0.629046			RpL23	-0.721208
fipi	0.609031			cype	-0.720426
GlcAT-P	0.598347			VhaM9.7-a	-0.709305		3) ɑ'/β' kenyon cells
lncRNA:CR31451	0.594326			RpLP2	-0.70899		a) Up-regulated Biological Process																						b) Down-regulated Biological Process
CG6154	0.573532			RpS10b	-0.699318		Term	P-value	Z-score	Combined Score	Genes																		Term	P-value	Z-score	Combined Score	Genes
CG30089	0.563555			RpL7	-0.688549		RNA_splicing_(GO:0008380)	2.70357e-05	-602.64	6338.78	Rbfox1;ps;elav;fru;Dscam2																		RNA_export_from_nucleus_(GO:0006405)	0.00288495	-612.544	3582.31	schlank;smt3;eIF4A;Hsp70Bc;mago
nuf	0.546245			RpS4	-0.684874		Wnt_signaling_pathway_(GO:0016055)	0.00163284	-656.333	4211.98	Ank2;pan;Galphao																		amino_acid_transport_(GO:0006865)	0.00333035	-563.3	3213.45	schlank;gce;alphaTub84B;eIF4A
CG31191	0.536773			RpS27A	-0.682071		negative_regulation_of_behavior_(GO:0048521)	0.000838206	-500.925	3548.68	kis;SK;Frq1																		metal_ion_homeostasis_(GO:0055065)	0.0175561	-694.726	2808.33	Hsp70Bc;Atox1
Ktl	0.515721			CG6912	-0.6804		regulation_of_neuron_remodeling_(GO:1904799)	5.69427e-06	-270.851	3270.81	ct;Atx2;Atpalpha;slo;Ank2;bol																		heterochromatin_assembly_(GO:0031507)	0.0113332	-600.446	2690.01	His3.3A;Su(var)205;Rsf1
FBti0059746	0.511522			RpS18	-0.674679		associative_learning_(GO:0008306)	0.0169922	-790.879	3222.84	Rbfox1;Appl																		DNA_packaging_(GO:0006323)	0.0331877	-663.046	2258.05	His3.3A;HmgZ;Su(var)205;Rsf1
Ace	0.509134			FBti0059720	-0.674592
sca	0.509074			RpL27A	-0.674346		4) Kenyon cells common genes
Tl	0.474417			RpS27	-0.665183		a) Up-regulated Biological Process																						b) Down-regulated Biological Process
Dif	0.473747			CG11267	-0.663123		Term	P-value	Z-score	Combined Score	Genes																		Term	P-value	Z-score	Combined Score	Genes
lncRNA:CR34335	0.461613			RpS2	-0.660122		lipid_phosphorylation_(GO:0046834)	0.0237407	-1029.41	3850.59	Ank2																		mRNA_export_from_nucleus_(GO:0006406)	0.0388387	-771.838	2507.19	Hsp70Bc;mago
FBti0102119	0.457707			ATPsynF	-0.655062		RNA_processing_(GO:0006396)	0.00854965	-600.783	2860.85	Atx2;ps																		DNA_replication-independent_nucleosome_assembly_(GO:0006336)	0.0357317	-677.047	2255.73	His3.3A
hzg	0.45328			RpL6	-0.649811		DNA_recombination_(GO:0006310)	0.0266697	-664.379	2407.86	Atx2																		DNA_packaging_(GO:0006323)	0.0419395	-671.713	2130.36	His3.3A;HmgZ;Rsf1
sals	0.451147			RpL31	-0.647932		Ras_protein_signal_transduction_(GO:0007265)	0.0214512	-587.164	2255.87	Appl;csw																		heterochromatin_assembly_(GO:0031507)	0.0355998	-600.889	2004.22	His3.3A;Rsf1
mtt	0.44991			levy	-0.645723		associative_learning_(GO:0008306)	0.0611617	-802.715	2242.97	Appl																		cristae_formation_(GO:0042407)	0.00181757	-307.771	1942.12	ATPsynF;Sod1
Octalpha2R	0.443703			COX5B	-0.644264
side	0.440454			RpS3	-0.636858
Frq2	0.439104			GstD1	-0.636831
klg	0.435565			ATPsynCF6	-0.622675
kay	0.427245			Hsp70Bc	-0.622522
Nckx30C	0.425298			RpL28	-0.620832
oaf	0.422908			RpS29	-0.619398
Gycbeta100B	0.404884			Pcd	-0.612048
dlp	0.395496			ATPsynG	-0.610797
pros	0.391956			CG7630	-0.606433
CG43066	0.384723			uex	-0.606059
CG42260	0.383725			RpS20	-0.598939
Rab3	0.382622			RpLP0	-0.596308
CG42540	0.381185			ATPsynB	-0.59118
CG30428	0.37875			mt:ND4	-0.585791
Mical	0.373714			RNASEK	-0.581757
chrb	0.372117			RpS15Aa	-0.577759
Su(z)2	0.371039			RpL36A	-0.57704
fz2	0.369324			UQCR-Q	-0.575923
CG13293	0.362968			COX5A	-0.575117
Rbp6	0.362752			RpS26	-0.574715
unc-13	0.362694			RpL18	-0.568656
RhoGAP100F	0.358702			PH4alphaNE1	-0.562791
ths	0.358299			COX7C	-0.552872
CG13995	0.356235			heph	-0.551362
lncRNA:Hsromega	0.35609			RpL40	-0.547327
Hk	0.355455			ATPsynO	-0.546306
2mit	0.355259			HmgZ	-0.54433
cic	0.35343			Ddc	-0.543675
CG42784	0.352829			Adk2	-0.537395
Atx2	0.350853			Vha14-1	-0.534287
CG8641	0.350842			RpL13A	-0.533264
Dyb	0.345976			RpS21	-0.530606
Pfk	0.345703			RpL10Ab	-0.527702
TyrR	0.341922			RpS12	-0.526675
ctrip	0.336717			RpS11	-0.523113
Not1	0.335823			RpS7	-0.521469
Hsp70Ab	0.33426			RpL7A	-0.514343
bol	0.334217			RpL18A	-0.513954
msn	0.330665			RpL10	-0.512485
Hs3st-A	0.330462			Nacalpha	-0.506384
CG4467	0.325616			RpL26	-0.501825
Dg	0.325341			RR48361-transposable-element	-0.497995
csw	0.323772			Trx-2	-0.49744
18w	0.322522			UQCR-11	-0.495615
qm	0.322289			RFeSP	-0.49494
sif	0.320219			UQCR-14	-0.494831
jim	0.314487			ND-B14	-0.492387
brp	0.309949			SdhC	-0.492072
CG10384	0.307584			CG8993	-0.489066
Nedd4	0.307238			ND-15	-0.489057
lncRNA:noe	0.305846			COX8	-0.488513
Tomosyn	0.305376			RpS25	-0.48493
sff	0.305332			FBti0019044	-0.478985
CG5098	0.304369			ND-PDSW	-0.476307
Ank2	0.303803			RpL12	-0.475036
cnn	0.303572			RNaseMRP:RNA	-0.471409
Hsp67Bc	0.302513			Ttd14	-0.468803
fmt	0.301548			eEF1beta	-0.466995
CG43901	0.301329			RpL14	-0.466061
pyd	0.297453			RpS16	-0.46534
tweek	0.295535			RpL34b	-0.464017
slim	0.295041			Cyp1	-0.461159
CG43778	0.294913			RpL13	-0.460786
par-6	0.294706			RpL35	-0.457432
Thd1	0.293509			RpS28b	-0.45258
ps	0.290059			CG7920	-0.451422
CG42613	0.288825			Vha13	-0.450901
stau	0.287074			ATPsyngamma	-0.450682
RhoGEF3	0.283438			RpL9	-0.450045
Eip63E	0.282966			RpL35A	-0.447695
CG42795	0.28287			CG33170	-0.447327
SP2353	0.282639			CG33543	-0.446712
RhoGAPp190	0.282593			alphaTub84B	-0.445249
CG11873	0.282042			Tctp	-0.444515
Rab26	0.280153			sun	-0.442342
Ppcs	0.276018			Oli	-0.44218
Appl	0.275878			tsr	-0.441018
CG45050	0.27326			SdhD	-0.439458
wry	0.271258			RpL23A	-0.438991
plum	0.271126			ATPsynD	-0.438702
CG5902	0.270691			ND-B15	-0.438637
Sec63	0.269526			smt3	-0.43751
Mnn1	0.269468			Argk	-0.436693
Mid1	0.268869			ND-ACP	-0.435008
shot	0.266287			roh	-0.434689
CG32486	0.265131			RpL38	-0.432362
VAChT	0.264658			Vha36-1	-0.432095
Socs36E	0.263135			Hr38	-0.430934
mspo	0.261414			CG12817	-0.429748
GlcAT-S	0.259389			RpL19	-0.424607
mahe	0.258672			ND-13A	-0.424223
Rbp9	0.257763			RpS9	-0.423557
bma	0.257522			Sod1	-0.422671
kis	0.256218			GstD11	-0.419423
Pka-R2	0.255743			CG30423	-0.418526
CG13685	0.254526			RpL27	-0.417662
X11Lbeta	0.253677			CG1943	-0.41645
shn	0.251086			eIF1	-0.415664
				ND-MLRQ	-0.414437
2) ɑ/β kenyon cells	Avg_Log2FC			Pfdn6	-0.413042
RR48373-transposable-element	3.10533			ND-B12	-0.412227
FBti0020120	2.5518			Scgbeta	-0.410004
FBti0063007	1.54174			viaf	-0.408305
FBti0019000	1.28583			EMC4	-0.405085
FBti0019150	1.23753			Cyt-c-p	-0.404751
Rbp6	1.17332			ATPsynC	-0.403185
lncRNA:CR31451	1.0959			ATPsyndelta	-0.400826
mt:ATPase8	0.982574			ND-20	-0.39744
Arc1	0.960491			CG13868	-0.395659
CG13055	0.931556			RpS3A	-0.394858
ct	0.901324			Rack1	-0.394775
RR50423-transposable-element	0.893257			UQCR-6.4	-0.394131
Lgr1	0.827876			Yeti	-0.393322
FBti0063565	0.802678			Sod2	-0.393269
kug	0.773355			eIF3m	-0.391346
mamo	0.681321			CG14818	-0.38968
lncRNA:CR46004	0.672262			lncRNA:CR46006	-0.38875
Ace	0.652623			ND-SGDH	-0.388609
CG6154	0.639399			Mtch	-0.387778
Frq1	0.638727			RpL8	-0.386284
CG42540	0.619498			Cisd2	-0.385593
SKIP	0.617139			RpL24	-0.3845
lncRNA:noe	0.608739			ND-51	-0.384191
Lmpt	0.591962			FBti0019380	-0.384186
sr	0.590726			cl	-0.383738
CG15236	0.585037			Nca	-0.381304
CG42342	0.58248			CG17778	-0.380579
CG43066	0.581308			CG43324	-0.38032
CG17716	0.580303			CG12279	-0.379644
fmt	0.578974			CG9034	-0.379312
mt:ND2	0.576071			RpS24	-0.378321
sm	0.551185			RpL36	-0.37659
msi	0.550202			MED21	-0.376534
myo	0.548062			RpL32	-0.376132
spab	0.538631			Df31	-0.373686
Tl	0.537384			Mtpbeta	-0.373566
CG11000	0.516677			CG13887	-0.373556
side	0.51194			CG42361	-0.373206
dpr20	0.508647			Fer2LCH	-0.372537
Fas1	0.489516			eIF3f1	-0.371904
Octalpha2R	0.48405			ND-39	-0.371107
CG42674	0.472698			eEF5	-0.371002
CG30428	0.472314			CG5676	-0.370906
CG31191	0.471502			CG3566	-0.370038
CG17839	0.462354			Rab14	-0.36972
Hsp70Ab	0.448764			RpL37A	-0.369456
Pdk1	0.436129			ND-B17.2	-0.368936
Cow	0.430928			RpL4	-0.366877
CG5455	0.430292			fz	-0.366668
SP1173	0.425154			COX6B	-0.364881
SK	0.421785			CG43222	-0.364743
FBti0019148	0.415031			CG3625	-0.36444
Eip93F	0.411838			CG40228	-0.3616
csw	0.397851			RpL21	-0.361453
ed	0.397092			CG11151	-0.361165
PDZ-GEF	0.39377			CG11191	-0.360902
lncRNA:Hsromega	0.393066			Neb-cGP	-0.355959
Sdc	0.390761			ox	-0.355261
Ccn	0.390591			RpS6	-0.355192
Pka-R2	0.388276			Chchd3	-0.352756
CG15431	0.388024			CG41128	-0.352265
Ktl	0.379091			CG32276	-0.351608
Gycbeta100B	0.376373			ND-B22	-0.349322
Rsph3	0.373163			EloC	-0.346859
trv	0.370793			Hex-A	-0.343388
sif	0.370176			CanB	-0.341419
IA-2	0.368734			dod	-0.340459
hwt	0.368287			RpLP1	-0.339361
Atx2	0.365322			ND-B14.5A	-0.339164
mahe	0.35951			Ire1	-0.338283
wry	0.345057			Fer1HCH	-0.338132
heph	0.335282			CG18815	-0.336118
Mnn1	0.333137			Hsp70Bb	-0.33576
Ppcs	0.322998			mRpL55	-0.33552
ps	0.319519			CG13585	-0.33378
Plc21C	0.313316			Cyt-c1	-0.332049
GlcAT-P	0.311466			ND-AGGG	-0.3311
CG4587	0.309384			Taf10b	-0.330982
Act5C	0.308072			SmE	-0.330169
Gdap2	0.300653			ATPsynE	-0.330041
Ank2	0.300022			ND-B14.5B	-0.329327
lncRNA:CR34335	0.299201			Fis1	-0.327941
unc-13	0.293888			RpL39	-0.327355
Appl	0.287576			Atox1	-0.324044
VAChT	0.280322			CrebA	-0.324022
CG42795	0.275444			His3.3A	-0.323843
CG32264	0.250717			pcs	-0.32252
				glec	-0.322483
3) ɑ'/β'kenyon cells	Avg_Log2FC			RpL30	-0.321625
RR48373-transposable-element	3.26438			CG13054	-0.321307
FBti0020120	2.30368			ND-30	-0.321059
Fhos	1.88938			Cngl	-0.32049
lncRNA:CR34335	1.77217			maf-S	-0.320449
FBti0063565	1.4812			HINT1	-0.319736
Frq1	1.2701			SkpA	-0.319479
FBti0019150	1.17813			CG5532	-0.319385
ct	1.13759			RpS14a	-0.317367
FBti0019000	1.13455			Arl8	-0.317323
CG31221	1.10707			CG17059	-0.314496
FBti0063007	1.09018			ND-B14.7	-0.314359
mt:ATPase8	1.06867			Mdh2	-0.313739
CG2993	1.02582			mago	-0.31236
Cbp53E	0.991493			ND-18	-0.311997
Fas1	0.92605			CG17839	-0.310566
IA-2	0.913865			Ran	-0.310348
metro	0.907512			Rsf1	-0.310211
lncRNA:cherub	0.883163			Pxn	-0.30965
AstC-R2	0.873307			NP15.6	-0.30928
Drl-2	0.825241			CG42747	-0.309235
mtt	0.820368			ND-B16.6	-0.308245
Nckx30C	0.788528			CG33977	-0.30787
fru	0.781865			ksh	-0.306607
Elk	0.770754			PyK	-0.305366
CG31191	0.757252			CG32485	-0.303247
Octalpha2R	0.756821			Tim17b	-0.302985
Hk	0.755642			CG30172	-0.302924
bol	0.75276			CG6044	-0.30247
FBti0102119	0.752282			CG11699	-0.301936
Rbfox1	0.749554			BI-1	-0.301604
Mical	0.745407			CG10470	-0.30127
RR50423-transposable-element	0.740543			RpS5a	-0.301214
5-HT1B	0.740482			Dak1	-0.300939
nuf	0.734037			Acbp1	-0.299842
CG6154	0.718105			RpL24-like	-0.299073
beat-IIIb	0.684256			CG11752	-0.298285
FBti0059746	0.654651			gce	-0.297867
dally	0.648668			ND-ASHI	-0.297027
CG1688	0.626455			CG15012	-0.295283
pHCl-1	0.595896			Scsalpha1	-0.29446
mt:ND2	0.581507			CG5903	-0.294271
CG6282	0.579942			Dop2R	-0.29381
CG32333	0.567009			Ir68a	-0.293414
FBti0019143	0.565594			lwr	-0.293213
lncRNA:Hsromega	0.56409			gom	-0.291566
Hsc70-3	0.561631			CG12560	-0.291128
CG30089	0.554465			Jafrac1	-0.290878
Ggamma30A	0.5393			CG34200	-0.289659
RhoGAPp190	0.530399			CG13551	-0.287597
Octbeta1R	0.525823			Sec61beta	-0.287533
Zdhhc8	0.520157			ReepB	-0.287425
Bx	0.509054			SNRPG	-0.287366
csw	0.506133			ATP6AP2	-0.287118
Pka-R2	0.50526			dj-1beta	-0.286903
CG4678	0.485299			CG14464	-0.286644
lap	0.466758			spab	-0.28569
Shab	0.462328			Prosbeta5	-0.285614
Rim	0.46053			ringer	-0.28434
Ppcs	0.452341			CG14407	-0.282777
Dscam2	0.451169			Caper	-0.28266
lncRNA:noe	0.450697			RpS13	-0.281988
SK	0.441472			Pfdn4	-0.281739
unc-13	0.437833			Jwa	-0.281677
lncRNA:CR31451	0.423951			awd	-0.281245
GlcAT-P	0.421402			Roc1a	-0.280652
Thd1	0.420634			CG6115	-0.278183
Ank2	0.419669			CG8036	-0.277771
Atx2	0.404938			p23	-0.277721
Hipk	0.396344			CG3732	-0.276986
unc-104	0.396149			coro	-0.275797
elav	0.38177			eEF1delta	-0.274518
Atpalpha	0.380666			CG31324	-0.274243
mask	0.373836			Prosbeta3	-0.272121
DopEcR	0.371408			Hsp70Aa	-0.271267
DOR	0.366197			FoxP	-0.269888
wry	0.363629			CG10098	-0.269782
pan	0.358105			CG43850	-0.267725
kis	0.355596			Ssb-c31a	-0.266969
Pkc53E	0.351873			CG8372	-0.266889
ps	0.339742			RpL34a	-0.266594
tna	0.33901			Pis	-0.26586
Galphao	0.33078			TfIIA-S	-0.264758
mei-P26	0.319014			Gapdh1	-0.264384
Appl	0.300436			mRpS25	-0.264054
CG16711	0.298859			Rpb12	-0.264045
ChT	0.294728			scyl	-0.261853
CG45050	0.292343			thoc7	-0.261656
mub	0.288251			RpS17	-0.261343
Rbp6	0.284206			mRpS33	-0.261342
PMCA	0.279503			Prosbeta1	-0.259933
dpr8	0.26852			RhoGDI	-0.25967
Sh	0.266895			CG17765	-0.258608
mspo	0.266873			CG42336	-0.25813
slo	0.263419			CG5934	-0.258033
Pits	0.259812			Ctr9	-0.255831
				Rac1	-0.255383
All Kenyon cels (common genes)				ND-49	-0.255345
Appl				Hel25E	-0.254768
Ank2				CG7694	-0.254121
Atx2				Tango11	-0.254098
CG31191				Bub3	-0.253144
CG6154				Jupiter	-0.252957
csw				UQCR-C2	-0.251282
ct				prt	-0.250317
Fas1				ND-13B	-0.250192
FBti0019000				FBti0061385	-0.250099
FBti0019150
FBti0020120
FBti0063007				2) ɑ/β kenyon cells	Avg_Log2FC
FBti0063565				CLIP-190	-1.18884
Frq1				mt:CoII	-1.14634
GlcAT-P				mt:CoIII	-1.06078
IA-2				Ddc	-1.04866
lncRNA:CR31451				Yp2	-1.03714
lncRNA:CR34335				CG42402	-0.98583
lncRNA:Hsromega				mt:Cyt-b	-0.973799
lncRNA:noe				mt:ATPase6	-0.922057
mt:ATPase8				mt:CoI	-0.921385
Octalpha2R				RpL13A	-0.899937
Pka-R2				RpS4	-0.884479
Ppcs				RpS15	-0.875314
ps				RpLP2	-0.864542
Rbp6				levy	-0.853239
RR48373-transposable-element				His4r	-0.841952
RR50423-transposable-element				RpL23	-0.814423
unc-13				RR48361-transposable-element	-0.806319
wry				RpL27A	-0.77046
				RpS10b	-0.768243
				sta	-0.765425
				RpL17	-0.746415
				RpL7	-0.745957
				GstD1	-0.740554
				RpL37-1	-0.739872
				RpS8	-0.73646
				Yp1	-0.723806
				mt:ND4	-0.719977
				eIF3m	-0.7108
				COX5B	-0.706668
				RpS3	-0.705183
				VhaM9.7-a	-0.692655
				RpS11	-0.689444
				RpS26	-0.683469
				RpL31	-0.681777
				ATPsynG	-0.681681
				RpL10Ab	-0.679217
				cype	-0.678771
				RpS15Aa	-0.669537
				asRNA:CR45600	-0.669008
				RpS27A	-0.668336
				CG13739	-0.667459
				RpS18	-0.66642
				RpS5a	-0.661719
				RpS7	-0.65695
				Pcd	-0.652591
				bma	-0.64923
				RpL6	-0.647844
				RpL26	-0.646108
				RpS2	-0.642772
				ATPsynF	-0.639396
				RpS12	-0.634051
				RNaseMRP:RNA	-0.633882
				RpS9	-0.624417
				uex	-0.621054
				RpS25	-0.620082
				RpL18	-0.619839
				ATPsynCF6	-0.618936
				viaf	-0.613345
				RpL10	-0.612521
				eEF5	-0.609412
				RpS6	-0.609314
				RpL28	-0.609099
				RpS29	-0.605436
				CG7630	-0.602483
				ATPsynD	-0.598615
				sals	-0.595627
				COX5A	-0.591105
				RpLP1	-0.585966
				Pfdn6	-0.583765
				GC	-0.575498
				Dop2R	-0.573609
				Nacalpha	-0.570513
				ATPsynO	-0.569592
				RpL19	-0.567205
				CG8993	-0.566413
				COX4	-0.563643
				RpS20	-0.56248
				ND-SGDH	-0.559405
				HmgZ	-0.557508
				RpL13	-0.557498
				lncRNA:CR44922	-0.555342
				Hsp26	-0.554619
				RpL9	-0.55382
				prt	-0.553123
				Tsp42Ej	-0.551379
				RpL7A	-0.551208
				RpL36A	-0.551011
				Tctp	-0.550602
				ND-51	-0.550275
				HINT1	-0.545834
				br	-0.545148
				RpL24-like	-0.545038
				RpL34b	-0.544358
				COX7A	-0.544331
				Pde1c	-0.540221
				ND-B14	-0.538459
				RpL14	-0.538039
				Pxn	-0.536795
				sun	-0.535962
				COX7C	-0.534173
				RNASEK	-0.533291
				RpS27	-0.531044
				CG13868	-0.523915
				CG6115	-0.5235
				ATPsynB	-0.521918
				ND-15	-0.521581
				RpL38	-0.521085
				RpL12	-0.514678
				ATPsynC	-0.514248
				RpS21	-0.514167
				RpLP0	-0.512695
				UQCR-Q	-0.509101
				SdhD	-0.508293
				CG12194	-0.5074
				ND-B12	-0.506406
				Adk2	-0.50588
				RpL40	-0.499392
				Hsp70Bc	-0.493731
				RpS28b	-0.493179
				COX8	-0.491861
				eEF1beta	-0.488228
				CG11267	-0.486668
				ND-B17.2	-0.485663
				RpS16	-0.483264
				Yeti	-0.481553
				Cks85A	-0.4802
				CG43324	-0.478923
				VepD	-0.478016
				RpS24	-0.47692
				Scgbeta	-0.47588
				Dh44-R1	-0.472814
				Vha36-1	-0.472373
				CG32276	-0.471056
				RpL18A	-0.465066
				His3.3A	-0.463775
				RpL23A	-0.459097
				Calr	-0.457605
				RpL35	-0.45666
				RpL8	-0.45508
				RpL4	-0.449955
				CG30172	-0.445851
				Cyt-c-p	-0.444488
				UQCR-11	-0.443707
				RpL27	-0.443436
				ND-B22	-0.44294
				RpL35A	-0.441034
				RpS3A	-0.440307
				CG5946	-0.439176
				RpL24	-0.43823
				lwr	-0.436663
				CG6770	-0.435885
				EloC	-0.434453
				Ttd14	-0.433548
				RFeSP	-0.432295
				COX6B	-0.429692
				CG13585	-0.428957
				Cyp1	-0.425483
				Rack1	-0.425244
				CG11752	-0.420651
				tsr	-0.419079
				Sod1	-0.418617
				RpL21	-0.418564
				CG11699	-0.417591
				CtsB1	-0.417132
				CG11191	-0.416023
				UQCR-14	-0.413432
				CG14414	-0.41249
				eIF3f1	-0.410089
				VhaAC39-1	-0.409568
				ND-B16.6	-0.4092
				alphaTub84B	-0.409124
				Rab27	-0.409043
				Tpi	-0.40422
				sqh	-0.403695
				awd	-0.403314
				ND-B14.5A	-0.402263
				BI-1	-0.401578
				NP15.6	-0.400415
				SdhC	-0.395593
				CG7646	-0.390934
				smt3	-0.389141
				TfIIS	-0.386891
				Coa8	-0.385217
				CG33977	-0.384597
				Pgant9	-0.384188
				CG13551	-0.384136
				ND-ACP	-0.382205
				ND-AGGG	-0.381585
				Frl	-0.376878
				sfl	-0.375942
				Tim8	-0.373458
				ND-MWFE	-0.373078
				jdp	-0.371438
				CG18815	-0.370586
				Df31	-0.369247
				ND-PDSW	-0.367604
				Rbp1	-0.366694
				Prosbeta5	-0.364875
				Ssb-c31a	-0.363969
				Tim23	-0.363144
				Chchd3	-0.362343
				CG11444	-0.361009
				cl	-0.361008
				Mtch	-0.36015
				CG12038	-0.356647
				CanB	-0.356328
				Jafrac1	-0.355748
				Mdh2	-0.355371
				Ctr9	-0.354819
				Rpn9	-0.349851
				CG10077	-0.349666
				Fis1	-0.347911
				CG46339	-0.347083
				CG15715	-0.345934
				7B2	-0.344382
				ND-20	-0.3437
				CG15012	-0.343496
				UQCR-6.4	-0.343246
				RpL3	-0.339484
				Pka-R1	-0.339374
				RpL36	-0.339258
				roh	-0.33915
				Hex-A	-0.338327
				CG7920	-0.336079
				AIMP3	-0.334483
				ND-ASHI	-0.334397
				mRpL12	-0.333248
				CG31715	-0.331106
				glec	-0.330187
				RpS14a	-0.329591
				ATPsyngamma	-0.329426
				SmE	-0.327838
				Vha14-1	-0.32499
				Dpy-30L1	-0.32227
				Chchd2	-0.321892
				Vha13	-0.319965
				Rdl	-0.316665
				Dop1R2	-0.316247
				JIL-1	-0.315579
				bic	-0.313225
				c12.1	-0.313164
				CG13887	-0.312135
				Cchl	-0.311157
				CG15772	-0.31073
				EMC8-9	-0.306151
				Gpb5	-0.304903
				CG7378	-0.304138
				CG42700	-0.304049
				ATP6AP2	-0.303752
				eIF1	-0.303071
				CG14641	-0.302365
				CG3732	-0.300735
				Gprk2	-0.29942
				RpL30	-0.298338
				RpL39	-0.298195
				RpL15	-0.29781
				CG17765	-0.297661
				CG33170	-0.297126
				Jupiter	-0.296412
				ATPsyndelta	-0.296184
				Acbp1	-0.290247
				Fer1HCH	-0.288288
				MFS17	-0.285939
				ND-MLRQ	-0.28585
				sdt	-0.284658
				Taf10b	-0.279284
				Trx-2	-0.27893
				RpL37A	-0.278124
				lncRNA:roX1	-0.277809
				CG17271	-0.277504
				Rsf1	-0.276915
				Ip259	-0.276583
				FBti0061385	-0.269528
				Neb-cGP	-0.267483
				sbb	-0.266971
				Tapdelta	-0.266549
				kud	-0.264254
				dati	-0.263711
				ND-B17	-0.263392
				RpL32	-0.262947
				mago	-0.261417
				rad	-0.261131
				Atg12	-0.260824
				eEF1delta	-0.255853
				scyl	-0.25189
				Tim9a	-0.250989
				3) ɑ'/β' kenyon cells	Avg_Log2FC
				Tektin-C	-1.62617
				asRNA:CR44429	-1.48402
				asRNA:CR45600	-1.45778
				CLIP-190	-1.2775
				CG13739	-1.20147
				CG6912	-1.00583
				Hsp70Bc	-0.950385
				sta	-0.916262
				RpL37-1	-0.905947
				His4r	-0.875778
				Fer2LCH	-0.864435
				Trx-2	-0.837283
				VhaM9.7-a	-0.798824
				Hsp26	-0.794216
				FBti0019044	-0.781216
				GstD1	-0.780828
				uex	-0.769894
				RpS4	-0.766208
				RpL27A	-0.741957
				RpS21	-0.717389
				SdhD	-0.717158
				FBti0059720	-0.697098
				RpLP2	-0.680419
				RpS3	-0.678628
				Ddc	-0.672764
				RpL17	-0.670207
				Nacalpha	-0.665072
				RpL7	-0.661226
				RpL23	-0.657686
				RpL10	-0.654679
				gce	-0.65416
				mt:ATPase6	-0.644286
				Jupiter	-0.642636
				RpS11	-0.639576
				RpS2	-0.633415
				RpS10b	-0.631745
				tsr	-0.631104
				ATPsynO	-0.62703
				RpS8	-0.625765
				RpL13A	-0.622806
				UQCR-Q	-0.618141
				RpL18A	-0.611358
				COX5B	-0.610696
				RpL28	-0.604872
				RNASEK	-0.594313
				RpS15	-0.591372
				RR48361-transposable-element	-0.590806
				HmgZ	-0.590031
				CG13887	-0.589596
				RpL18	-0.588676
				7B2	-0.58757
				BI-1	-0.587272
				RpLP0	-0.586864
				RpS20	-0.581002
				RpS3A	-0.579622
				CG13920	-0.576433
				RpS29	-0.575438
				CG11267	-0.574457
				ND-20	-0.572473
				CG12817	-0.570044
				RpL7A	-0.568221
				CG7920	-0.565645
				RpL10Ab	-0.564721
				RFeSP	-0.563944
				His3.3A	-0.563514
				w	-0.563125
				Pfdn6	-0.56268
				AP-2sigma	-0.561332
				ATP6AP2	-0.561155
				ATPsynF	-0.560995
				Fili	-0.558876
				COX5A	-0.557033
				COX4	-0.554981
				FBti0019380	-0.552493
				levy	-0.551288
				RpL31	-0.546909
				RpL12	-0.546085
				RpL38	-0.544196
				RpL14	-0.542964
				CG3726	-0.541441
				RhoGDI	-0.539189
				ND-B14	-0.536948
				ATPsynCF6	-0.536609
				eIF3m	-0.536463
				RpS25	-0.536146
				CG6044	-0.536094
				CG7646	-0.531152
				RpL4	-0.52858
				RpL19	-0.528314
				ATPsynG	-0.526965
				Rab14	-0.526308
				RpS12	-0.526026
				RpL6	-0.525314
				sqh	-0.522618
				UQCR-14	-0.51985
				CG43324	-0.516916
				Pcd	-0.516837
				RpL35	-0.516377
				CG2269	-0.515844
				ND-AGGG	-0.515737
				RpS27A	-0.515321
				CG40228	-0.51489
				RpL8	-0.514561
				Cisd2	-0.513044
				Cyp1	-0.512405
				ND-SGDH	-0.511692
				RpS6	-0.508845
				RpS27	-0.500694
				RpS26	-0.499634
				alphaTub84B	-0.499582
				Cyt-c1	-0.49954
				eIF4A	-0.498758
				RpS15Aa	-0.498041
				Tsp42Ej	-0.497516
				SdhB	-0.497004
				RpL27	-0.496211
				Atox1	-0.494657
				CG1674	-0.48979
				RpS18	-0.488301
				CG8248	-0.488095
				RpL26	-0.48681
				eIF1	-0.486701
				Tim23	-0.483683
				Dop2R	-0.482658
				RpL36A	-0.482451
				SC35	-0.48152
				Vha36-1	-0.480927
				ND-PDSW	-0.480853
				COX7A	-0.480247
				RpL13	-0.476317
				viaf	-0.475738
				Mtpbeta	-0.474858
				eIF3f1	-0.473905
				ATPsynB	-0.471119
				CG6115	-0.470677
				CG12384	-0.466265
				EMC10	-0.466198
				Hsp60A	-0.465418
				thoc7	-0.464173
				CG31324	-0.462743
				ND-B12	-0.461083
				Kank	-0.461034
				RpS9	-0.459615
				eEF1beta	-0.45695
				Yeti	-0.455878
				Sod1	-0.454574
				eEF5	-0.453602
				cype	-0.452525
				CG46385	-0.451765
				MED10	-0.448512
				CG32485	-0.444684
				VepD	-0.442785
				MYPT-75D	-0.439118
				ATPsyngamma	-0.438303
				lwr	-0.438236
				RpS16	-0.435788
				klar	-0.432681
				RpS24	-0.431808
				CG10960	-0.431198
				CG11699	-0.430718
				CG12194	-0.428064
				RpL21	-0.420916
				schlank	-0.42089
				maf-S	-0.419228
				PPP1R15	-0.417
				Fer1HCH	-0.409806
				HINT1	-0.40925
				robl	-0.407171
				roh	-0.404733
				RpL9	-0.40345
				RpL23A	-0.403313
				Spase12	-0.403192
				mago	-0.40264
				ND-B22	-0.401927
				CG15012	-0.400926
				Arl8	-0.398534
				dod	-0.398118
				Arl6IP1	-0.398063
				RpL40	-0.396873
				CG5532	-0.39608
				RpL35A	-0.394735
				COX7C	-0.391382
				Ubi-p5E	-0.390968
				REPTOR-BP	-0.387559
				CG30423	-0.387456
				Prosbeta3	-0.386483
				ND-15	-0.383341
				RpL24	-0.38119
				UQCR-C1	-0.379223
				ATPsynC	-0.379105
				smt3	-0.378314
				CG9813	-0.378286
				Rsf1	-0.375799
				UQCR-6.4	-0.373993
				RpII18	-0.368785
				COX6B	-0.367868
				CG7382	-0.36412
				Tim17b	-0.36145
				RpS28b	-0.361188
				His3.3B	-0.360859
				Rack1	-0.357709
				scyl	-0.356166
				lncRNA:CR44922	-0.350734
				CG7991	-0.348231
				Adk2	-0.348192
				Mob4	-0.339678
				DENR	-0.335522
				CG42392	-0.335427
				RpL37A	-0.335358
				Gpb5	-0.333389
				Prosap	-0.328619
				lncRNA:roX1	-0.324938
				COX8	-0.322811
				CG7630	-0.321185
				Eip75B	-0.318513
				CG12822	-0.316612
				CG31030	-0.310637
				ATPsyndelta	-0.307899
				SdhC	-0.303523
				CG42542	-0.300937
				p23	-0.298004
				cl	-0.293691
				CG40045	-0.289957
				Su(var)205	-0.276077
				EloC	-0.275588
				CG11752	-0.252601
				dysc	-0.251948
				CG12038	-0.250172
				All Kenyon cels (common genes)
				Adk2
				alphaTub84B
				asRNA:CR45600
				ATP6AP2
				ATPsynB
				ATPsynC
				ATPsynCF6
				ATPsyndelta
				ATPsynF
				ATPsynG
				ATPsyngamma
				ATPsynO
				BI-1
				CG11267
				CG11699
				CG11752
				CG13739
				CG13887
				CG15012
				CG43324
				CG6115
				CG7630
				CG7920
				cl
				CLIP-190
				COX4
				COX5A
				COX5B
				COX6B
				COX7A
				COX7C
				COX8
				Cyp1
				cype
				Ddc
				Dop2R
				eEF1beta
				eEF5
				eIF1
				eIF3f1
				eIF3m
				EloC
				Fer1HCH
				GstD1
				HINT1
				His3.3A
				His4r
				HmgZ
				Hsp26
				Hsp70Bc
				Jupiter
				levy
				lwr
				mago
				mt:ATPase6
				Nacalpha
				ND-15
				ND-20
				ND-AGGG
				ND-B12
				ND-B14
				ND-B22
				ND-PDSW
				ND-SGDH
				Pcd
				Pfdn6
				Rack1
				RFeSP
				RNASEK
				roh
				RpL10
				RpL10Ab
				RpL12
				RpL13
				RpL13A
				RpL14
				RpL17
				RpL18
				RpL18A
				RpL19
				RpL21
				RpL23
				RpL23A
				RpL24
				RpL26
				RpL27
				RpL27A
				RpL28
				RpL31
				RpL35
				RpL35A
				RpL36A
				RpL37-1
				RpL37A
				RpL38
				RpL4
				RpL40
				RpL6
				RpL7
				RpL7A
				RpL8
				RpL9
				RpLP0
				RpLP2
				RpS10b
				RpS11
				RpS12
				RpS15
				RpS15Aa
				RpS16
				RpS18
				RpS2
				RpS20
				RpS21
				RpS24
				RpS25
				RpS26
				RpS27
				RpS27A
				RpS28b
				RpS29
				RpS3
				RpS3A
				RpS4
				RpS6
				RpS8
				RpS9
				RR48361-transposable-element
				Rsf1
				scyl
				SdhC
				SdhD
				smt3
				Sod1
				sta
				Trx-2
				tsr
				uex
				UQCR-14
				UQCR-6.4
				UQCR-Q
				Vha36-1
				VhaM9.7-a
				viaf
				Yeti
