## Supplemental Table 7 for "Transcriptional programs mediating neuronal toxicity and altered glial-neuronal signaling in a *Drosophila* knock-in tauopathy model"

### Sheet: Control Kenyon Cells
	Top 10 Regulons enriched in control Kenyon cells
	ZIPIC regulon network	PhoI regulon network	GATAd regulon network	sd regulon network	sima regulon network	Pur-alpha regulon network	Blimp regulon network	E-(bx) regulon network	CG16779 regulon network	lola regulon network
	CG8043	beta4GalT7	l(3)neo38	E2f1	Nmdar1	unk	RhoGAP93B	l(3)neo38	CG42788	CG34354
	CG11722	mAChR-B	gish	rn	Ktl	l(3)neo38	pum	pum	CG11768	l(3)neo38
	Ccm3	dpr5	beat-IIa	ash2	sosie	RhoGAP93B	Cow	Fmr1	l(3)neo38	RhoGAP93B
	14-3-3epsilon	CG1907	CG14669	gish	CG14556	klg	Fmr1	E2f1	pum	pum
	beat-IIa	CG1129	nAChRalpha1	osa	tinc	mAChR-B	ash2	gish	rn	eIF4G2
	CG1635	Pcmt	Hus1-like	plum	Hsc70-4	CG14669	CG31522	dan	trv	jigr1
	mtSSB	Octbeta2R	Map205	sqz	Octbeta3R	CG34353	osa	osa	unc80	mAChR-B
	mRpL11	ps	Stat92E	nAChRalpha1	CG17230	CG42668	RhoGAP100F	sqz	Fas1	CG13631
	stops	CD98hc	pyd	CG4467	CG12402	CG31191	Parp	nAChRalpha1	CG4467	osa
	zfh1	Cks85A	Fur1	cv-c	crb	CG16779	5-HT2A	RhoGAP100F	CG31191	beat-IIa
	InR	Oamb	Dop1R2	CG31140	mtd	tinc	CG6154	Mvl	CG16779	plx
	Mical	mtd	Rab11	VAChT	msi	FBXO11	Syp	CG31140	cv-c	trv
	CG11882	CG12071	wts	gpp	CG31324	Octbeta2R	Rim	ps	ps	CG14669
	Sap-r	CG11964	KrT95D	CG11873	tnc	VAChT	CtBP	CG11873	crb	plum
	2mit	CG7920	CG14853	CG6231	Jupiter	glec	ChAT	trx	mtd	Fas1
	GluClalpha	Bili	Cip4	Rim	GluClalpha	CG31475	CASK	Syp	Syp	nAChRalpha1
	CG10669	Lnk	CG14563	Myo81F	ChAT	Hmx	dpr9	CtBP	CG42342	RhoGAP100F
	ArgRS-m	bel	syd	ChAT	CG34155	CG11873	CG45263	Jupiter	Ppcs	CG4467
	Tsc1	cno	Blimp-1	eff	Nlg4	Fur1	l(3)L1231	rdx	Jupiter	CG34384
	CG2246	CG31122	Dbp80	CG45263	Rbp	CG31324	CG14712	eff	jvl	Atpalpha
	CG6574	Teh1	Con	PKD	Dop1R2	CtBP	Glut4EF	REPTOR	Gprk2	cv-c
	nkd	aux	CG42540	mrt	pros	side	Scp2	Glut4EF	CASK	tinc
	CG17839	Gyc89Db	tow	fru	sima	jvl	fru	Xrp1	pros	CG31140
	CG32176	CG7582	rdgC	wts	Tusp	Nlg4	tws	sba	Glut4EF	VAChT
	Pex23	CG13248	chrb	larp	sll	Gycbeta100B	lap	hth	Gdh	glec
	Rbp6	foi	skl	Eip93F	fru	CG1090	hth	KrT95D	beat-VII	Ptp99A
	CG6282	phol	msn	heph	CG6345	5-HT7	beat-VI	Dad	CG11000	hdc
	Ptp61F	CG7011	CG6765	CG45050	beat-VII	Nlg3	larp	Teh1	Eip93F	ps
	Surf1	CG6024	CkIIalpha	skd	KrT95D	Cad87A	Rm62	Rm62	CG42613	CG42322
	CG14966	ebd2	Pdk1	tna	CG2747	neur	CG42613	Hipk	CG45050	gpp
	Lmpt	Sod1	nAChRbeta1	Diap1	VhaPPA1-1	CycG	Gbs-70E	skd	Su(Tpl)	mtd
	TfIIEalpha	Lmpt	Gbs-76A	CG6836	GCC88	CG31145	Hipk	tna	Dscam2	sals
	Pc	CG14185	CG13917	CG14073	CG31249	Eip93F	skd	CG18265	Rdl	msi
	RecQ5	PMP34	ftz-f1	ko	Sur-8	CG42613	CG18265	DopEcR	fax	CG31324
	CG12024	Rh7	CG33056	Mob2	mael	Hipk	Blimp-1	tow	CG42540	sr
	Tudor-SN	mge	akirin	Dbp80	CG32425	unc-13-4A	tral	CG42671	Pdp1	side
	jim	CG43078	DIP-delta	Ac78C	ko	JIL-1	CG14985	CG32066	Pka-C3	GluClalpha
	CG2790	Tet	hfp	Mi-2	vsg	skd	Sec3	RpL8	S6k	scrib
	Pdk	Ack	CG32432	CG12605	Ptp61F	GluRIA	lqf	Abl	CG13928	rdx
	mRpL52	Fie	jim	CG5910	VhaM9.7-c	CG17364	ppk27	msn	Tet	Ace
	CG11123	Psa	fz	DopEcR	ebd2	vsg	CG42324	Tet	CkIIalpha	btsz
	pita	Est-6	AGO1	Pdp1	CG33217	CG32137	IRSp53	nmo	ftz-f1	CG34155
	Asap	Fhos	Khc	tow	nudC	PVRAP	chrb	Rdh	Snap25	CASK
	CG11883	CG12084	sm	CG6628	rdgC	CG12605	Sox21b	enc	CG7646	NK7.1
	Sema2a	mRpL12	CG11883	olf413	cmpy	CG14997	CG12004	Eip78C	blot	Rbp
	CG34370	Ptpmeg	hppy	Mkp3	Mkp3	Pdp1	stv	Atg1	qm	dpr9
	CG13018	CG16758	tou	MYPT-75D	Eip63E	ATPsynB	RhoGDI	CG32486	bol	CG42795
	Syn2	cyc	kcc	Sox21b	Dysb	tow	orb2	CG32432	GC	l(3)L1231
	tou	CG32202	Mid1	CG6175	Eip74EF	Baldspot	gogo	jim	RhoGAP71E	Csk
	CG33155	Sgf11	par-1	Pdk1	Rbfox1	CG13928	CG13917	dpr10	CG17698	Glut4EF
	ZnT49B	Dscam4	Dyb	nmo	CG32204	rdgC	comm	fz	jim	hth
	CG14767	Gale	Patronin	Rdh	form3	Tet	nmo	EcR	Sytbeta	KrT95D
	HnRNP-K	CG40045	jeb	Crtc	Gbs-76A	Fife	CG32206	CG42260	sif	sqd
	CG3107	nerfin-1	clu	DCP2	nmo	CG17233	CG42747	bin3	CG32264	cpo
	IntS8	mthl2	CG8929	Atg1	CG42747	CG44838	Rdh	sm	EcR	larp
	Dp	Debcl	aPKC	app	DIP-delta	ru	CG32085	Hr3	Dll	dco
	CG7639	Idgf6	d4	Hsc70Cb	CG7646	sff	Crtc	CG13954	AGO1	CG43102
	CG17059	CG17683	Pdcd4	Rap1	Ets65A	CG32206	emc	CG17684	sm	Eip93F
	Inos	Snp	dtn	Rgl	bma	Crtc	CG6163	Galphao	CG1648	CG42613
	SCCRO3	Rbpn-5	CG7990	Spn	bol	Snap25	Mp	tou	Hr3	twin
	CG17724	Alk	Rab35	EcR	CG8745	scyl	fwe	CG6329	CG13954	Hipk
	CG8229	Vps28	HDAC4	chn	Set1	Eip78C	CG32486	blw	p120ctn	rhea
	CG15653	CG15097	Cnx14D	sm	Taf4	CG7646	CG8745	CG10543	unc-104	CG13937
	mRpL33	CG30158	CkIIbeta	tun	Ero1L	Mp	CG32432	Lis-1	a	JIL-1
	Tom40	CG17528	RhoGAP19D	cora	Hsc20	yps	CG42458	CG10082	CG11883	hid
	CG14200	zip	rudhira	Rgk1	dpr10	app	Src64B	brp	Elk	Diap1
	DAAM	par-1	CG43759	RpL18A	CG8298	bma	dysc	Drep2	Rgk2	Su(Tpl)
	CG8974	CG4409	amn	hppy	l(2)k10201	bol	EcR	CG5065	Galphao	CG14563
	Hmr	ptc	CG7326	Galphao	CG17684	nAChRalpha4	chn	sbb	mim	syd
	Rab40	dpr13	Unc-76	tou	Rgk1	CG32432	CG1688	Smurf	CG30158	Blimp-1
	su(w[a])	NtR	Hex-A	CG6329	CG10384	CG33158	LRR	Mad1	CG40498	GluRIB
	Grip91	stj	CG2865	CG9005	Dgk	CG7692	sm	jeb	qvr	Ank2
	Hk	MFS17	spri	CG10543	CG14478	Rap1	RNASEK	MESK2	Mid1	Rdl
	Sh	CG42806	CG43736	Dhit	l(2)41Ab	Mrtf	ktub	Prosap	wech	ko
	CG8034	Act42A	nej	Mid1	CG13185	Glut1	LRP1	CG13739	Egfr	dpr6
	wapl	kune	RpL7A	Lis-1	Galphao	CG42458	betaTub56D	mspo	CG10082	fax
	CG1440	Epac	fog	par-1	grh	Ten-m	Not1	lola	HmgD	tral
	vap	cpa	Cp110	RyR	bs	Clc	Rgk2	aPKC	brp	Mob2
	Dop2R	Appl	Proc-R	psq	pyr	Deaf1	Galphao	Drat	CheB42c	GlcAT-P
	ctp	CG1532	mnb	CG30116	Magi	CG10731	mam	Mef2	CG42700	CG12605
	CG7772	Tomosyn	HERC2	Drep2	kn	Sema2b	cg	rdgB	psq	scro
	nonC	G9a	CG12535	CG30105	Fkbp14	TBPH	blw	dtn	CG30116	siz
	CG3704	rst	CG42699	CG5065	CG41378	chn	CG16739	HDAC4	Gp210	CG42540
	bif	CG3632	AP-1gamma	hrg	CG5065	fl(2)d	Ih	CanA-14F	px	tipE
	CG15601	Gbeta5	pod1	MESK2	ttv	Hr3	Mid1	kdn	Hs3st-A	DopEcR
	Dlic	CG6762	Rip11	Prosap	CG11191	cora	zip	Sxl	RpS11	tow
	Ctr1A	stx	CG3862	CG42392	Trpm	Rho1	CG10082	lawc	MFS17	Toll-6
	Trf2	CG3566	Ndae1	lola	Prosap	qkr54B	hbs	Nup153	Dg	CG33054
	CG32982	Cdc42	Msp300	aPKC	dnr1	KCNQ	ths	stx	Mef2	Rab26
	Bka	Nmdar2	bru2	d4	mtt	CG14478	psq	elav	CG3556	Sox21a
	CG10166	per	GATAd	CG43902	CG8910	Not1	CG30116	rudhira	sdt	dally
	C1GalTA	CG14439	CG43778	CG7990	Vmat	CG11406	Hs3st-A	mgl	hep	MYPT-75D
	CG42784	Set2	crol	HDAC4	sdt	Rgk2	CG30105	shakB	dtn	fz2
	ND-51	sgg	dpy	nocte	ari-1	Galphao	CG43366	sd	Syt12	CG10960
	ND-13A	CG17598	kek3	NetB	CG5273	blw	Dscam1	Bx	mei-P26	Abl
	Rab30	Gmap	Ca-beta	CG43658	RunxB	HmgZ	ttv	Hex-A	CanA-14F	Shal
	Oatp30B	Hex-A	salm	elav	Sxl	Ih	Spred	Mnt	Vap33	msn
	jp	CG9132	ed	rudhira	NetB	Pde8	sbb	nej	NetB	Shab
	CG6729	CG10778	CenG1A	Nep1	Fbxl4	par-1	Smurf	para	Cyp1	Fife
	aru	spri	Proc	CG34401	oc	fd59A	Dg	CG32767	elav	orb2
	Herp	nej	CG4502	BCL7-like	CG43759	CG1358	Trpm	RpL7A	rudhira	Rbfox1
	dati	alpha-Man-Ia	RapGAP1	Frq1	CG14440	CG30116	CG33143	kirre	Pdfr	Pdk1
		bif	CG11030	LPCAT	CG2875	Prosalpha5	mspo	Pde9	Nep1	CG44838
		Mct1	Cadps	gce	CG17600	NaCP60E	Rab3	mnb	Hk	nAChRbeta1
		IntS2		dlg1	mgl	Dscam1	aPKC	HERC2	CG34401	Gbs-76A
		rush		c11.1	kek5	sano	Mef2	CG33181	CG43759	ftz-f1
		CkIalpha		X11Lbeta	amn	sca	Fas2	Trf4-1	east	Pdi
		CG34028		Hsc70-3	CG3198	Trpm	Usp2	fs(1)h	SPR	comm
		CG32809		mahe	LPCAT	MESK2	CG43347	Nrg	mgl	nmo
		CG15445		zld	Ca-alpha1T	CG42392	rb	Rbp9	Frq1	Rdh
		Cyp4g1		CG12236	Klp10A	Gprk1	cac	chinmo	gce	shep
		UbcE2H		Hers	Hers	Hen1	hep	CG42784	CG17778	CG32085
		dsh		shakB	ZAP3	Rab3	Tomosyn	Dif	Ca-alpha1T	mub
		pod1		hiw	CG32647	lola	CG42450	CG43778	CG32647	Crtc
		Apoltp		sd	CG5004	aPKC	CG7990	beat-IIIb	Ten-a	alpha-Spec
		CG2772		Amun	CG14441	CG43901	Ubi-p5E	Syt1	dod	akirin
		mRpS7		RhoGAPp190	shakB	CG3556	ari-1	brat	sd	Atg1
		CG10492		Mnt	PpV	rdgB	CG3638	lilli	RhoGAPp190	Aplip1
		hoe2		rdgA	Mur2B	l(1)G0289	CanA-14F	Bsg	Atg8a	bma
		CG33298		RSG7	CG18508	cac	CG14442	tutl	Hex-A	bol
		CG4364		nej	CG10932	Tomosyn	Ubr3	tai	mmd	fwe
		tadr		RpL7A	Mnt	CG42450	CG12541	mts	rdgA	scny
		CG2201		Moe	rdgA	dtn	Evi5	kis	CG2865	Idh
		Tsp39D		CG32549	nej	CG42541	CkIIbeta	CG31999	Dsp1	CG32432
		CG10283		arg	Cp110	Ubi-p5E	stx	Cadps	nej	Hsc70Cb
		Reph		be	spoon	CG3638	elav	Pur-alpha	para	Dscam4
		l(2)05714		Tlk	mnb	mei-P26	RpS14b		disco-r	RhoGAP71E
		mib2		HERC2	CG14621	CanA-14F	Hk		CG32767	Glut1
		Piezo		CG33181	fs(1)h	CrebB	sesB		CG42797	jim
		drongo		eag	SK	Sxl	mgl		kirre	CG5151
		TBCC		Trf4-1	Imp	su(w[a])	Frq1		fog	Sytbeta
		Patsas		Nna1	CG1368	Hmt4-20	flw		Pde9	sif
		Zir		CG15765	RpS6	NetB	c11.1		csw	CG32264
		Cul3		SK	Cngl	CkIIbeta	X11Lbeta		CkIalpha	Src64B
		bur		Imp	dpr2	Tao	Hsc70-3		fs(1)h	fz
		Slmap		CG14207	CG43861	RhoGAP19D	mahe		SK	TAF1C-like
		CG7627		Trf2	CG11319	elav	CG32647		Tob	CG42260
		dia		ct	BuGZ	rudhira	CG13366		Ubqn	bin3
		betaggt-II		Cngl	sick	fend	CG1677		g	Dll
		pan		dpr8	CG42369	mgl	RhoGAPp190		br	AGO1
		unc-13		CG3862	CG44085	flw	hec		Nrg	chn
		apolpp		Ndae1	CG3625	CG7378	Bx		CHES-1-like	shot
				crp	CG42750	CG8034	Hex-A		Pde1c	sm
				kuz	CG4587	Crag	l(1)G0469		CLIP-190	RNASEK
				bru2	rdo	Amun	CG32683		CG11319	uex
				Df31	nAChRalpha6	Rrp45	CG2865		Lar	Sesn
				B4	H15	CG43689	CG43736		CG42784	dpr1
				Reph	DIP-zeta	Mnt	bif		dpr19	Sdc
				Sema1a	CG34393	rdgA	NFAT		RpL21	unc-104
				crol	erm	RpS15Aa	Moe		smt3	a
				ab	tkv	Neto	CG12112		CG4587	CG14478
				ed	Ca-beta	unc-119	csw		lid	Elk
				CenG1A	CG5968	nej	schlank		CG43778	Not1
				dac	t-cup	RpL7A	CG1737		IA-2	mam
				Bsg	dac	NFAT	CG14629		CG4297	Dek
				Lrch	Wdr62	CG43737	CG33181		Syt1	tou
				CG4502	RpL24	CG4407	CG12531		bsk	CG6329
				RapGAP1	sky	kirre	SK		brat	blw
				chic	CG44153	csw	UbcE2H		Nckx30C	CG9005
				mts	VGlut	CkIalpha	CG32547		jhamt	dap
				Rab5	tai	futsch	Tob		spen	ckn
				osp	Rab5	norpA	Trf2		nolo	Ih
				kis	osp	CG12155	w		nAChRalpha5	Pde8
				CG11030	Thd1	eag	ct		capu	Dhit
				Syt7	unc-13	Sec16	Plc21C		tutl	Mid1
					PlexA	CG12531	Ndae1		smog	CG9896
					Ekar	SK	Msp300		Snoo	CG10082
					Crk	CG3655	Caper		CG11030	par-1
					CG7365	g	RFeSP		dati	RyR
						CG15894	sick		NfI	Dyb
						w	raw		pan	rl
						CG43867	Gs1		unc-13	brp
						Slob	CG2201		RpS3A	CG33144
						GABA-B-R1	CG10283		CaMKII	CG15117
						cact	Sam-S			Liprin-gamma
						CG5861	cdc14			kn
						RpL5	CG43778			ap
						beat-IIIc	dpy			mAChR-A
						CG31688	bgm			NaCP60E
						Rab14	Ca-beta			ttv
						BicD	CG17211			Spred
						CG31760	FASN1			CG30389
						CG17493	Myo28B1			sbb
						Sema1a	ab			Smurf
						CG4587	Cf2			MESK2
						CG15431	lilli			Prosap
						CadN2	Ac3			dnr1
						beat-IIIb	CG44153			Gprk1
						Syt1	tai			lola
						brat	smog			CG8929
						Ca-beta	swm			Drat
						Akap200	CG11030			cv-2
						Su(dx)	unc-13			Pdcd4
						Ncoa6	Cadps			Appl
						Nckx30C	l(2)03659			CG15312
						Cf2				Fas2
						Rtnl1				Usp2
						Cka				CG43347
						CG14535				sdt
						Rsf1				hep
						smog				dtn
						Snoo				CG3638
						numb				HDAC4
						dpr7				CG45002
						PMCA				nocte
						pho				mei-P26
						toy				CanA-14F
						Gyf				Ubr3
						CaMKI				RhoGAP19D
						Kif3C				stx
						Pur-alpha				elav
						gw				CG4078
										Chc
										rudhira
										Nep1
										Grip91
										Hk
										fend
										CG43759
										nAChRalpha3
										sesB
										Sh
										gce
										CG12672
										Rok
										X11Lbeta
										Ca-alpha1T
										mahe
										Hers
										Ten-a
										shakB
										Ubr1
										inaE
										hiw
										Adar
										sd
										Mnt
										slpr
										l(1)G0469
										CG2865
										RSG7
										CG43736
										nej
										alpha-Man-Ia
										para
										Yp3
										CG32767
										D2hgdh
										Moe
										CG3726
										Pde9
										csw
										Proc-R
										ben
										futsch
										CG9650
										spoon
										Tlk
										HERC2
										CG33181
										eag
										fs(1)h
										CG32795
										Rab3-GEF
										CG15765
										SK
										CG32547
										Tob
										Nrg
										beta-Spec
										CG42340
										w
										AP-1gamma
										CG43867
										dpr8
										Plc21C
										CG32982
										Ndae1
										Apoltp
										chinmo
										CG33129
										Nlg2
										Lar
										CadN
										raw
										CG42784
										bru2
										CG4341
										Df31
										CG31690
										CG9932
										Reph
										CG17493
										cdc14
										CG3225
										Syt1
										kek3
										brat
										CG31635
										Hnf4
										Ca-beta
										Nckx30C
										Cf2
										dac
										sky
										Bsg
										Lrch
										CG9328
										tutl
										tai
										Rab5
										Snoo
										kis
										unc-13
										PlexA
										CG31999
										Cadps
										Mitf
										Pur-alpha

### Sheet: tau P251L KI Kenyon cells
	Top 10 Regulons enriched in tau P251L KI Kenyon cells
	Hsf regulon network	fru regulon netowork	Zfh2 regulon network	Usp regulon network	lola regulon network	Stat92E regulon network	Parp regulon network	nej regulon network	pdp 1 regulon network
	wkd	CG11768	CG42788	CG16791	Atg17	CG34354	Atg17	CG31224	CG16791
	Lerp	CG16791	CG16791	l(3)neo38	CG16791	l(3)neo38	unk	Alh	Cow
	Octbeta1R	Alh	Alh	mod(mdg4)	Alh	rn	CG16791	l(3)neo38	klg
	Dmtn	mAChR-B	RhoGAP93B	CG7029	l(3)neo38	trv	Cow	RhoGAP93B	eIF4G2
	CG34353	rn	Cow	svp	pum	Fas1	Pzl	Cow	Syx1A
	cic	osa	Pzl	kay	Nmdar1	Nrx-1	klg	eIF4G2	14-3-3epsilon
	AdSS	sqz	mura	Dmtn	mura	Octbeta3R	rn	CG31522	gish
	CG7694	nAChRalpha1	klg	gro	jigr1	Stat92E	Tsp97E	Dhap-at	osa
	amon	mask	Ktl	CG4467	mAChR-B	CG15803	Syx1A	osa	Klp98A
	Syp	cv-c	dpr5	CG16779	rn	LpR1	gish	Klp98A	svp
	Jupiter	tinc	gish	Nrx-1	osa	Rim	mask	Rox8	Rox8
	jvl	Hsc70-4	Task6	Snm1	beat-IIa	Ssdp	CG16779	CG14669	plum
	AP-1sigma	CG14246	CG7029	VAChT	plx	CG31324	Octbeta2R	Octbeta1R	nAChRalpha1
	CG42724	Stat92E	Hs6st	woc	CG7029	scrib	cic	Fas1	puc
	dpr9	CG15803	trv	Sar1	svp	Rbp	Inx3	nAChRalpha1	CG34353
	CG45263	CG42342	CG14669	CG17816	trv	CG42795	CG31140	puc	dpr17
	l(3)L1231	Fur1	kay	CD98hc	Rox8	Dop1R2	pxb	bon	Atpalpha
	Csk	5-HT2B	sqz	Cks85A	plum	CG5890	VAChT	RhoGAP100F	CG16779
	CG10011	Rim	nAChRalpha1	mtd	CG34377	pros	glec	CG4467	Nrx-1
	wts	CtBP	mask	CG5455	CG3744	Glut4EF	Tsp96F	faf	Octbeta2R
	Tm1	Myo81F	puc	MTA1-like	Octbeta1R	EndoA	CG40411	cv-c	cic
	CG5746	CG6051	wake	scrib	Fas1	heph	CG6154	Octbeta2R	Rad60
	CG5768	mld	CG34353	slo	Pfdn5	CG42613	CG11873	CG34355	FeCH
	RpL13A	tmod	faf	Glut4EF	CG9813	CG45050	trx	VAChT	Octbeta3R
	Neurl4	tok	CG31191	CG31122	CG4467	Calx	pyd	glec	ctrip
	unc-13-4A	btsz	CG16779	sqd	dpr17	Dscam2	CG42342	Cdep	CG5180
	SsRbeta	CASK	cv-c	mfrn	CG31191	Rdl	dpr16	Tsp96F	glec
	CG12038	Rbp	CG34355	EndoA	CG31221	CG12605	Gfrl	Parp	Parp
	Aef1	dpr9	Octbeta3R	CG43102	cic	Con	Ssdp	fabp	Ptp99A
	MYPT-75D	Dop1R1	pxb	Syn	CG34355	Tet	dsx	ps	cher
	bmm	Dscam3	Ptp99A	Tpi	ctrip	sff	2mit	unc79	ps
	Abl	slo	Pde6	alph	VAChT	CG8641	side	gpp	CG8031
	fry	fru	Mical	Teh4	glec	CG7646	jvl	CG11873	Hmx
	CG13315	beat-IV	crb	ND-39	Parp	bol	CG6051	B52	CG11873
	CG32085	beat-VII	CG42322	Rdl	Ptp99A	nrm	ChAT	pyd	trx
	mRpL12	Tm1	CG6154	CG43218	fabp	Dscam4	Vps33B	Syp	Syp
	CG16711	sqd	Oamb	CG42674	ps	axo	kek6	CG6231	CG42342
	CG13920	cpo	CG11873	mge	Sar1	CG5151	l(3)L1231	CG42342	Ssdp
	CG33158	VhaPPA1-1	pyd	MEP-1	Cks85A	Corin	Dop1R2	Ssdp	msi
	Set1	Efa6	Syp	CG13315	amon	CG30419	yrt	fkh	dsx
	Taf4	PH4alphaNE1	CG42342	Argk	Oamb	fl(2)d	REPTOR	Dys	rin
	Spn	CG31145	TyrR	Mrtf	bnl	Hr3	pros	CtBP	CG31324
	gcl	Calx	SIFaR	chn	mtd	Drl-2	cno	side	jvl
	Hr3	skd	CG8500	Eaf	CG11873	Vha44	Gdh	Ace	GluClalpha
	CG11635	Su(Tpl)	sals	CG1648	B52	Sdc	fru	corto	RpL6
	mam	Blimp-1	Ssdp	Mctp	Syp	p120ctn	cindr	Dop1R2	rdx
	Ih	dpr6	msi	CG12391	CG5455	unc-104	sba	CG1090	Ace
	kn	Ac78C	rin	p120ctn	CG2993	Elk	KrT95D	Rab11	ChAT
	ttv	klar	CG31324	unc-104	CG8500	Rgk3	Cad87A	cno	CASK
	Spred	PVRAP	sr	CG14478	Rim	cg	Teh1	CG9776	l(3)L1231
	jeb	Con	Dys	CanB2	Ssdp	NAT1	Efa6	wts	REPTOR
	Hsf	sfl	side	SLO2	msi	HmgZ	larp	CG34357	sima
	aPKC	Pxn	jvl	SP2353	l(3)05822	Ih	Tim17b	tws	cno
	CG2269	CG42324	Myo81F	CG1358	rin	psq	nsl1	lap	Glut4EF
	CG10417	sty	GluClalpha	PCB	CG7956	PCB	heph	SKIP	Gdh
	CG15312	CG42674	danr	Cyp317a1	T48	dpr21	nkd	hth	CG10011
	Usp2	fz2	tmod	Stlk	sr	Mmp2	JIL-1	KrT95D	cindr
	elav	msn	Ace	CG34219	Alg-2	lolal	CG6418	CG5746	beat-IV
	rudhira	CG13917	btsz	Trpm	CtBP	Mef2	GluRIA	sqd	beat-VII
	CG15772	sff	ChAT	jeb	side	rdgB	Dscam2	alpha-Man-IIb	KrT95D
	Nep1	nmo	Rbp	mspo	MP1	dtn	CG17839	beat-VI	Tm1
	CG14229	CG32373	CG45263	lola	Surf6	CanA-14F	CG14073	larp	beat-IIb
	east	mub	CG11317	Khc-73	CG45049	su(w[a])	dpr6	heph	CG11837
	hang	scyl	l(3)L1231	Ppa	jvl	RhoGAP19D	tral	Syn	Sap47
	CG6867	dikar	CG42404	Fbl6	SNF4Agamma	elav	eIF5B	CG45050	Teh1
	Crg-1	simj	sima	bi	GluClalpha	rudhira	CG12605	gb	beat-VI
	zld	app	cno	CG3556	Snap24	fend	Aps	Hipk	dco
	Ten-a	Ets65A	fru	Appl	Gprk2	Top1	tow	Su(Tpl)	heph
	CG17841	bma	CG42402	GlcAT-I	danr	CG17065	CG32066	RpL10	Syn
	dwg	FoxK	beat-IV	cac	eff	Crg-1	CG13293	Blimp-1	CG42613
	hec	bru3	tws	CG8974	CG2003	Ca-alpha1T	MYPT-75D	dpr6	CG45050
	ttm50	Mrtf	hth	CanA-14F	CASK	sgg	Pep	SP1173	Hipk
	egh	Glut1	beat-VII	kdn	NK7.1	Frq2	chrb	CG14459	JIL-1
	Moe	Sytbeta	CG13616	CG42240	Rbp	Hex-A	Shal	tral	skd
	csw	Cyp12c1	Nlg3	Fur2	Meltrin	Myc	Fife	Mob2	mRpS5
	CG2247	Src64B	Dad	SPR	CG45263	CG43736	Nedd4	ImpL2	Diap1
	futsch	Spn	Teh1	CG17778	CG42795	Ran	Pdk1	RasGAP1	Dscam2
	CG33181	CG42260	cpo	X11Lbeta	CG11317	ben	nAChRbeta1	PVRAP	CG32425
	SK	Fili	beat-VI	bves	kek6	CkIalpha	ftz-f1	CG12605	CG17839
	ec	Sema2b	DIP-gamma	Hers	Gycbeta100B	mnb	CG32206	CG6024	Blimp-1
	dpr8	fl(2)d	CG11000	sno	CG34133	Tlk	Crtc	scro	Rbp6
	drl	Mctp	heph	Adar	yrt	tty	Snap25	Con	ko
	Slob	CG13954	CG42613	Frq2	REPTOR	CG12531	CG16711	CG42540	Mi-2
	GABA-B-R1	Rho1	Calx	CG43689	CG5044	RpS5a	CG33993	tipE	CG13685
	CG42784	Sdc	alph	egh	Gfat1	br	bma	DopEcR	CG12605
	hoe2	CG17684	Hipk	nonA	slo	CG42346	FoxK	lqf	CG5910
	milt	Rgk1	unc-13-4A	Dsp1	Glut4EF	CG4577	nudE	CG6628	siz
	TfIIS	CG10384	nkd	para	Gdh	Slob	Gug	CG32066	DopEcR
	Ret	Sobp	tna	eIF5	Rb97D	CG11319	Eip75B	CG42324	Eip63F-1
	lilli	CG14478	Cip4	mnb	CG5466	Gdi	nuf	olf413	Pdp1
	Wdr62	Not1	GluRIA	CG1737	beat-IV	eys	jim	rdgC	caps
	bowl	tou	CG32425	CG32521	CG34357	Fas3	sif	Eip63E	scrt
	smog	mim	Pka-R1	tty	tacc	CG15431	CG32264	chrb	olf413
	ey	CG8405	GluRIB	CG12531	lap	CG4297	EcR	fz2	Eip63E
	Arl4	Mid1	Ank2	trol	Mkk4	bsk	CG30419	CG43078	Sox21b
	CG14050	wech	DnaJ-1	CG3655	Srp14	kek3	Fili	Abl	CG9951
		Lis-1	ND-39	CG14207	CG33203	brat	Sema2b	Shal	Unr
		par-1	dpr6	ct	hth	CG16854	Haspin	Shab	Abl
		CG30089	Ac78C	CG31694	beat-VII	robo2	CG12547	Tet	Shal
		Nipped-A	GlcAT-P	crp	KrT95D	nolo	chn	CG44837	msn
		Pka-R2	klar	smt3	Sap47	PDZ-GEF	shot	stv	Shab
		mbl	CG32137	cdc14	beat-VI	CG44153	sm	ND-MLRQ	Tet
		stj	Con	Dif	Tim17b	tai	Cbp53E	RhoGDI	CG44837
		MFS17	siz	CG5708	ETHR	dati	cora	orb2	Fife
		Mapmodulin	sfl	Shawl	EndoA	unc-13	dpr1	CG13917	orb2
		DAT	tipE	ND-15	CG14853	CaMKII	Sdc	ftz-f1	Rbfox1
		Spred	lqf	Rtnl1	Rpn9	Eph	jef	sff	Pdk1
		hrg	Lmpt	CG14535	nonA-l		hppy	nmo	nAChRbeta1
		sano	CG42324	Utx	Syt4		l(2)41Ab	enc	CG13917
		stan	CG13928	DIP-epsilon	Eip93F		Alk	Fhos	ftz-f1
		Trpm	scrt	CG31997	heph		Galphao	bab2	CG32369
		CAP	olf413	Thd1	CG45050		cg	CG32085	sff
		dpr21	rdgC	myo	Calx		tou	Hsp27	nmo
		dnr1	sty	Cadps	Hipk		CG15097	Crtc	Rdh
		mspo	Unr	CG10734	unc-13-4A		E(Pc)	DCP2	enc
		Rab3	msn	CG32581	CrebA		CG9005	Snap25	mirr
		CG13204	Shab		nkd		CG33155	scyl	shep
		Mef2	CG44837		tna		CG43066	akirin	Crtc
		CG15312	orb2		Teh2		wech	Atg1	Cbl
		Fas2	CG17233		mael		Nipped-B	Usp10	Snap25
		sdt	ftz-f1		Dscam2		SLO2	fwe	scyl
		ari-1	comm		CG13921		par-1	nrm	Atg1
		CG3638	sff		syd		rl	Set1	CycT
		HDAC4	nmo		CG1316		CG33144	Dscam4	simj
		CG45002	CG32085		Blimp-1		CG1358	Taf4	Syn1
		CG2861	corn		GluRIB		psq	ens	app
		CanA-14F	mub		Dab		Stlk	Rap1	CG32486
		CrebB	Argk		CG14073		NaCP60E	Mrtf	FoxK
		Sxl	Crtc		CG17454		Lac	Rgl	CG14830
		elav	emc		ND-39		ttv	Glut1	CG32432
		Fur2	CG14984		Rdl		stan	upSET	Hsc70Cb
		RpS14b	scyl		caup		lbk	CG17698	CG32333
		CG43759	Eip78C		Mbs		Prosap	Eip75B	CG42337
		nAChRalpha3	CG8641		tral		mspo	Ten-m	Rgl
		mgl	rgn		sNPF-R		Yeti	nuf	Gug
		Frq1	Syn1		AcCoAS		Gprk1	CG32264	Glut1
		dlg1	trio		foi		Mmp2	CG44836	CG17698
		CG8034	bma		GlcAT-P		Ppa	Tollo	Eip75B
		Smr	bol		PVRAP		luna	nwk	Ten-m
		Nmdar2	FoxK		CG12605		cv-2	Corin	nuf
		mahe	CG33523		scro		Ttd14	CG42260	CG5151
		CG32647	alphaTub67C		siz		CG43901	CG30419	sif
		Ten-a	bru3		sfl		Pdcd4	CG44247	dpr10
		CG44422	CG32432		CG42540		Tomosyn	chn	Ndfip
		sgg	Dscam4		tipE		Cyp4d1	shot	nwk
		sd	Sytbeta		DopEcR		CG42450	CG15236	Spn
		RhoGAPp190	sif		vtd		nocte	sm	Corin
		hec	Exn		Pdp1		l(1)G0320	RNASEK	CG42260
		Bx	CG30419		lqf		CG42339	pnut	Fili
		Dop2R	Sema2b		MED19		CG14435	Sdc	chn
		Hex-A	bic		Baldspot		Ubr3	unc-104	CG1688
		CG32700	CG1688		S6k		Ant2	CG14464	sm
		Mnt	Eaf		CG32066		e(r)	a	Cbp53E
		l(1)G0469	cora		CG13928		NetB	CG14478	Hr3
		rad	Pkc53E		CG13293		Evi5	hppy	uex
		CG43736	Rho1		rdgC		elav	Not1	dpr1
		nej	Sdc		Mkp3		rudhira	Kdm4B	CG13954
		alpha-Man-Ia	Rgk1		Eip63E		Nep1	tou	Sdc
		Flo2	KCNQ		chrb		CG34401	CG6329	CG17684
		NFAT	CG34370		SPoCk		CG6340	Su(z)2	unc-104
		kirre	Rgk3		Ccn		SPR	E(Pc)	Fs
		Pde9	gprs		fz2		nAChRalpha3	kcc	hppy
		dnc	cg		dpr20		Frq1	CG9005	Elk
		Tlk	blw		RpS4		slgA	jing	Kdm4B
		schlank	Su(z)2		Abl		CG7378	CG40498	cg
		LIMK1	CG43066		Shab		gce	CG43066	CG6329
		Sec16	ckn		Tet		Top1	Roc2	blw
		Imp	Ih		stv		Smr	ckn	E(Pc)
		CG32547	Pde8		Fife		Ca-alpha1T	Ih	kcc
		CG3655	Dhit		orb2		Nmdar2	Mid1	pdm3
		Nrg	Mid1		Nedd4		CG7326	zip	cer
		beta-Spec	CG30089		Rbfox1		shakB	wech	Scp1
		CG42340	5-HT1B		CkIIalpha		CG44422	CG9003	CG10543
		dpr8	CG12851		fwd		Ubr1	Lis-1	Ih
		Pde1c	Dyb		CG13917		Rbcn-3A	CG10082	Dhit
		Shaw	5-HT1A		Nca		CG11294	par-1	Mid1
		Slob	CngA		ftz-f1		CG32772	magu	wech
		kek1	CG42663		CG32369		sgg	Nipped-A	par-1
		cact	mbl		ND-AGGG		CG1677	phyl	5-HT1B
		Pka-C1	Drep2		p130CAS		hiw	ena	rl
		Nlg2	px		sff		sd	psq	ths
		kuz	Stlk		nmo		Amun	mbl	psq
		CG10189	Liprin-gamma		BtbVII		RhoGAPp190	Drep2	px
		bun	CG30105		CG42268		Frq2	Liprin-gamma	Stlk
		CG31760	Mapmodulin		enc		pico	CG5065	Liprin-gamma
		Dif	coro		Nc73EF		Pp2C1	ap	sli
		CG15431	EDTP		CG32085		CG32815	igl	sbb
		Cyp4e3	Dscam1		corn		nAChRalpha7	Dscam1	fra
		Piezo	Spred		Crtc		Dd	Lac	Camta
		nAChRalpha6	Trpm		Eip78C		unc-119	Spred	jeb
		Nos	jeb		dikar		Flo2	sbb	MESK2
		brat	MESK2		CycT		CG32767	Camta	lbk
		grp	lbk		CG7646		CG43737	CG10139	Prosap
		Pvf3	Cul1		rgn		Moe	CG15107	unc-5
		Akap200	CG33143		CG16711		Ptpmeg2	jeb	CG13739
		tup	Prosap		Ptpmeg		ben	MESK2	Zasp52
		Ddr	Pal2		yps		mnb	CG13168	Gprk1
		CG42238	mspo		Usp10		Tlk	CG33774	lola
		ab	Mmp2		app		eag	CG42392	Khc-73
		ed	CG8910		trio		Marf	Hdc	aPKC
		Shawl	hts		qm		Nna1	lola	CG43902
		lilli	Ppa		bol		CG11122	Ppa	Pdcd4
		CG14535	aPKC		nAChRalpha4		Ptp10D	aPKC	CG15312
		nAChRalpha5	Mef2		FoxK		CG3655	d4	rdgB
		Asator	CG43902		CG14830		disco	pcs	l(1)G0289
			bi		nrm		CHES-1-like	Pdcd4	hep
			CG43347		CG10469		CG43867	Appl	ari-1
			l(1)G0289		CG13895		ct	rdgB	HDAC4
			sdt		CG32432		CLIP-190	pigs	AMPdeam
			hep		Dscam4		Fs(2)Ket	dtn	nocte
			Act5C		Mrtf		chinmo	CG3638	mei-P26
			CG1504		Gug		cact	DAAM	CanA-14F
			CG7990		upSET		CG43861	nocte	Ubr3
			HDAC4		CG17698		Caper	Syt12	RunxB
			Hmt4-20		Eip75B		Nlg2	CG42339	Sxl
			CG43658		jim		Lar	CanA-14F	Vap33
			Nup153		CG5151		kuz	CrebB	Evi5
			rudhira		Sytbeta		CG9171	Evi5	CG43658
			CG34401		sif		beat-IIIc	CG43658	Tao
			CG43759		trn		Rab14	RhoGAP19D	RhoGAP19D
			rut		Src64B		CG4587	elav	elav
			mgl		CG42831		lid	Chc	rudhira
			Frq1		CG9368		kek3	rudhira	Hk
			PhKgamma		QIL1		CG4168	Nep1	CG34401
			CG7378		nwk		Nckx30C	fend	CG6340
			CG8034		Corin		RpL13	CG34401	nAChRalpha3
			Hsc70-3		EcR		ed	CG6340	sesB
			Nmdar2		CG41520		Gsc	east	flw
			mahe		bin3		CG31769	hang	slgA
			bves		Sema2b		Wdr62	nAChRalpha3	LPCAT
			CG32647		Haspin		CG9328	sesB	CG32532
			shakB		AGO1		CG5888	mgl	Smr
			C3G		chn		RapGAP1	LPCAT	X11Lbeta
			CG44422		MESR4		tutl	CG6867	mahe
			Scgdelta		shot		tai	dlg1	Hers
			Idgf4		CG15236		Snoo	Smr	CG2258
			CG32772		LRR		numb	Ca-alpha1T	CG32647
			sgg		sm		Thd1	Nmdar2	CG14441
			CG7766		Hr3		CG43163	mahe	Rbcn-3A
			sd		uex		CG15239	wapl	Fim
			Amun		Sara		CG32712	Hers	inaE
			CG32813		Vha44			Ten-a	sgg
			hec		Syngr			CG32687	CG1677
			Atg8a		CG13954			shakB	sno
			Bx		Rho1			Pp2B-14D	hiw
			CG32700		gus			CG44422	Amun
			rdgA		Taldo			Fim	RhoGAPp190
			RpS15Aa		CG17684			sgg	Frq2
			CG32683		Ehbp1			CG42258	Pp2C1
			rad		p120ctn			Amun	nAChRalpha7
			CG2865		LRP1			RhoGAPp190	Mnt
			RSG7		unc-104			Pp2C1	CG5062
			alpha-Man-Ia		CG14464			CG43313	CG12206
			Flo2		CG14478			Mnt	unc-119
			RpL7A		jef			Myc	CG2865
			CG43737		betaTub56D			nej	egh
			fz4		RpLP0-like			CG32767	spri
			wap		Not1			RpL7A	RSG7
			CG3726		CG34370			CG3726	CG43736
			kirre		Dh44-R2			Rbp1-like	Dsp1
			dnc		Psi			futsch	alpha-Man-Ia
			CanB		Galphao			CG1636	Yp3
			HERC2		Kdm4B			mnb	CG42594
			norpA		cg			CG15459	His3.3B
			eag		tou			HERC2	CG32767
			LIMK1		CG15097			Usp7	if
			Atg5		CG30158			fs(1)h	Smox
			Sec16		NAT1			Sec16	kirre
			CG15765		CG9005			CG42699	CG6123
			Imp		RabX1			CG12730	Pde9
			CG32547		CG40191			SK	Ptpmeg2
			ec		CG8441			UbcE2H	CkIalpha
			IntS6		jing			ec	mys
			Nrg		CG40498			CG15894	CG9650
			Trf2		CG30428			br	mnb
			CHES-1-like		CG10543			Nrg	Tlk
			CG42340		ckn			CHES-1-like	Him
			w		Ih			CG43867	norpA
			CG11103		CG13743			ct	CG33181
			CG1578		CG12926			pod1	eag
			mamo		qvr			dpr8	Drak
			pod1		Mid1			X11L	Trf4-1
			Cngl		wech			beat-Ib	inaF-D
			CG4577		Nipped-B			Pde1c	Marf
			Pde1c		SLO2			Slob	CG1695
			Plc21C		Lis-1			PRL-1	SK
			CG32982		CG10082			chinmo	CG11122
			Slob		HmgD			wry	UbcE2H
			CG6700		Rme-8			Ca-alpha1D	Tob
			wry		5-HT1B			cact	e(y)3
			kek1		Rif1			Msp300	Trf2
			cact		Galphas			Pde11	CHES-1-like
			Pka-C1		ths			crp	CG42340
			Msp300		Cirl			RFeSP	Ac13E
			Nlg2		5-HT1A			Lar	AP-1gamma
			Hr38		CG33144			sick	CG43867
			CG11319		ena			CadN	ct
			CadN		sxc			CG42784	CG42346
			CG42784		psq			CG33298	Rbp9
			kuz		CG3107			Cyt-c-p	chinmo
			bru2		PCB			eys	GABA-B-R1
			CG43232		CG30116			toc	Msp300
			eys		Lpin			CdGAPr	Caper
			bun		Cyp317a1			Rab14	C1GalTA
			rk		px			CG42750	Nlg2
			CG31760		Ipk1			vri	beat-Ic
			Sema1a		Hs3st-A			CG13689	sick
			CG4587		Stlk			fred	CadN
			Dif		CG14762			cdc14	robo3
			CG15431		MFS17			CG4587	Cyt-c-p
			fok		robo1			Dif	milt
			CG13784		stau			Tim23	nrv3
			Piezo		Atf6			CG15431	B4
			nAChRalpha6		Dscam1			Drgx	bun
			CG33090		Acp53C14c			CG43778	CG42750
			kek3		Jra			CG15390	CG31760
			E23		CG8726			H15	fred
			brat		drk			Syt1	cdc14
			ush		ttv			CG31637	CG31808
			ab		CG30389			grp	beat-IIIb
			salm		sbb			Pvf3	Syt1
			Cf2		Dg			CG17211	kek3
			ed		Trpm			drm	Trp1
			her		MESK2			tup	brat
			dac		dpr21			Cf2	grp
			Bsg		robl			Gpb5	Pvf3
			Rtnl1		Gprk1			lilli	CG17321
			CG13995		Hen1			CG17124	drm
			sNPF		Epac			Bsg	Akap200
			capu		Rab3			Cka	Nckx30C
			RapGAP1		lola			CG9328	CG42238
			VGlut		hts			VGlut	Hrb27C
			numb		lolal			tutl	Ggamma30A
			Thd1		CG13204			chic	Cf2
			CG3339		aPKC			mts	CG4438
			CG34188		luna			Snoo	lilli
			CG31337		Drat			Oli	Gsc
					CG9170			kis	Wdr62
					CG43902			CG10019	SoxN
					Grip			CG31997	sky
					Appl			Cadps	Lim3
					rdgB			Gyf	Dyrk2
					Usp2			Eph	capu
					Rcd-1			Pur-alpha	RapGAP1
					pigs			CG32655	tai
					CG1504				smog
					CG42450				mts
					dtn				Rab5
					CG42541				osp
					Sec22				Snoo
					ssx				kis
					AMPdeam				Thd1
					CG43740				Notum
					mei-P26				dpn
					CG42339
					CanA-14F
					kdn
					Sxl
					e(r)
					Hmt4-20
					NetB
					Cyp1
					RhoGAP19D
					stx
					elav
					rudhira
					tay
					Hk
					fend
					vnd
					CG34401
					east
					SPR
					nAChRalpha3
					mgl
					Frq1
					wcy
					flw
					slgA
					CG3198
					CG7378
					gce
					Vsx1
					Top1
					CG17065
					Smr
					X11Lbeta
					Hsc70-3
					Tbh
					acj6
					Zw
					mahe
					zld
					bves
					Hers
					shakB
					Pp2B-14D
					CG17841
					C3G
					Rbcn-3A
					inaE
					2023-09-01
					CG1677
					sno
					Adar
					CG6227
					ph-p
					RhoGAPp190
					exd
					CG32815
					Mnt
					CCKLR-17D3
					slpr
					Myc
					Dd
					Mvb12
					CG2865
					RSG7
					CG43736
					Dsp1
					nej
					Pfrx
					bif
					para
					CG42594
					CG32767
					Pmp70
					NFAT
					CG43737
					Moe
					Rbp1-like
					kirre
					Pde9
					Lim1
					Ptpmeg2
					CkIalpha
					futsch
					be
					Tlk
					Him
					Nep3
					schlank
					norpA
					CG33181
					eag
					LIMK1
					tyf
					prage
					fs(1)h
					tty
					CG1695
					CG14234
					CG12531
					UbcE2H
					RpS5a
					CG32547
					sun
					CG15894
					CG4678
					Nrg
					Trf2
					CHES-1-like
					svr
					CG42346
					Rip11
					Pde1c
					Rbp9
					wry
					Ca-alpha1D
					cact
					net
					crp
					Nlg2
					CG1416
					Lar
					bchs
					Pvr
					sick
					Gdi
					Cnot4
					CadN
					Tif-IA
					CG12194
					vig
					CG9171
					REPTOR-BP
					bru2
					dpr19
					CG4455
					CG5828
					nrv3
					CG31688
					B4
					CG2225
					CG43850
					CG42750
					smt3
					x16
					CG17493
					Sema1a
					cdc14
					CG4587
					Dif
					CG15431
					CG17646
					Lsp1beta
					beat-IIIb
					IA-2
					CG42748
					CG8671
					dpr3
					Zir
					Syt1
					Ptp36E
					CG34393
					bsk
					emb
					grp
					CG17211
					Atet
					Akap200
					FASN1
					Nckx30C
					CG42238
					Sec71
					hoe1
					CG13124
					Cf2
					CG31935
					dac
					SoxN
					sky
					CG17124
					Bsg
					CG14535
					nolo
					pim
					PDZ-GEF
					tutl
					chic
					tai
					Rab5
					osp
					Snoo
					kis
					numb
					CG10019
					CG11030
					dati
					CG11360
					Actbeta
					NfI
					pan
					Syt7
					onecut
					CaMKII
					bip2
					CG11155
					CG33521
					RhoGAP102A
					PMCA
					PlexA
					pho
					Zyx
					Hcf
					Dyrk3
					Ephrin
					CaMKI
					Eph
					Cals
					Slip1
					CG32017
					MED26
					Pur-alpha
					CG42753
					CG32581
					dysf
